# Revealing the antibiotic resistome in the global hadal trenches by large-scale cultivation and metagenomics

**DOI:** 10.64898/2025.12.11.692252

**Authors:** Xiang Cheng, Xiaojie Qiu, Naijia Shen, Hui Zhou, Mengjie Zhang, Zhe-Xue Quan, Guoqing Zhang, Jiasong Fang, Xuan Li, Guo-Ping Zhao, Pei Hao, Ping Chen

## Abstract

The global hadal trenches that reside more than 6000 meters below the sea level, represent one of Earth’s most remote ecosystems, potentially harboring a microbial reservoir for antibiotic resistant bacteria (ARB) and antibiotic resistance genes (ARGs). However, the global hadal environments remain the least investigated ecosystem for ARB/ARG compositions and distribution. This study took three-fold approaches to investigate the ARB/ARGs in the global hadal trench sediments, i.e., large-scale cultivation to isolate and verify ARB/ARGs from Challenger Deep sediments, metagenomic analysis of sediment samples from Challenger Deep over a six-year period, and comparative study of resistomes across six hadal trenches through metagenomic analysis. The Challenger Deep sediments had a consistent average ARG abundance of 0.02 copy/cell over a six-year period, whereas some ARG subtypes fluctuated and showed distinct temporal dynamics. Large-scale screening of ARB via microbial cultivation using 13 classes of antibiotics led to enriching distinct ARB, for which eleven genera were identified by metagenomic sequencing as major host for ARGs. The global hadal trench sediments showed a variable ARG abundance, which was significantly lower than those from environments in proximity to human activities, representing a relatively pristine reservoir. Phylogenetic analysis suggested the hadal ARGs underwent niche-specific selections and formed hadal trench-specific clusters that diverged from human-associated lineages, which can be outward transported when disturbed. The study established the hadal trench sediments, as a relatively pristine reservoir of natural ARGs, providing a crucial environmental baseline for assessing their impacts on the ecosystems and public health risks.
