## Supplementary material for "Revealing the antibiotic resistome in the global hadal trenches by large-scale cultivation and metagenomics": Table S1

### Sheet: Table S1
Table S1 Sample information of hadal trench sediments.
Sample Name	Sample collection date	Water depth (m)	Latitude and longitude	Geographic location	Layers for metagenome (cmbsf *)	Cruise	Accession ID	Reference
MT16_T1L10_0-3	2016.7.28	10953	11.328°N, 142.202°E	Mariana Trench	0-3	Tansuo01 (TS01, June-August of 2016)	SRR12886645	[1]
MT16_T1L10_6-9	2016.7.28	10953	11.328°N, 142.202°E	Mariana Trench	6-9	Tansuo01 (TS01, June-August of 2016)	SRR12886644	[1]
MT16_QZX_2-3	2016.12.1	10835	11.4037°N, 142.3630°E	Mariana Trench	2-3	MV Zhangjian cruise from December 2016 to January 2017	SRR13480373	[2]
MT16_QZX_6-7	2016.12.1	10835	11.4037°N, 142.3630°E	Mariana Trench	6-7	MV Zhangjian cruise from December 2016 to January 2017	SRR13512339	[2]
MT17_T3L11_0-3	2017.3.5	10908	11.325°N, 142.191°E	Mariana Trench	0-3	Tansuo03 (TS03, January-March of 2017)	SRR12887798	[1]
MT17_T3L11_6-9	2017.3.5	10908	11.325°N, 142.191°E	Mariana Trench	6-9	Tansuo03 (TS03, January-March of 2017)	SRR12887797	[1]
MT17_T3L14_0-2	2017.3.8	10911	11.325°N, 142.189°E	Mariana Trench	0-2	Tansuo03 (TS03, January-March of 2017)	SRR12887238	[1]
MT18S_8-10	2018.12.12	10900	11.33°N, 142.20°E	Mariana Trench	8-10	SHEN KUO research/survey vessel (November-December of 2018)	This study	This study
MT18S_4-6	2018.12.12	10900	11.33°N, 142.20°E	Mariana Trench	4-6	SHEN KUO research/survey vessel (November-December of 2018)	This study	This study
MT18S_0-2	2018.12.12	10900	11.33°N, 142.20°E	Mariana Trench	0-2	SHEN KUO research/survey vessel (November-December of 2018)	This study	This study
MT19_none_rep	2019.12	10843	11.327°N, 142.188°E	Mariana Trench	--	R/V "Tan Suo Yi Hao" (TS15 in 2019)	This study	This study
MT19_none_rep2	2019.12	10843	11.327°N, 142.188°E	Mariana Trench	--	R/V "Tan Suo Yi Hao" (TS15 in 2019)	This study	This study
MT20_202007_0-1	2020.7	10816	11.331733°N, 142.201383°E	Mariana Trench	0-1	R/V Dong Fang Hong 3 (July 2020)	SRR24269698	[3]
MT20_202007_4-6	2020.7	10816	11.331733°N, 142.201383°E	Mariana Trench	4-6	R/V Dong Fang Hong 3 (July 2020)	SRR24269697	[3]
MT21_WuYW0-2	2021.11.21	10900	11.3720°N,142.6018°E	Mariana Trench	0-2	R/V "Tan Suo Yi Hao" (TS21 in 2021)	OES00302348	[4]
MT21_WuYW6-8	2021.11.21	10900	11.3720°N,142.6018°E	Mariana Trench	6-8	R/V "Tan Suo Yi Hao" (TS21 in 2021)	OES00302355	[4]
MT21_WW0-2	2021.10.26	10026	11.1572°N, 141.6565°E	Mariana Trench	0-2	R/V "Tan Suo Yi Hao" (TS21 in 2021)	OES00301575	[4]
MT21_WW6-8	2021.10.26	10026	11.1572°N, 141.6565°E	Mariana Trench	6-8	R/V "Tan Suo Yi Hao" (TS21 in 2021)	OES00301590	[4]
MST_0-2	2017.01	7011	0.90°N, 148.90°E	Massau Trench	0-2	MV Zhangjian cruise from December 2016 to January 2017	This study	This study
MST_2-3	2017.01	7011	0.90°N, 148.90°E	Massau Trench	2-3	MV Zhangjian cruise from December 2016 to January 2017	This study	This study
MST_7-8	2017.01	7011	0.90°N, 148.90°E	Massau Trench	7-8	MV Zhangjian cruise from December 2016 to January 2017	This study	This study
KT_9177	2014.5.9	9177	32.85°S, 177.65°W	Kermadec Trench	0-1	R/V Thompson from April to May 2014	SRR6057749	[5]
KT_7600_0-2	2022.11.2	7600	30.41338°S, 176.54558°W	Kermadec Trench	0-2	R/V "Tan Suo Yi Hao" (TS29, Nov. 2022 - Mar. 2023)	SRR29093017	[6]
KT_7600_4-6	2022.11.2	7600	30.41338°S, 176.54558°W	Kermadec Trench	4-6	R/V "Tan Suo Yi Hao" (TS29, Nov. 2022 - Mar. 2023)	SRR29093013	[6]
KT_9232	2022	9232	29.9604°S, 176.4529°W	Kermadec Trench	--	R/V "Tan Suo Yi Hao" (TS29, Nov. 2022 - Mar. 2023)	SRR31480327	[7]
Yap_6578	2016.05	6578	9.86°N, 138.66°E	Yap Trench	--	R/V "Xiangyanghong 09" (DY37-I, April–May of 2016)	SRR7467837	[8]
Yap21_HbR0-2	2021.10.23	8890	10.4733°N, 138.6443°E	Yap Trench	0-2	R/V "Tan Suo Yi Hao" (TS21 in 2021)	OES00301546	[4]
Yap21_HbR2-4	2021.10.23	8890	10.4733°N, 138.6443°E	Yap Trench	2-4	R/V "Tan Suo Yi Hao" (TS21 in 2021)	OES00301552	[4]
Yap21_HbG0-2	2021.10.23	8904	10.4854°N, 138.6827°E	Yap Trench	0-2	R/V "Tan Suo Yi Hao" (TS21 in 2021)	OES00301542	[4]
Yap21_HbG6-8	2021.10.23	8904	10.4854°N, 138.6827°E	Yap Trench	6-8	R/V "Tan Suo Yi Hao" (TS21 in 2021)	OES00301545	[4]
DT_6724_0-2	2023.1.26	6724.7	33.37185°S, 101.42377°E	Diamantina Trench	0-2	R/V "Tan Suo Yi Hao" (TS29, Nov. 2022 - Mar. 2023)	SRR29092998	[6]
DT_6724_4-6	2023.1.26	6724.7	33.37185°S, 101.42377°E	Diamantina Trench	4-6	R/V "Tan Suo Yi Hao" (TS29, Nov. 2022 - Mar. 2023)	SRR29092996	[6]
DT_7003_0-2	2023.1.23	7003.3	33.62054°S, 101.35826°E	Diamantina Trench	0-2	R/V "Tan Suo Yi Hao" (TS29, Nov. 2022 - Mar. 2023)	SRR29093020	[6]
DT_7003_4-6	2023.1.23	7003.3	33.62054°S, 101.35826°E	Diamantina Trench	4-6	R/V "Tan Suo Yi Hao" (TS29, Nov. 2022 - Mar. 2023)	SRR29093008	[6]
NBT_1-2	2017.01	8720	6.24°S, 154.54°E	New Britain Trench	1-2	MV Zhangjian cruise from December 2016 to January 2017	This study	This study
NBT_2-3	2017.01	8720	6.24°S, 154.54°E	New Britain Trench	2-3	MV Zhangjian cruise from December 2016 to January 2017	This study	This study
NBT_6-7	2017.01	8720	6.24°S, 154.54°E	New Britain Trench	6-7	MV Zhangjian cruise from December 2016 to January 2017	This study	This study
* cmbsf: centimeters below seafloor.
Reference：
[1] Zhou, Y. L., Mara, P., Cui, G. J., Edgcomb, V. P., & Wang, Y. (2022). Microbiomes in the Challenger Deep slope and bottom-axis sediments. Nature communications, 13(1), 1515. https://doi.org/10.1038/s41467-022-29144-4
[2] Zhang, R. Y., Wang, Y. R., Liu, R. L., Rhee, S. K., Zhao, G. P., & Quan, Z. X. (2024). Metagenomic characterization of a novel non-ammonia-oxidizing Thaumarchaeota from hadal sediment. Microbiome, 12(1), 7. https://doi.org/10.1186/s40168-023-01728-2
[3] Cheng, H., Zhang, Y., Guo, Z., He, X., Liu, R., Zhu, X. Y., Li, J., Liu, J., & Zhang, X. H. (2023). Microbial Dimethylsulfoniopropionate Cycling in Deep Sediment of the Mariana Trench. Applied and environmental microbiology, 89(7), e0025123. https://doi.org/10.1128/aem.00251-23
[4] Xiao, X., Zhao, W., Song, Z., Qi, Q., Wang, B., Zhu, J., Lin, J., Wang, J., Hu, A., Huang, S., Wang, Y., Chen, J., Fang, C., Ji, Q., Zhang, N., Meng, L., Wei, X., Chen, C., Cai, S., Chen, S., … Liu, S. (2025). Microbial ecosystems and ecological driving forces in the deepest ocean sediments. Cell, 188(5), 1363–1377.e9. https://doi.org/10.1016/j.cell.2024.12.036
[5] Peoples, L. M., Grammatopoulou, E., Pombrol, M., Xu, X., Osuntokun, O., Blanton, J., Allen, E. E., Nunnally, C. C., Drazen, J. C., Mayor, D. J., & Bartlett, D. H. (2019). Microbial Community Diversity Within Sediments from Two Geographically Separated Hadal Trenches. Frontiers in microbiology, 10, 347. https://doi.org/10.3389/fmicb.2019.00347
[6] Li, Y., Liu, H., Xiao, Y., & Jing, H. (2024). Metagenome sequencing and 982 microbial genomes from Kermadec and Diamantina Trenches sediments. Scientific data, 11(1), 1067. https://doi.org/10.1038/s41597-024-03902-z
[7] Zhang, W., Li, Y., Chu, Y., Liu, H., Jing, H., & Xia, Q. (2024). Deep-Sea Ecosystems as an Unexpected Source of Antibiotic Resistance Genes. Marine drugs, 23(1), 17. https://doi.org/10.3390/md23010017
[8] Zhang, X., Xu, W., Liu, Y., Cai, M., Luo, Z., & Li, M. (2018). Metagenomics Reveals Microbial Diversity and Metabolic Potentials of Seawater and Surface Sediment From a Hadal Biosphere at the Yap Trench. Frontiers in microbiology, 9, 2402. https://doi.org/10.3389/fmicb.2018.02402
