## Supplementary material for "Revealing the antibiotic resistome in the global hadal trenches by large-scale cultivation and metagenomics": Table S2

### Sheet: Table S2
Table S2 The normalized abundance of the total ARGs in Mariana Trench Challenger Deep sediments over the six-year study period.
Trench name		Sample name	Total abundance of ARGs (copy/cell)
Mariana Trench	MT16	MT16_QZX_2-3	0.0355609
		MT16_QZX_6-7	0.0156714
		MT16_T1L10_6-9	0.0115568
		MT16_T1L10_0-3	0.0166063
	MT17	MT17_T3L11_6-9	0.0180734
		MT17_T3L11_0-3	0.0161807
		MT17_T3L14_0-2	0.0227042
	MT18	MT18S_8-10	0.0186143
		MT18S_4-6	0.0235858
		MT18S_0-2	0.0217117
	MT19	MT19_none_rep2	0.0142989
		MT19_none_rep	0.0158421
	MT20	MT20_202007_4-6	0.0205445
		MT20_202007_0-1	0.0319471
	MT21	MT21_WuYW0-2	0.0282142
		MT21_WuYW6-8	0.0233549
		MT21_WW0-2	0.0155422
		MT21_WW6-8	0.0384026
