## Supplementary material for "Revealing the antibiotic resistome in the global hadal trenches by large-scale cultivation and metagenomics": Table S3

### Sheet: Table S3
Table S3 Abundance of ARG types in Mariana Trench Challenger Deep sediments over the six-year study period.
ARG_type	Relative Abundance (%)						Abundance for each year (copy/cell)						Abundance for each sample (copy/cell)
	MT16	MT17	MT18	MT19	MT20	MT21	MT16 mean	MT17 mean	MT18 mean	MT19 mean	MT20 mean	MT21 mean	MT16_QZX_2-3	MT16_QZX_6-7	MT16_T1L10_6-9	MT16_T1L10_0-3	MT17_T3L11_6-9	MT17_T3L11_0-3	MT17_T3L14_0-2	MT18S_8-10	MT18S_4-6	MT18S_0-2	MT19_none_rep2	MT19_none_rep	MT20_202007_4-6	MT20_202007_0-1	MT21_WuYW0-2	MT21_WuYW6-8	MT21_WW0-2	MT21_WW6-8
aminoglycoside	1.48301	1.16399	2.45591	2.29725	21.016	7.65469	0.00029436	0.000220996	0.000523204	0.000346209	0.00551581	0.00201919	0.00033712	0.000504458	0.000110864	0.000225	0.00015867	0.000504317	0	0.000203375	0.000355639	0.0010106	0.000230548	0.00046187	0.00401393	0.0070177	0.00194029	0.00104185	8.45e-05	0.00501011
antibacterial fatty acid	0.478943	0	0.130962	0	0	0	9.50645e-05	0	2.79e-05	0	0	0	0.000380258	0	0	0	0	0	0	0	7.32e-05	1.05e-05	0	0	0	0	0	0	0	0
bacitracin	4.31285	7.49203	9.5164	14.2303	9.08007	7.23059	0.00085605	0.00142244	0.00202737	0.00214458	0.00238313	0.00190732	0.00148397	0.00108831	0.000468571	0.000383347	0.00133871	0.000633482	0.00229514	0.00202264	0.00231731	0.00174214	0.00200233	0.00228684	0.00182105	0.00294522	0.0036511	0.00222004	0.001317	0.000441142
beta-lactam	12.6612	27.9271	34.6134	18.3857	14.7687	19.1497	0.0025131	0.00530228	0.00737401	0.00277082	0.00387614	0.00505139	0.0051817	0.00240625	0.00029901	0.00216542	0.00380366	0.00103961	0.0110636	0.00934491	0.00823598	0.00454114	0.00290968	0.00263196	0.00370023	0.00405205	0.00434217	0.00660706	0.00609562	0.00316072
bicyclomycin	0	0	0	0	0.330844	0	0	0	0	0	8.68325e-05	0	0	0	0	0	0	0	0	0	0	0	0	0	4.79e-05	0.000125765	0	0	0	0
chloramphenicol	0.793071	0.591122	0.853692	2.76054	1.12476	0.501891	0.000157415	0.000112231	0.00018187	0.000416029	0.000295201	0.000132391	0.000424246	5.12e-05	0	0.000154214	0.000206627	0.000130066	0	8.75e-05	0.000248527	0.000209582	0.000495885	0.000336173	5.15e-05	0.000538902	0.000230219	0.000250345	1.7e-05	3.2e-05
defensin	0	0	0.0339531	0	0.0360058	0	0	0	7.23333e-06	0	9.45e-06	0	0	0	0	0	0	0	0	0	2.17e-05	0	0	0	1.89e-05	0	0	0	0	0
florfenicol	0	0	0	0.0842703	0.381424	0	0	0	0	1.27e-05	0.000100108	0	0	0	0	0	0	0	0	0	0	0	2.54e-05	0	2.39e-05	0.000176315	0	0	0	0
fosfomycin	0.0560487	0	0.175348	0.146312	0.50127	0.179473	1.1125e-05	0	3.7356e-05	2.205e-05	0.000131562	4.73422e-05	0	4.45e-05	0	0	0	0	0	0	0	0.000112068	0	4.41e-05	0	0.000263124	0.000121369	6.8e-05	0	0
MLS	25.2595	9.85147	5.40734	7.80941	4.59835	3.72642	0.0050137	0.00187041	0.00115198	0.00117692	0.00120687	0.000982971	0.0121678	0.00365152	0.00154988	0.00268559	0.00206956	0.00219697	0.0013447	0.000914359	0.000917808	0.00162376	0.00101005	0.00134379	0.00103836	0.00137538	0.00117285	0.000989054	0.00067168	0.0010983
multidrug	23.4916	13.5179	16.941	25.1771	30.7653	47.9504	0.00466281	0.00256652	0.0036091	0.00379433	0.00807457	0.0126486	0.00837939	0.00439382	0.00237514	0.00350288	0.00280783	0.00272261	0.00216911	0.00284072	0.00338522	0.00460135	0.00392182	0.00366685	0.00622669	0.00992246	0.0144526	0.00806723	0.0048351	0.0232394
mupirocin	1.59973	2.25408	3.69493	1.86117	0.795878	0.618061	0.000317527	0.000427962	0.000787165	0.000280489	0.000208884	0.000163035	0.000494289	0.000299903	0.000210324	0.000265593	0.000340107	0.000798132	0.000145648	0.000669178	0.00108817	0.00060415	0.000250589	0.000310388	0.000248018	0.00016975	3.28e-05	0.00015304	0.000216095	0.000250205
novobiocin	12.24	13.4434	3.42916	11.6604	2.54646	1.6188	0.0024295	0.00255238	0.000730545	0.00175729	0.000668337	0.000427014	0.00138207	0.00179897	0.00314153	0.00339544	0.00321552	0.00273887	0.00170275	0.000649969	0.000721656	0.00082001	0.00140312	0.00211146	0.000634226	0.000702448	0.00027681	0.000255453	0.000825943	0.00034985
other peptide antibiotics	0	0	0.142697	0.124415	0	0.137707	0	0	3.04e-05	1.875e-05	0	3.6325e-05	0	0	0	0	0	0	0	0	0	9.12e-05	0	3.75e-05	0	0	0	7.66e-05	0	6.87e-05
pleuromutilin tiamulin	0.90839	1.80637	0.0321068	0.7442	0.139261	0.342969	0.000180305	0.000342959	6.84e-06	0.000112155	3.655e-05	9.047e-05	1.08e-05	6.31e-05	3.52e-05	0.000612118	9.14e-05	0.000117462	0.000820015	0	7.72e-06	1.28e-05	0.00014501	7.93e-05	7.31e-05	0	0	0	0.000207312	0.000154568
polymyxin	1.70287	3.27129	5.03889	4.77008	6.68176	3.82671	0.000338	0.000621091	0.00107348	0.000718878	0.00175368	0.00100943	0.000485784	0.000251565	0.000446208	0.000168443	0.000495124	0.00126102	0.000107131	0.000676788	0.00088766	0.00165599	0.000727805	0.000709951	0.00107643	0.00243093	0.000834201	0.00200928	0.00035461	0.000839607
puromycin	0	0	0.0649333	0	0	0	0	0	1.38333e-05	0	0	0	0	0	0	0	0	0	0	0	0	4.15e-05	0	0	0	0	0	0	0	0
quinolone	0.0511366	0	0.679448	0.0865927	0.751404	0.311798	1.015e-05	0	0.000144749	1.305e-05	0.000197211	8.22475e-05	1.61e-05	2.45e-05	0	0	0	0	0	8.68e-05	0.000121909	0.000225538	0	2.61e-05	0.00013599	0.000258433	0	0	8.75e-05	0.00024149
rifamycin	0.842047	0.556609	1.30464	2.7263	0.273507	2.46392	0.000167136	0.000105678	0.00027794	0.000410869	7.1784e-05	0.000649943	0.000207544	0.000254206	0.000154395	5.24e-05	0.000124514	0.000129521	6.3e-05	3.46e-05	0.00027689	0.000522331	0.000195441	0.000626296	2.2e-05	0.000121568	1.24e-05	0.000372443	8.45e-05	0.00213043
sulfonamide	2.99736	6.0593	0.983309	3.1023	3.46828	0.712317	0.00059494	0.00115042	0.000209483	0.000467533	0.000910275	0.000187898	0.000244465	0.000182256	0.00134091	0.000612126	0.000902459	0.00219793	0.000350882	0.000147215	0.000166641	0.000314594	0.000353237	0.000581829	0.000781027	0.00103952	6.55e-05	0.000279696	0.000362497	4.39e-05
tetracenomycin C	0	0	0	0.126405	0	0.175952	0	0	0	1.905e-05	0	4.64135e-05	0	0	0	0	0	0	0	0	0	0	0	3.81e-05	0	0	0	0	0	0.000185654
tetracycline	10.0899	9.89797	14.0269	3.56016	2.0517	2.58891	0.00200272	0.00187924	0.00298829	0.000536536	0.000538483	0.000682915	0.00432306	0.000549491	0.00135799	0.00178035	0.00195129	0.0015463	0.00214013	0.000859757	0.00460501	0.00350009	0.000523467	0.000549606	0.00058151	0.000495455	0.00108189	0.000622199	0.000382825	0.000644749
trimethoprim	0.188314	1.15475	0.0951312	0.175176	0.68907	0.591846	3.7378e-05	0.000219243	2.02667e-05	2.64e-05	0.000180852	0.00015612	4.22e-05	0.000107312	0	0	0.000212833	0.000164447	0.000280448	6.08e-05	0	0	5.28e-05	0	4.96e-05	0.000312103	0	0.000342585	0	0.000281894
vancomycin	0.843993	1.0126	0.379797	0.171858	0	0.217832	0.000167523	0.000192253	8.09117e-05	2.59e-05	0	5.74608e-05	0	0	6.67e-05	0.00060339	0.000355108	0	0.00022165	1.57e-05	0.000154735	7.23e-05	5.18e-05	0	0	0	0	0	0	0.000229843
