## Supplementary material for "Revealing the antibiotic resistome in the global hadal trenches by large-scale cultivation and metagenomics": Table S4

### Sheet: Table S4
Table S4 Abundance of ARG subtypes in Mariana Trench Challenger Deep sediments over the six-year study period.
ARG subtype	MT16				MT17			MT18			MT19		MT20		MT21
	MT16_QZX_2-3	MT16_QZX_6-7	MT16_T1L10_6-9	MT16_T1L10_0-3	MT17_T3L11_6-9	MT17_T3L11_0-3	MT17_T3L14_0-2	MT18S_8-10	MT18S_4-6	MT18S_0-2	MT19_none_rep2	MT19_none_rep	MT20_202007_4-6	MT20_202007_0-1	MT21_WuYW0-2	MT21_WuYW6-8	MT21_WW0-2	MT21_WW6-8
aminoglycoside__AAC(2')-Ib	0	0	0	0	0	0	0	0.000101043	0	4.33034e-05	0	5.29293e-05	0	0	0	0	4.76543e-05	0
aminoglycoside__AAC(2')-Ic	0	3.2716e-05	0	0	0	0	0	0	0	0	0	0	0	4.9842e-05	0	0	0	0
aminoglycoside__AAC(3)-Ia	0	0.000172642	0	0	0	0	0	0	0	0	0	0	0	5.73601e-05	0	0	0	0
aminoglycoside__AAC(3)-IIIb	0	2.10449e-05	0	0	0	0	0	3.43526e-05	0	0	0	0	0	0	0	0	0	0
aminoglycoside__AAC(3)-IIIc	2.51183e-05	2.12243e-05	0	0	0	0	0	0	0	0	0	0	0	0	0	0	0	0
aminoglycoside__AAC(3)-IVb	0	0	0	0	0	0	0	6.79793e-05	0	3.01377e-05	0	0	0.000893365	0.00148784	0	0	0	0
aminoglycoside__AAC(3)-IXa	0	0	0	0	0	0	0	0	0	2.81723e-05	0	3.59651e-05	0	0	0	0	0	0
aminoglycoside__AAC(6')-Iak	0	0	0	0	0	0	0	0	0	0	0	0	0	5.7735e-05	0	0	0	0
aminoglycoside__AAC(6')-Ib7	0	0	0	0	0	0	0	0	0	0	0	0	3.6919e-05	3.45647e-05	0	0	0	0
aminoglycoside__AAC(6')-Ie-APH(2'')-Ia	0.000176007	0	0	0	0	0	0	0	3.96875e-05	0	0	0	3.89137e-05	0	0	0	0	0
aminoglycoside__AAC(6')-Ig	0	0	0	0	0	0	0	0	0	0	0	0	0	0.000117952	0	0	0	0
aminoglycoside__AAC(6')-Iih	0	0	0.000110864	0.000225	0.00015867	0.000504317	0	0	0	0	0	0	0	0	0	0	0	0
aminoglycoside__AAC(6')-Iz	0	0	0	0	0	0	0	0	0	0	0	0	0	0.000174433	0	0	0	0
aminoglycoside__aadA	0	9.65411e-05	0	0	0	0	0	0	0	2.55193e-05	3.05878e-05	0	0.000121844	0.000130986	0	0.000120811	0	0
aminoglycoside__aadA10	0	0	0	0	0	0	0	0	0	0	0	0	0	0	0	7.56735e-05	0	0
aminoglycoside__aadA17	0	0	0	0	0	0	0	0	0	0	0	0	3.66383e-05	0	0	0	0	0
aminoglycoside__aadA2	0	0	0	0	0	0	0	0	0	0	8.08102e-05	0	0	3.48317e-05	0	0	0	0
aminoglycoside__aadA21	0	0	0	0	0	0	0	0	0	0	0	0	3.66383e-05	3.43019e-05	0	0	0	0
aminoglycoside__aadA22	0	0	0	0	0	0	0	0	7.30435e-05	0	0	0	0	3.43019e-05	0	0	0	0
aminoglycoside__aadA23	0	0	0	0	0	0	0	0	7.26263e-05	0	0	0	3.72041e-05	0	0	0.000119269	0	0
aminoglycoside__aadA25	2.75653e-05	0	0	0	0	0	0	0	0	0	0	0	0	0	0	0	0	0
aminoglycoside__aadA27	0	0	0	0	0	0	0	0	0	0	0	3.93939e-05	0	0	0	0.000148222	0	0
aminoglycoside__aadA3	0	2.1765e-05	0	0	0	0	0	0	0	0	0	0	0	6.71745e-05	0	0	0	0
aminoglycoside__aadA5	0	0	0	0	0	0	0	0	0	0	0	0.000154293	0	0	0	0	0	0
aminoglycoside__aadA6	0	0	0	0	0	0	0	0	0	0	0	0	0	3.21046e-05	0	0	0	0
aminoglycoside__aadA6/aadA10	0	0	0	0	0	0	0	0	0	0	0	0	6.9573e-05	0.000223907	0	0	0	0
aminoglycoside__aadA8b	0	0	0	0	0	0	0	0	0	0	0	0	0	2.00094e-05	0	0	0	0
aminoglycoside__aadS	0	0	0	0	0	0	0	0	0	0	0	0	0	0	9.13138e-05	0	0	0
aminoglycoside__amrA	0	0	0	0	0	0	0	0	0	0	0	0	3.00198e-05	0	0	0	0	0
aminoglycoside__amrB	0	0	0	0	0	0	0	0	0	0	0	0	1.16124e-05	0	0	0	0	0
aminoglycoside__ANT(2'')-Ia	0	2.29888e-05	0	0	0	0	0	0	0	0	0	0	0	0	0	0	0	0
aminoglycoside__ANT(3'')-IIb	0	0	0	0	0	0	0	0	0	0	0	0	0	0	0.000296051	0	3.68692e-05	0
aminoglycoside__ANT(3'')-IIc	0	0	0	0	0	0	0	0	0	0	0	0	0	3.33803e-05	0.000273494	3.91884e-05	0	0
aminoglycoside__ANT(4')-Ib	0	0	0	0	0	0	0	0	0	0	0	0	0	0	0.000230803	0	0	0
aminoglycoside__ANT(9)-Ia	0	0	0	0	0	0	0	0	0	0	0	0	0.000698087	0.00140465	0	0	0	0
aminoglycoside__APH(3')-Ia	0	0	0	0	0	0	0	0	0.000140298	3.05102e-05	0	0	0.00125513	0.0010739	0.00104863	0.000538685	0	0.00501011
aminoglycoside__APH(3'')-Ib	0	7.26576e-05	0	0	0	0	0	0	0	0.000454371	0	0.000179289	0.000640421	0.0014947	0	0	0	0
aminoglycoside__APH(3')-IIa	0	0	0	0	0	0	0	0	0	0	3.96398e-05	0	3.42183e-05	0	0	0	0	0
aminoglycoside__APH(3')-IIb	0	0	0	0	0	0	0	0	0	0	0	0	0	0.000131843	0	0	0	0
aminoglycoside__APH(3')-IIc	0	4.28779e-05	0	0	0	0	0	0	0	0	0	0	0	6.7576e-05	0	0	0	0
aminoglycoside__APH(3')-IIIa	0.000108429	0	0	0	0	0	0	0	0	0	0	0	0	0	0	0	0	0
aminoglycoside__APH(6)-Ia	0	0	0	0	0	0	0	0	0	0.000150134	0	0	0	0	0	0	0	0
aminoglycoside__APH(6)-Ib	0	0	0	0	0	0	0	0	2.99837e-05	2.75054e-05	0	0	0	0	0	0	0	0
aminoglycoside__APH(6)-Id	0	0	0	0	0	0	0	0	0	0.000189854	7.95098e-05	0	7.33499e-05	0.000237834	0	0	0	0
aminoglycoside__APH(9)-Ia	0	0	0	0	0	0	0	0	0	0	0	0	0	1.64666e-05	0	0	0	0
aminoglycoside__kamB	0	0	0	0	0	0	0	0	0	3.10929e-05	0	0	0	0	0	0	0	0
antibacterial_fatty_acid__farA	1.825e-05	0	0	0	0	0	0	0	7.32169e-05	1.05369e-05	0	0	0	0	0	0	0	0
antibacterial_fatty_acid__farB	0.000362008	0	0	0	0	0	0	0	0	0	0	0	0	0	0	0	0	0
bacitracin__bacA	0.00132668	0.0010156	0.000310444	0.000254536	0.000884148	0.00022246	0.00229514	0.00186437	0.00230507	0.00167455	0.00197624	0.0021968	0.00176884	0.00283999	0.00360385	0.00217896	0.0012631	0.000441142
bacitracin__BahA	0	0	8.76817e-05	0	0.000189973	0.000208761	0	0.000128036	1.22407e-05	4.49158e-05	2.60927e-05	0	0	0	0	4.10781e-05	2.57889e-05	0
bacitracin__bcrA	0.00015729	7.27085e-05	7.04451e-05	0.000128811	0.000264588	0.000202261	0	3.02392e-05	0	2.26815e-05	0	9.00407e-05	5.22091e-05	0.000105225	4.72417e-05	0	2.81118e-05	0
beta_lactam__ADC-2	0	0	0	0	0	0	0	0	0	0	0	0	0	2.35546e-05	0	0	0	0
beta_lactam__ADC-22	0	0	0	0	0	0	0	0	0	0	0	0	0	8.73482e-05	0	0	0	0
beta_lactam__ADC-25	0	0	0	0	0	0	0	0	0	0	0	0	0	2.30038e-05	0	0	0	0
beta_lactam__ADC-3	0	0	0	0	0	0	0	0	0	0	0	0	0	6.96823e-05	0	0	0	0
beta_lactam__ADC-41	0	0	0	0	0	0	0	0	0	0	0	0	0	0.000208065	0	0	0	0
beta_lactam__ADC-42	0	0	0	0	0	0	0	0	0	0	0	0	0	2.35546e-05	0	0	0	0
beta_lactam__ADC-5	0	0	0	0	0	0	0	0	0	0	0	0	0	1.32494e-05	0	0	0	0
beta_lactam__ADC-68	3.65954e-05	0	0	0	0	0	0	0	0	0	0	0	0	2.35546e-05	0	0	0	0
beta_lactam__ADC-73	0	0	0	0	0	0	0	0	0	0	0	0	0	2.35546e-05	0	0	0	0
beta_lactam__ADC-77	0	0	0	0	0	0	0	2.4927e-05	0	0	0	0	0	0	0	0	0	0
beta_lactam__ADC-8	0	0	0	0	0	0	0	0	0	2.03837e-05	0	0	0	0	0.00156613	2.66778e-05	0.000242212	0
beta_lactam__BJP-1	0	0	0	0	0	0	0	0	6.53416e-05	8.55666e-05	0	0	0	0	0	0	0	0
beta_lactam__blaC	0	0	0	0	0	0	0	6.35191e-05	0	0	0	0	0	0	0	0	0	0
beta_lactam__blaF	0	0	0	0	0	0	0	0	9.71018e-05	0	0	0	0	0	0	0	0	0.000127755
beta_lactam__blaS1	0	0	0	0	0	0	0	0	0	0	3.49724e-05	0	0	0	0	0	0	0
beta_lactam__blaZ	0	0	0	0	0	0	0	0	0	0	0	0	0	0	9.5291e-05	0	0	0
beta_lactam__Burkholderia pseudomallei Omp38	0	0	0	0	0	0	0	0	0	2.21076e-05	0	0	0.000260327	0	0	0	0	0
beta_lactam__CfxA	8.73272e-05	0	0	0	0	0	0	0	0	0	0	0	0	0	0	0	0	0
beta_lactam__CfxA2	0.00116913	0	0	0	0	0	0	0	0	0	0	0	0	0	0	0	0	0
beta_lactam__CfxA3	0.000289836	0	0	0	0	0	0	0	0	0	0	0	0	0	0	0	0	0
beta_lactam__CfxA4	6.62482e-05	0	0	0	0	0	0	0	0	0	0	0	0	0	0	0	0	0
beta_lactam__CfxA5	0.000328983	0	0	0	0	0	0	0	0	0	0	0	0	0	0	0	0	0
beta_lactam__CfxA6	0	0	0	0	0	0	0	0	0	0.000125961	0	0	0	0	0	0	0	0
beta_lactam__CME-1	0	0	0	0	0.000581055	0	0	0	0	0	0	0	0	0	0	0	0	0
beta_lactam__CMY-66	0	0	0	0	0	0	0	0	0	0	0	0	0	0	0	5.55963e-05	0	0
beta_lactam__CMY-85	0	0	0	0	0	0	0	0	0	0	0	0	0	0	0	2.7219e-05	0	0
beta_lactam__CMY-90	0	0	0	0	0	0	0	0	0	0	0	0	0	0	0	2.2586e-05	0	0
beta_lactam__CSP-1	4.59542e-05	0	0	0	0	0	0	0	0	0	0	0	0	0	0	0	0	0
beta_lactam__CTX-M-108	0	0	0	0	0	0	0	0	0	5.88444e-05	3.57035e-05	0	0	0	0	0	0	0
beta_lactam__CTX-M-109	0	0	0	0	0	0	0	0	0	8.73493e-05	0	0	0	0	0	0	0	0
beta_lactam__CTX-M-15	0	0	0	0	0	0	0	0	0	2.84132e-05	0	0	0	0	0	0	0	0
beta_lactam__CTX-M-3	0	0	0	0	0	0	0	0	0	2.65996e-05	0	0	0	0	0	0	0	0
beta_lactam__CTX-M-55	0	0	0	0	0	0	0	0	0	5.68265e-05	0	0	0	0	0	0	0	0
beta_lactam__ECM-1	0	0	0	0	0	0	0	0	0	0	0	0	0	0	0	0.000104862	0	0
beta_lactam__EFM-1	0	0	0	0	0	0	0	0	0	0	0	0	0	0	0	0.000139549	3.14391e-05	0
beta_lactam__Escherichia coli ampC	0	0	0	0	0	0	0	0	5.09561e-05	6.2142e-05	0.000111034	0	0	4.78589e-05	0	0	0	0
beta_lactam__FOX-4	1.70511e-05	0	0	0	0	0	0	0	0	0	0	0	0	0	0	0	0	0
beta_lactam__FOX-7	1.89782e-05	0	0	0	0	0	0	0	0	0	0	0	0	0	0	0	0	0
beta_lactam__Klebsiella pneumoniae OmpK37	3.81221e-05	0	0	0	0	0	0	7.33218e-05	0	0	0	0	0	0	7.31189e-05	6.54864e-05	0	0
beta_lactam__LUT-2	0	0	0	0	0	0	0	0	0	0	0	0	3.25536e-05	0	0	0	0	0
beta_lactam__mecA	0	0	0	0	0	0	0	0	0	0	0	0	0	2.65668e-05	0	6.36445e-05	0	0
beta_lactam__MOX-7	0	0	0	0	0	0	0	0	0	0	0	0	0	0	0	6.74042e-05	0	0
beta_lactam__mreA	4.58446e-05	0	0	0	0	0	0	0	0	0	0	0	0	0	0	0	0	0
beta_lactam__MYO-1	0.000105384	4.37812e-05	9.53392e-05	0	0	0	0	0	0	0	0	0.000111554	0	0	0	0	0	0
beta_lactam__Other class A beta-lactamase	0	0	0	0	0	0	0	0	0	0	7.14329e-05	0	0	0	0	0	0	0
beta_lactam__OXA-118	0	0	0	0	0	0	0	0	0	0	7.54051e-05	0	0	0	0	0	0	0
beta_lactam__OXA-205	0	0	0	0	0	0	0	0	0	0	0	0	0	3.32085e-05	0	0	0	0
beta_lactam__OXA-209	0	0	0	0	0	0	0	0	0	0	0	0	0	0	0	0	3.53891e-05	0
beta_lactam__OXA-211	0	0	0	0	0	0	0	0	0	0	0	0	0	3.22389e-05	0	0	0	0
beta_lactam__OXA-214	0	0	0	0	0	0	0	0	0	0	0	0	0	0	0	0.000190158	0	0
beta_lactam__OXA-215	0	0	0	0	0	0	0	0	0	0	0	0	0	0	0	3.85131e-05	0	0
beta_lactam__OXA-22	0.000493927	0.000337964	0	0	0	0	0	0	0	0	0	0	0	0	0	0	0	0
beta_lactam__OXA-264	0	0	0	0	0	0	0	0	0	0	0	0	0	0	0	0	3.52604e-05	0
beta_lactam__OXA-265	0	0	0	0	0	0	0	0	0	0	0	0	0	0	0	0.000109923	0	0
beta_lactam__OXA-266	0	0	0	0	0	0	0	0	0	0	0.000186825	7.50634e-05	0	0	0.000264221	0	0.000298544	0
beta_lactam__OXA-273	0	0	0	0	0	0	0	0	0	0	0	0	0	6.60908e-05	0	0	0	0
beta_lactam__OXA-286	0	0	0	0	0	0	0	0	0	0	0	0	0	0	0.000192619	0	0	0
beta_lactam__OXA-303	0	0	0	0	0	0	0	0	0	0	0	0	0	0	0.000387273	0	0	0
beta_lactam__OXA-309	0	0	0	0	0	0	0	0	0	0	0	0	0	2.94951e-05	0	0	0	0
beta_lactam__OXA-334	0	0	0	0	0	0	0	0	0	0	0	0	0	0.000164624	0	0	0	0
beta_lactam__OXA-373	0	0	0	0	0	0	0	0	0	0	0	0	0	0.000163252	0	0	0	0
beta_lactam__OXA-417	0	0	0	0	0	0	0	0	0	0	0	0.00022684	0	0	0	0	0	0
beta_lactam__OXA-443	7.90873e-05	2.08153e-05	0	0	0	0	0	0	0	0	0	0	0	0	0	0	0	0
beta_lactam__OXA-444	0.000234522	0.000148586	0	0	0	0	0	0	3.54436e-05	0	0	0	0	0	0	0	0	0
beta_lactam__OXA-486	0	0	0	0	0	0	0	0	0	0	0	0	3.60119e-05	3.37155e-05	0	0	0	0
beta_lactam__OXA-5	0	0	0	0	0	0	0	0	0	0	0.000117583	0	0	0	0	0	0	0
beta_lactam__OXA-50	0	0	0	0	0	0	0	0	0	0	7.98849e-05	0	0	0.000169295	0.000170336	0	0	0
beta_lactam__OXA-569	0	4.17412e-05	0	0	0	0	0	0	0	0	0	0	0	0	0	0	0	0
beta_lactam__OXA-570	5.17196e-05	0	0	0	0	0	0.000711571	0	0	0	0	0	0	0	0	0	0	0
beta_lactam__OXA-573	7.75794e-05	4.37018e-05	0	0	0	0	0.000624601	0	0	0	0	0	0	0	0	0	0	0
beta_lactam__OXA-574	2.3386e-05	2.12243e-05	0	0	0	0	0	0	0	0	0	0	0	0	0	0	0	0
beta_lactam__OXA-60	0.000341528	2.11225e-05	0	0	0	0	0	0	0	0	0	0	0	0	0	0	0	0
beta_lactam__OXA-837	0	0	0	0	0	0	0	0	0	0	0	0	0.000781647	0.00117138	0	0	0	0
beta_lactam__OXA-85	5.51812e-05	0	0	0	0	0	0	0	0	0	0	0	0	0	0	0	0	0
beta_lactam__PDC-1	0	0	0	0	0	0	0	0	0	0	0	0	0	9.49673e-05	0	0	0	0
beta_lactam__PDC-5	0	0	0	0	0	0	0	0	0	2.23391e-05	0	0	0	4.57434e-05	0	0	0	0
beta_lactam__PDC-77	0	0	0	0	0	0	0	0	0	0	0	0	0	2.43164e-05	0	0	0	0
beta_lactam__PDC-88	0	0	0	0	0	0	0	0	0	0	0	0	0	4.02377e-05	0	0	0	0
beta_lactam__PNGM-1	0.000495206	0.000511364	0.00020367	0.00216542	0.0032226	0.000480651	0.00310846	0.00914868	0.0079017	0.00360135	0.00179725	0.00180877	0.0024875	0.00141349	0.000991841	0.00561395	0.00545277	0.00258603
beta_lactam__PRC-1	0	0	0	0	0	0	0	0	0	0	0.000108147	0	0	0	0	0	0	0
beta_lactam__SGM-1	0	0	0	0	0	0	0	0	1.62082e-05	0	0	6.43066e-05	0	0	0	0	0	0
beta_lactam__SGM-6	0	0	0	0	0	0	0	0	0	2.59024e-05	0	0	0	0	0	0	0	0
beta_lactam__SGM-7	0	0	0	0	0	0	0	0	0	0	0	6.33203e-05	0	0	0	0	0	0
beta_lactam__SHV-123	0	0	0	0	0	0	0	0	2.95363e-05	0	0	0	0	0	0	0	0	0
beta_lactam__SHV-53	0	0	0	0	0	0	0	0	3.9691e-05	0	0	0	0	0	0	0	0	0
beta_lactam__TEM-1	0.000281992	0.000398799	0	0	0	0.000256739	0.00253659	0	0	6.63191e-05	0.000109772	0	0	0	0	0	0	0
beta_lactam__TEM-102	4.9852e-05	6.07343e-05	0	0	0	0	0	0	0	0	0	0	0	0	0	0	0	0
beta_lactam__TEM-107	0	0	0	0	0	0	0	0	0	0	7.31812e-05	0	0	0	0	0	0	0
beta_lactam__TEM-114	0	0	0	0	0	0	0	0	0	0	0	0	0	0	0.000126825	0	0	0
beta_lactam__TEM-116	2.53485e-05	2.00147e-05	0	0	0	0	0	0	0	0	0	0	0	0	0	0	0	0
beta_lactam__TEM-117	0.000140587	0.000158954	0	0	0	0.000302223	0.000554561	0	0	0.00016307	0	0.000201165	0	0	0.000246037	8.1497e-05	0	0.000146847
beta_lactam__TEM-118	2.68506e-05	0	0	0	0	0	0	0	0	0	0	0	0	0	0	0	0	0
beta_lactam__TEM-123	2.54374e-05	0	0	0	0	0	0	0	0	0	0	0	0	0	0	0	0	0
beta_lactam__TEM-134	2.53485e-05	0	0	0	0	0	0	0	0	0	0	0	0	0	0	0	0	0
beta_lactam__TEM-138	0	2.00147e-05	0	0	0	0	0	0	0	0	0	0	0	0	0	0	0	0
beta_lactam__TEM-146	2.45035e-05	0	0	0	0	0	0	0	0	0	0	0	0	0	0	0	0	0
beta_lactam__TEM-147	0	2.00147e-05	0	0	0	0	0	0	0	0	0	0	0	0	0	0	0	0
beta_lactam__TEM-162	0.000122518	4.14097e-05	0	0	0	0	0.000726693	0	0	2.95251e-05	0	0	3.36918e-05	0	0	0	0	0.000131329
beta_lactam__TEM-167	2.45035e-05	0	0	0	0	0	0	0	0	0	0	0	0	0	0	0	0	0
beta_lactam__TEM-177	0	0	0	0	0	0	0	0	0	2.891e-05	0	0	0	0	0	0	0	0
beta_lactam__TEM-178	0	6.02548e-05	0	0	0	0	0	0	0	0	7.19081e-05	0	0	0	0	0	0	0
beta_lactam__TEM-185	0	0	0	0	0	0	0.000696726	0	0	0	0	0	0	0	0	0	0	0
beta_lactam__TEM-192	2.88831e-05	6.84168e-05	0	0	0	0	0.000341453	0	0	0	0	4.11204e-05	0	0	0	0	0	0
beta_lactam__TEM-193	7.52005e-05	0.000160808	0	0	0	0	0	0	0	2.95251e-05	3.65906e-05	0	0	0	0	0	0	0.000138625
beta_lactam__TEM-194	2.45035e-05	2.07049e-05	0	0	0	0	0	0	0	0	0	0	0	0	0	0	0	0
beta_lactam__TEM-205	9.88591e-05	6.00441e-05	0	0	0	0	0.000621809	0	0	0	0	0	0	0	0	0	0	0
beta_lactam__TEM-42	2.57995e-05	2.03708e-05	0	0	0	0	0	0	0	0	0	0	0	0	0	0	0	0
beta_lactam__TEM-55	0	2.00147e-05	0	0	0	0	0	0	0	0	0	0	0	0	0	0	0	0
beta_lactam__TEM-59	2.52997e-05	6.27076e-05	0	0	0	0	0	0	0	0	0	0	0	0	0	0	0	3.01324e-05
beta_lactam__TEM-63	0	0	0	0	0	0	0	0	0	0	0	0	0	0	0.000159362	0	0	0
beta_lactam__TEM-7	5.46271e-05	2.26881e-05	0	0	0	0	0.00114109	0	0	0	0	0	3.6919e-05	0	6.91229e-05	0	0	0
beta_lactam__TEM-83	0	0	0	0	0	0	0	0	0	0	0	0	3.15861e-05	0	0	0	0	0
beta_lactam__TTU-1	0	0	0	0	0	0	0	0	0	0	0	3.98195e-05	0	0	0	0	0	0
beta_lactam__VHH-1	0	0	0	0	0	0	0	3.44529e-05	0	0	0	0	0	0	0	0	0	0
bicyclomycin__bcr-1	0	0	0	0	0	0	0	0	0	0	0	0	4.79396e-05	0.000125765	0	0	0	0
capO	0	1.07195e-05	0	0.000154214	0.000206627	0.000130066	0	8.74899e-05	2.92294e-05	1.31775e-05	1.6331e-05	6.3219e-05	1.6165e-05	2.74528e-05	0	0	1.70235e-05	0
chloramphenicol__Agrobacterium fabrum chloramphenicol acetyltransferase	0	0	0	0	0	0	0	0	0	0	0	0	0	8.54299e-05	0	0	0	0
chloramphenicol__catB10	0	0	0	0	0	0	0	0	0	0	0	0	0	4.20641e-05	0	0	0	0
chloramphenicol__catB11	0	0	0	0	0	0	0	0	0	0	0	0	0	4.20641e-05	0	0	0	0
chloramphenicol__catB3	0	0	0	0	0	0	0	0	0	0	4.98329e-05	0	0	0	0	0	0	0
chloramphenicol__catB8	0	0	0	0	0	0	0	0	0	0	0	0	3.53697e-05	0	0	5.04338e-05	0	0
chloramphenicol__catD	6.72532e-05	0	0	0	0	0	0	0	0	0	0	0	0	0	0	0	0	0
chloramphenicol__catI	0	0	0	0	0	0	0	0	0.000219297	0.000139772	0.000380289	0.000272954	0	0	0	8.0602e-05	0	0
chloramphenicol__catS	0.000259338	0	0	0	0	0	0	0	0	0	0	0	0	0	0	0	0	0
chloramphenicol__cmlA1	0	0	0	0	0	0	0	0	0	0	2.44556e-05	0	0	0	0	0	0	0
chloramphenicol__cmlA5	9.76553e-05	4.04823e-05	0	0	0	0	0	0	0	5.66319e-05	0	0	0	2.26499e-05	0	6.95192e-05	0	0
chloramphenicol__cmlA6	0	0	0	0	0	0	0	0	0	0	2.49759e-05	0	0	0	0	0	0	0
chloramphenicol__cmlB1	0	0	0	0	0	0	0	0	0	0	0	0	0	0	0	4.97899e-05	0	0
chloramphenicol__cmx	0	0	0	0	0	0	0	0	0	0	0	0	0	4.56646e-05	0.000230219	0	0	3.20205e-05
chloramphenicol__Lactobacillus reuteri cat-TC	0	0	0	0	0	0	0	0	0	0	0	0	0	4.08956e-05	0	0	0	0
chloramphenicol__Pseudomonas aeruginos catB7	0	0	0	0	0	0	0	0	0	0	0	0	0	0.00020955	0	0	0	0
chloramphenicol__Salmonella enterica cmlA	0	0	0	0	0	0	0	0	0	0	0	0	0	2.31318e-05	0	0	0	0
defensin__Brucella suis mprF	0	0	0	0	0	0	0	0	0	0	0	0	1.89341e-05	0	0	0	0	0
defensin__Listeria monocytogenes mprF	0	0	0	0	0	0	0	0	2.17459e-05	0	0	0	0	0	0	0	0	0
florfenicol__floR	0	0	0	0	0	0	0	0	0	0	2.53636e-05	0	2.38512e-05	0.000176315	0	0	0	0
fosfomycin__Acinetobacter baumannii AbaF	0	0	0	0	0	0	0	0	0	0	0	4.41077e-05	0	0	0	0	0	0
fosfomycin__FosA	0	0	0	0	0	0	0	0	0	0.000112068	0	0	0	0.000263124	0	0	0	0
fosfomycin__FosX	0	4.45232e-05	0	0	0	0	0	0	0	0	0	0	0	0	0.000121369	6.80193e-05	0	0
macrolide-lincosamide-streptogramin__ere(D)	0	0	0	0	0	0	0	0	0	0	0	0	0	4.42225e-05	0	0	0	0
macrolide-lincosamide-streptogramin__erm(37)	0	0	0	0	0	0	0	0	0	9.43483e-05	0	0	0	0	0	0	0	0
macrolide-lincosamide-streptogramin__erm(39)	0	0	0	0	0	0	0	7.92697e-05	0	0	0	0	0	0	0	0	0	0
macrolide-lincosamide-streptogramin__erm(B)	0.00216316	0	0	0	0	0	0	0	0	0	0	0	0	0	0	0	0	0
macrolide-lincosamide-streptogramin__erm(C)	0	0	0	0	0	0	0	0	0	0	0	0	0	7.31756e-05	0	0	7.78246e-05	0
macrolide-lincosamide-streptogramin__erm(F)	0.00346312	0	0	0	0	0	0	0	0	6.349e-05	0	0	0	0	0	0	0	0
macrolide-lincosamide-streptogramin__erm(Q)	0	0	0	0	0	0	0	0	0	3.28567e-05	0	0	0	0	0	0	0	0
macrolide-lincosamide-streptogramin__erm(X)	0.000341483	0	0	0	0	0	0	0	0	0.000217822	0	0	0	0	0	0	0	0
macrolide-lincosamide-streptogramin__lin	0	0	0	0	0	0	0	1.67008e-05	0	0	0	0	0	0	0	0	0	0
macrolide-lincosamide-streptogramin__LlmA 23S ribosomal RNA methyltransferase	0	0	0	0	0	0	0	0	0	5.76185e-05	0	0	0	0	0	0	3.37861e-05	0
macrolide-lincosamide-streptogramin__lmrC	1.31812e-05	0	0	0	0	0	0	1.73583e-05	0	0	0	0	0	0	0	0	0	0
macrolide-lincosamide-streptogramin__lmrD	0	0	0	0	0	0	0	0	0	0	0	0.000427136	0	0	0	0	0	0
macrolide-lincosamide-streptogramin__lnu(A)	0	0	0	0	0	0	0	0	0	0.000100526	0	0	0	0.0001109	0	0	0	0.000155528
macrolide-lincosamide-streptogramin__lnu(C)	0.000219553	0	0	0	0	0	0	0	0	0.000100832	0	0	0	0	0	0	0	0
macrolide-lincosamide-streptogramin__lnu(H)	0	0	0	0	0	0	0	0	0	0	0	0	0	0	0	0	0	0.00049098
macrolide-lincosamide-streptogramin__LpeB	0	2.91992e-06	0	0	1.48905e-05	0	0	3.706e-06	0	0	0	0	0	0	0	0	0	0
macrolide-lincosamide-streptogramin__lsa(C)	0.000560425	0	0	0	0	0	0	0	0	0	0	0	0	0	0	0	0	0
macrolide-lincosamide-streptogramin__macA	0.000212989	0	0	0	0	0	0	0	6.37487e-06	1.2239e-05	4.53493e-05	3.06792e-05	1.62168e-05	3.39545e-05	0.000552377	0.000265191	4.14193e-05	0
macrolide-lincosamide-streptogramin__macB	0.00359253	0.00352349	0.00141063	0.00255467	0.00198621	0.00201001	0.0013447	0.000724889	0.000819754	0.000814274	0.000838872	0.000749291	0.000968775	0.00106781	0.000620468	0.00063201	0.00051865	0.000451796
macrolide-lincosamide-streptogramin__mef(En2)	0	0	0	0	0	0	0	0	0	6.27346e-05	0	0	0	0	0	0	0	0
macrolide-lincosamide-streptogramin__mel	0.000382345	0	0	0	0	0	0	0	0	0	0	0	0	0	0	0	0	0
macrolide-lincosamide-streptogramin__mph(A)	0	0	0	0	0	0	0	0	0	0	6.881e-05	0	0	0	0	0	0	0
macrolide-lincosamide-streptogramin__mph(C)	0	0	0	0	0	0	0	0	0	2.82414e-05	0	0	0	0	0	0	0	0
macrolide-lincosamide-streptogramin__mph(L)	0	0	0	0	0	0	0	0	6.27404e-05	0	0	0	0	0	0	0	0	0
macrolide-lincosamide-streptogramin__msr(A)	1.48559e-05	0	0	0	0	0	0	4.43103e-05	0	1.44197e-05	0	0	0	4.53169e-05	0	0	0	0
macrolide-lincosamide-streptogramin__msr(C)	0	0	0	0	6.84601e-05	0	0	0	0	0	0	0	0	0	0	0	0	0
macrolide-lincosamide-streptogramin__ole(C)	4.38698e-05	0.000125113	8.77854e-05	0.000130915	0	0.000134666	0	2.81255e-05	2.89388e-05	2.43582e-05	5.70204e-05	7.87323e-05	4.57086e-05	0	0	0	0	0
macrolide-lincosamide-streptogramin__optrA	0	0	0	0	0	5.22931e-05	0	0	0	0	0	0	7.66211e-06	0	0	0	0	0
macrolide-lincosamide-streptogramin__poxtA	0	0	5.14691e-05	0	0	0	0	0	0	0	0	0	0	0	0	0	0	0
macrolide-lincosamide-streptogramin__RlmA(II)	0.00116029	0	0	0	0	0	0	0	0	0	0	5.79501e-05	0	0	0	0	0	0
macrolide-lincosamide-streptogramin__vat(F)	0	0	0	0	0	0	0	0	0	0	0	0	0	0	0	9.18535e-05	0	0
multidrug__abcA	0	0	0	0	0	0	0	0	0	1.11465e-05	0	0	0	0	0.00066938	0.000280217	6.53898e-06	0.0205846
multidrug__abeM	0	0	0	0	0	0	0	0	0	0.000112306	2.28725e-05	0.000359015	0	0.000311285	0.0035849	0.00153567	0.000385538	0
multidrug__abeS	0	0	0	0	0	0	0	0	0	0	0	0	0	0	0	8.70446e-05	0	0
multidrug__Acinetobacter baumannii AmvA	0	0	0	0	0	0	0	0	0	0	2.0827e-05	2.09781e-05	0	0.000213922	5.44243e-05	0	0	0
multidrug__acrE	0	0	0	0	0	0	0	0	4.12345e-05	7.28051e-05	0	0	8.16893e-06	0	3.86389e-05	0	0	0
multidrug__acrF	9.01716e-06	7.43235e-06	0	0	3.737e-05	0	0	0	3.05888e-05	3.77078e-05	1.64847e-05	1.62646e-05	3.37927e-05	2.5838e-05	4.66933e-05	2.20209e-05	9.29467e-06	5.59545e-05
multidrug__adeF	4.01618e-05	3.26803e-05	0	0	0	0	2.96743e-05	2.09714e-05	0.000107833	9.37466e-05	5.84678e-05	9.62436e-05	4.97287e-05	0.000172091	0.000162529	0.000130708	3.35098e-05	1.15762e-05
multidrug__adeH	0	0	0	0	0	0	0	1.33176e-05	0	0	7.22217e-06	3.51698e-05	0	6.08327e-05	0.000104979	2.89324e-05	2.66283e-05	0
multidrug__adeI	0	0	0	0	0	0	0	0	0	7.33001e-06	4.47602e-05	1.74401e-05	0	7.54264e-05	0.000964261	0.000469835	0.00013021	0.000100742
multidrug__amrB	3.18463e-05	3.69501e-05	0	0	0	0	9.0899e-05	9.09452e-06	1.20669e-05	1.01543e-05	0	0	0.000148294	5.65472e-05	2.91323e-06	9.64499e-06	0	3.82722e-06
multidrug__bpeF	6.6051e-06	1.09762e-05	0	0	0	0	0	0	0	1.03352e-05	3.21926e-06	3.1075e-06	2.70564e-05	4.68831e-05	0	0	0	0
multidrug__ceoA	0	0	0	0	0	0	0	0	0	0	0	0	7.76553e-06	0	0	0	0	0
multidrug__ceoB	6.06595e-05	5.82681e-05	0	0	0	0	0	9.18269e-06	8.44746e-05	4.71071e-05	9.92929e-06	3.16016e-06	0.000149122	0.000121316	0	2.31057e-05	0	3.98219e-06
multidrug__efpA	1.32227e-05	1.08004e-05	0	0.000155377	0.000179698	0	0	3.60266e-05	0.000161597	6.37296e-05	0	1.9474e-05	1.81809e-05	8.12068e-05	0	0.000331388	3.62098e-05	0.000357292
multidrug__efrA	3.08899e-05	0	0	0	0	0	0	0	0	0	0	1.7202e-05	0	0	0	0	0	0
multidrug__efrB	1.96929e-05	2.37191e-05	2.88981e-05	0	0	6.96498e-05	0	2.69342e-05	6.90983e-06	0	1.29487e-05	0	1.1091e-05	4.36117e-05	0	7.61906e-06	1.1998e-05	0
multidrug__emrA	7.22901e-05	9.78496e-06	0	0.000171269	0	0	0.000109878	1.6667e-05	7.14526e-05	2.8869e-05	0	4.17186e-05	6.46852e-05	8.89931e-05	0.000140725	3.47002e-05	0	0
multidrug__emrB	0.000200702	7.46801e-06	0	0	0	0	9.47561e-05	0	1.26987e-05	0.00010876	6.16359e-05	5.34382e-05	1.09784e-05	0.000105223	0.00169505	0.000496132	0.000126175	0.000245742
multidrug__emrD	0	3.00707e-05	0	0	0	0	0	0	0	4.33711e-05	0	0	2.4333e-05	0	3.42217e-05	0	0	0.000141423
multidrug__emrK	0	0	0	0	0	0	0	0	0	0	7.69921e-06	0	0	0	0	0	0	0
multidrug__emrY	0	0	0	0	0	0	0	0	0	1.08805e-05	0	2.68782e-05	0	0	0	0	0	0
multidrug__Escherichia coli acrA	0	0	0	0	0	0	0	0	1.59617e-05	0	0	0	1.59438e-05	0	0	0	0	0
multidrug__Escherichia coli emrE	0	0	0	0	0	0	0	0	0	0.000297722	0	0	0	0	0	0	0	0
multidrug__Escherichia coli mdfA	0	0	0	0	0	0	0	0	0	8.10246e-05	0	0	8.98298e-05	0	0	0	0	0
multidrug__hmrM	0.000137494	0	0	0	0	0	0	0	0	0	0	0	0	0	0	0	0	0
multidrug__mdsA	0	0	0	0	0	0	0	0	0	0	0	0	1.42688e-05	6.3877e-05	0	0	0	0
multidrug__mdsB	8.93324e-06	7.29675e-06	0	0	0	0	9.74841e-05	3.01644e-06	2.69341e-05	2.92367e-05	6.6129e-06	1.92945e-05	0.000187681	0.000415915	0.000216667	0.000103039	7.12949e-05	2.60421e-05
multidrug__mdsC	0	0	0	0	0	0	0	0	0	0	0	0	6.3856e-06	1.65651e-05	0	1.37448e-05	0	0
multidrug__mdtE	0	0	0	0	0	0	0	0	1.4012e-05	4.13613e-05	3.74197e-05	5.2194e-05	0	0	0	0	0	0
multidrug__mdtF	4.50531e-06	0	0	0	0	0	0	1.63077e-06	3.08453e-06	3.99202e-05	3.29376e-06	6.56306e-06	2.1218e-05	1.09846e-05	5.73808e-06	2.38177e-05	6.29575e-06	0
multidrug__mdtH	0	0	0	0	0	0	0	4.85083e-05	0	0.000105027	0	5.08144e-05	0	0	0	4.07021e-05	0	0
multidrug__mdtK	0.000525004	0	0	0	0	0	0	0	0	0.000147049	4.55193e-05	0	6.23766e-05	3.91554e-05	0	0	0	2.20113e-05
multidrug__mdtL	0	0	0	0	0	0	0	4.15726e-05	0	0.000128228	0	5.25943e-05	0	7.28354e-05	0	0	4.90824e-05	0
multidrug__mdtM	0	0	0	0	0	0	0	0	6.99418e-05	4.11911e-05	0	0	0	0	0	0	0	0
multidrug__mdtN	0	0	0	0	0	0	0	0	0	2.50465e-05	0	0	0	1.78832e-05	0	0	0	0
multidrug__mdtO	0	0	0	0	8.10585e-05	0	0	0	0	1.64845e-05	2.03229e-05	0	0	4.3111e-06	0	0	0	0
multidrug__mdtP	0	0	0	0	0	0	0	1.31812e-05	0	2.29513e-05	0	0	6.58188e-06	1.21959e-05	0	0	1.32467e-05	0
multidrug__mepA	0	0	0	0	0	0	0	7.31648e-05	0	7.33326e-05	0	0	0	0	0	0	0	0
multidrug__MexA	0	0	0	0	0	0	0	0	0	0	9.10785e-06	1.02393e-05	2.64875e-05	0.000170911	3.93004e-05	1.84836e-05	0	0
multidrug__MexB	2.92061e-05	3.90425e-05	0	0	0	0	0	1.24734e-05	8.46332e-05	0.000125857	7.39471e-05	5.8115e-05	0.000340365	0.000656365	0.000699634	0.000177574	7.13954e-05	0
multidrug__MexC	5.82804e-06	0	0	0	0	0	0	0	1.46505e-05	0	8.63814e-06	0	6.55293e-05	0.00013582	0	0	0	0
multidrug__MexD	2.03847e-05	3.72189e-06	0	1.75455e-05	0	2.16099e-05	2.67313e-05	2.40427e-06	2.05289e-05	1.33938e-05	5.01988e-06	6.59713e-06	0.000111464	0.00024145	1.65214e-05	2.67706e-05	0	0
multidrug__MexE	5.76791e-06	3.3038e-05	0	0	0	0	0	0	0	4.08309e-05	5.07082e-05	0.000142786	0.000114586	0.000115767	0.000128694	0.000135618	3.15127e-05	0
multidrug__MexF	4.89954e-05	6.72422e-05	2.79236e-05	0.000126117	0.000131382	0.000125655	8.37415e-05	0.000280422	0.000273744	0.00026061	0.000136136	0.00012861	0.000111427	0.000208254	0.000519638	0.000638238	8.60449e-05	0.000157559
multidrug__mexG	0	0	0	0	0	0	0	0	0	0	0	0	0	3.00587e-05	0	0	0	0
multidrug__mexH	0	0	0	0	0	0	0	0	0	7.44887e-06	0	0	0	3.33838e-05	0	0	0	0
multidrug__mexJ	0	0	0	0	0	0	0	0	0	1.47e-05	0	0	0	4.84801e-05	1.62136e-05	0	8.62361e-06	0
multidrug__mexK	1.60318e-05	1.86153e-06	0	0	0	0	0	9.51237e-06	3.12365e-06	1.87648e-05	3.90662e-05	2.22368e-05	1.48194e-05	0.000130859	0.000511481	0.000133465	4.4607e-05	0
multidrug__mexM	0	0	0	0	0	0	0	0	0	0	0	0	0	5.4187e-05	0	0	0	0
multidrug__mexN	2.25483e-06	7.36706e-06	0	0	2.76538e-05	0	0	0	6.0522e-06	7.92433e-06	2.80591e-06	6.50334e-06	1.22722e-05	5.16428e-05	1.17317e-05	3.3367e-06	0	0
multidrug__mexP	0	0	0	0	0	0	0	0	0	0	0	0	0	1.56215e-05	0	0	0	0
multidrug__mexQ	2.21843e-06	0	0	0	0	0	0	3.02217e-06	7.34809e-06	2.67305e-06	3.31273e-06	0	2.68171e-05	9.51926e-05	1.1422e-05	2.3329e-05	0	1.16421e-05
multidrug__mexV	0	0	0	0	0	0	0	0	0	0	0	0	0	6.31485e-05	0	8.99806e-06	0	0
multidrug__mexW	1.63599e-05	3.42135e-05	1.05875e-05	1.7527e-05	4.67779e-05	4.93783e-05	5.68499e-05	0.000139627	0.00015128	9.85265e-05	7.29061e-05	0.000107197	8.77336e-05	0.000148423	0.000230377	0.000307721	3.87039e-05	3.04154e-05
multidrug__msbA	0.0021612	0.00185448	0.00125712	0.00155644	0.00154063	0.00132744	0.00155358	0.00137374	0.00121406	0.00116706	0.000926394	0.000747047	0.00113515	0.000430467	0.00181259	0.00108959	0.00122075	0.000521218
multidrug__mtrC	0.000246934	0	0	0	0	0	0	0	0	0	0	0	0	0	0	0	0	0
multidrug__mtrD	0.000196963	5.36476e-06	0	0	1.59651e-05	0	0	0	3.00069e-06	0	3.13305e-06	3.1572e-06	1.18529e-05	2.75959e-06	1.54251e-06	0	0	0
multidrug__mtrE	6.05511e-05	0	0	0	0	0	0	0	0	0	0	0	0	0	0	0	0	0
multidrug__MuxA	0	0	0	0	0	0	0	0	0	0	0	0	7.38272e-06	7.92667e-05	0	0	0	0
multidrug__MuxB	7.47595e-05	4.80692e-05	3.07986e-05	3.28979e-05	0	0	0	5.84263e-06	4.19531e-05	5.71221e-05	3.47688e-05	5.42889e-05	7.34598e-05	0.000231854	0.000100931	0.000101122	0	3.55947e-05
multidrug__MuxC	1.81941e-05	2.03864e-05	0	0	0	0	2.55074e-05	0	2.76212e-05	1.77732e-05	1.19953e-05	9.06316e-06	3.00992e-05	0.000107579	1.0143e-05	2.70485e-05	0	0
multidrug__opcM	0	0	0	0	0	0	0	0	0	0	0	0	8.41909e-05	0	0	0	0	0
multidrug__OpmB	0	0	0	0	0	0	0	0	0	5.5343e-06	0	0	0	6.5542e-05	0	7.08909e-06	0	0
multidrug__opmD	0	0	0	0	0	0	0	0	0	0	0	0	0	3.39615e-05	0	0	0	0
multidrug__opmE	0	0	0	0	0	0	0	0	0	0	0	0	0	2.42428e-05	0	0	0	0
multidrug__OpmH	0	0	0	0	0	0	0	0	0	0	0	0	1.29111e-05	6.81076e-05	9.19324e-05	7.27864e-05	1.99777e-05	0
multidrug__oprA	0	7.52312e-06	0	0	0	0	0	0	0	2.10954e-05	0	0	0	2.19756e-05	0	0	0	0
multidrug__oprC	1.33912e-05	7.18072e-06	0	0	0	0	0	1.77866e-05	2.03156e-05	2.79433e-05	4.38067e-06	4.27504e-06	3.3373e-05	2.58386e-05	1.88781e-06	2.43142e-05	0	7.94416e-06
multidrug__OprJ	0	0	0	0	0	0	0	0	0	0	0	0	6.56585e-06	4.05691e-05	0	0	0	0
multidrug__OprM	3.07023e-05	1.62044e-05	0	0	0	0	0	0	0	2.58484e-05	7.4375e-05	1.13332e-05	4.42166e-05	0.00025767	0.00109818	0.000396663	0.000138128	9.67907e-05
multidrug__OprN	0	0	0	0	0	0	0	0	0	4.05014e-05	1.38571e-05	0	0	4.89774e-05	0	4.86174e-05	0	0
multidrug__OprZ	0	0	0	0	0	0	0	0	0	0	0	0	0	1.29898e-05	0	0	0	0
multidrug__oqxA	5.97443e-06	0	0	0	0	0	0	0	8.18859e-06	0	0	0	0	6.56929e-06	0	0	0	0
multidrug__oqxB	4.44953e-06	5.51429e-06	0	0	0	0	0	1.20588e-05	4.70097e-06	1.83739e-05	0	2.59396e-06	3.21833e-05	2.26728e-05	2.89381e-06	4.23084e-05	0	3.17968e-05
multidrug__Other_major_facilitator_superfamily_transporter	0	0	0	0	0	0	0	0	0	0.000163365	0	0.000147008	1.49858e-05	4.46371e-05	0.000223575	6.88305e-05	0	5.27276e-05
multidrug__ParS	0	1.38355e-05	0	0	0	0	0	0	0	0	0	0	0	0.00018092	0	0	0	0
multidrug__patA	0.000516303	0	0	0	0	0	0	0	0	0	0	0	0	0	0	0	0	0
multidrug__patB	0.000486462	0	0	0	0	0	0	0	0	0	0	0	1.0925e-05	0	0	0	0	0
multidrug__PmpM	0	0	0	0	0	0	0	0	0	3.31925e-05	2.1939e-05	2.1187e-05	0	0.000351857	1.67213e-05	8.88143e-05	0	0
multidrug__pmrA	0.000692867	0	0	0	0	0	0	0	0	0	0	0	0	0	0	0	0	6.14495e-05
multidrug__Pseudomonas aeruginosa emrE	0	0	0	0	0	0	0	0	0	0	0	0	0	8.03041e-05	0	0	0	0
multidrug__qacB	0	0	0	0	0	0	0	0	0	3.25144e-05	0	0	0	0	0	0	0	7.30739e-05
multidrug__qacE	0.000127418	0	0	0	0	0	0	0	0	0	0	0	8.75988e-05	0	0	0	0	0
multidrug__qacEdelta1	0	0	0	0	0	0	0	0	0	0	0	0	0.000249625	0.000230438	0	0	0	0
multidrug__qacH	0	0	0	0	0	0	0	0	0	0	0	0	8.57738e-05	0.000772286	0	0	0	0.000113818
multidrug__RanA	0.00194448	0.00156302	0.00101982	0.0014257	0.000747297	0.00110633	0	0.000519632	0.000619717	0.000415254	0.00174922	0.00121931	0.00211096	0.00181098	0.00105552	0.000856935	0.0020718	0.000426634
multidrug__RanB	0.000447015	0.000366686	0	0	0	0	0	0.000112403	7.27668e-05	6.6057e-05	0.000202508	4.07953e-05	0.00023804	0.00038332	7.0558e-05	0	0.000150112	4.84552e-05
multidrug__sdeY	4.59858e-06	1.83426e-05	0	0	0	0	0	1.19829e-05	2.42441e-05	2.67256e-05	9.0582e-06	3.20526e-06	2.67408e-05	3.67785e-05	0	0	0	3.80537e-06
multidrug__smeA	0	4.79414e-06	0	0	0	0	0	0	0	0	0	0	0	7.3982e-06	0	0	0	0
multidrug__smeD	1.20623e-05	4.85513e-06	0	0	0	0	0	0	0	0	0	0	0	2.27379e-05	0	0	0	0
multidrug__smeE	2.69953e-05	1.28782e-05	0	0	0	0	0	6.18501e-06	2.73251e-05	2.39843e-05	1.94744e-05	6.61616e-06	2.14253e-05	0.000116171	6.00015e-05	2.09078e-05	0	1.32089e-05
multidrug__smeF	0	0	0	0	0	0	0	0	0	1.6824e-05	0	0	0	2.34624e-05	0	0	0	0
multidrug__Staphylococcys aureus LmrS	0	0	0	0	0	0	0	0	0	1.72255e-05	0	0	0	0	0	0	0	0
multidrug__tap	0	1.39956e-05	0	0	0	0	0	2.03625e-05	6.89862e-05	6.10774e-05	6.98301e-05	2.31323e-05	4.02476e-05	4.41144e-05	0	4.96323e-05	4.74162e-05	0
multidrug__tolC	0	8.75261e-06	0	0	0	2.25495e-05	0	0	3.21845e-05	6.63274e-05	0	0	0	7.95441e-05	0	6.07133e-05	0	0
mupirocin__Bifidobacteria intrinsic ileS conferring resistance to mupirocin	0.000185116	0.000109659	9.79359e-05	0	0.000120658	0.000239795	0	0.00057654	0.00100687	0.000522516	8.29142e-05	0.000117128	0.000166473	0.000102207	3.27661e-05	0.000132748	0.000144164	0.000108386
mupirocin__mupA	0.000123896	0.000101392	7.86316e-05	0.000136714	0.000151988	0.000232286	5.23101e-05	9.26378e-05	3.69341e-05	6.54547e-05	5.96146e-05	0.000106043	3.58757e-05	2.56957e-05	0	0	1.83469e-05	0.000105964
mupirocin__mupB	0.000185277	8.88525e-05	3.37564e-05	0.00012888	6.74614e-05	0.000326051	9.33378e-05	0	4.4361e-05	1.61785e-05	0.00010806	8.72174e-05	4.56685e-05	4.18466e-05	0	2.02919e-05	5.35832e-05	3.58551e-05
novobiocin__novA	0.00138207	0.00179896	0.00314153	0.00339544	0.00321552	0.00273887	0.00170274	0.000649969	0.000721656	0.00082001	0.00140312	0.00211146	0.000634226	0.000702448	0.00027681	0.000255453	0.000825943	0.00034985
other_peptide_antibiotics__ArnT	0	0	0	0	0	0	0	0	0	6.03429e-05	0	3.74636e-05	0	0	0	0	0	0
other_peptide_antibiotics__microcin efflux pumu gene yojI	0	0	0	0	0	0	0	0	0	3.08745e-05	0	0	0	0	0	7.66419e-05	0	6.86654e-05
pleuromutilin_tiamulin__TaeA	1.08148e-05	6.3054e-05	3.52226e-05	0.000612118	9.14113e-05	0.000117462	0.000820015	0	7.72025e-06	1.27596e-05	0.00014501	7.93072e-05	7.31116e-05	0	0	0	0.000207312	0.000154568
polymyxin__arnA	7.46614e-05	8.79004e-05	0	0.000168443	0	0.000483679	0.000107131	0.000366774	0.000624409	0.000991701	0.000280262	0.000303222	0.000338533	0.000484144	0.000149705	0.000594747	0.000230695	0.000360424
polymyxin__eptA	1.28117e-05	0	0	0	0	0	0	1.70821e-05	0	0.000148262	0	3.69513e-05	3.48647e-05	0	0	0	0	0
polymyxin__ICR-Mo	0	0	0	0	0	0	0	0	0	0.000106027	0	1.88343e-05	3.44859e-05	0	0.000306812	0.000227717	0	0
polymyxin__mcr-10.1	0	0	0	0	0	0	0	0	0	0	0	0	0	0	0	3.92991e-05	0	0
polymyxin__mcr-4.1	0	0	0	0	0	0	0	0	0	0	0	0	0	1.66754e-05	0	0	0	0
polymyxin__mcr-4.2	0	0	0	0	0	0	0	0	0	0	0	0	0	0	0	3.91538e-05	0	0
polymyxin__mcr-4.5	0	0	0	0	0	0	0	0	0	0	0	0	0	0	0	7.78998e-05	0	0
polymyxin__mcr-5.1	0	0	8.34523e-05	0	0	0	0	0	0	0	0	0	0	0	0	0	0	0
polymyxin__mcr-9.1	0	0	0	0	0	0	0	0	0	0	0	0	0	0	6.76475e-05	3.92991e-05	0	0.000349875
polymyxin__pmrF	0	0	0	0	0	0	0	0	0	7.86724e-05	0	0	2.30672e-05	7.99645e-05	0	0	0	0
polymyxin__rosA	7.90847e-05	7.29166e-05	0	0	0	0	0	6.93855e-05	7.00369e-05	8.2909e-05	0	1.17093e-05	0.000171314	0.000292406	5.44607e-05	2.56694e-05	0	9.45946e-05
polymyxin__rosB	6.51144e-05	3.12271e-05	0	0	6.40664e-05	0	0	0	9.41918e-05	5.39132e-05	3.7352e-05	3.6646e-05	3.38653e-05	0.000185925	4.75609e-05	9.54922e-06	0	3.47135e-05
polymyxin__ugd	0.000254112	5.95211e-05	0.000362756	0	0.000431058	0.000777339	0	0.000223546	9.90229e-05	0.00019451	0.000410191	0.000302587	0.000440299	0.00137181	0.000208016	0.000955952	0.000123915	0
puromycin__puromycin resistance protein	0	0	0	0	0	0	0	0	0	4.1549e-05	0	0	0	0	0	0	0	0
quinolone__Acinetobacter baumannii AbaQ	1.61475e-05	1.31894e-05	0	0	0	0	0	4.49317e-05	0	0	0	0	0.00013599	0.000240778	0	0	8.75078e-05	0
quinolone__lfrA	0	1.13575e-05	0	0	0	0	0	0	7.94082e-05	0	0	0	0	0	0	0	0	2.48413e-05
quinolone__mfpA	0	0	0	0	0	0	0	0	0	0	0	0	0	0	0	0	0	0.000216648
quinolone__norA	0	0	0	0	0	0	0	0	0	6.51221e-05	0	2.61142e-05	0	0	0	0	0	0
quinolone__norB	0	0	0	0	0	0	0	4.18463e-05	0	7.1432e-05	0	0	0	0	0	0	0	0
quinolone__qepA	0	0	0	0	0	0	0	0	0	1.65248e-05	0	0	0	1.76544e-05	0	0	0	0
quinolone__QepA4	0	0	0	0	0	0	0	0	0	1.61805e-05	0	0	0	0	0	0	0	0
quinolone__QnrB5	0	0	0	0	0	0	0	0	4.2501e-05	0	0	0	0	0	0	0	0	0
quinolone__sdrM	0	0	0	0	0	0	0	0	0	5.62787e-05	0	0	0	0	0	0	0	0
rifamycin__arr-2	0	0	0	0	0	0	0	0	0	0.000103207	0	0	0	0	0	0	0	0
rifamycin__iri	0	1.19753e-05	0	0	0	0	0	0	0	5.11567e-05	0	6.05454e-05	0	9.72804e-06	0	0	0	0
rifamycin__RbpA	0.000127187	0.000150637	0	0	0	0	0	0	0.000249258	0.000203697	0.000183595	0.000431937	0	6.26486e-05	0	0.000365811	7.79698e-05	0.00212099
rifamycin__rphA	2.4864e-05	3.33161e-05	4.25114e-05	5.23613e-05	4.69955e-05	6.7096e-05	0	6.57526e-06	2.17459e-05	4.12853e-05	1.18461e-05	6.9355e-05	1.11397e-05	2.34661e-05	5.70816e-06	6.63219e-06	6.53914e-06	0
rifamycin__rphB	5.54933e-05	5.82781e-05	0.000111883	0	7.75183e-05	6.2425e-05	6.30182e-05	2.80336e-05	5.88555e-06	0.000122985	0	6.44589e-05	1.09003e-05	2.57256e-05	6.6596e-06	0	0	9.44193e-06
sulfonamide__sul1	0	0	0	0	0	0	0	0	0	0	0	0.00011881	0.000507535	0.000354557	3.19914e-05	0.000127744	0	4.39397e-05
sulfonamide__sul2	2.04913e-05	0	0	0	0	0	0	0	0	0.000314594	0	0.000228514	0	0.000385692	3.35128e-05	3.89379e-05	0	0
sulfonamide__sul4	0.000223973	0.000182256	0.00134091	0.000612126	0.000902459	0.00219793	0.000350882	0.000147215	0.000166641	0	0.000353237	0.000234505	0.000273492	0.000299273	0	0.000113015	0.000362497	0
tetracenomycin_C__tcmA	0	0	0	0	0	0	0	0	0	0	0	3.8075e-05	0	0	0	0	0	0.000185654
tetracycline__otr(A)	0.000148711	0.000157195	0.000227592	0.000279468	0.00040292	0.000318583	0.000513841	0.000475499	0.000185621	0.000243051	0.0002292	0.000166053	2.90675e-05	5.44277e-05	0	3.06178e-05	0.000202013	0.000100321
tetracycline__otr(C)	1.99658e-05	9.78496e-05	0	0	0	0	0	0	0	0	0	0	0	0	0	0	0	0
tetracycline__tet(32)	4.42468e-05	0	0	0	0	0	0	0	0	0	0	0	0	0	0	0	0	0
tetracycline__tet(34)	0	0	0	0	0	0	0	0	0	5.48323e-05	0	0	0	0	0	0	0	0
tetracycline__tet(35)	7.72774e-05	3.10255e-05	0.000597924	0.000963354	0.00116776	0.000809629	0.0011497	0.000231754	5.91107e-05	5.53028e-05	0.000147119	0.000135775	4.78747e-05	0	6.17581e-05	4.90329e-05	0.000163143	0.000113098
tetracycline__tet(37)	0.000458698	0	0	0	0	0	0	0	0	0	0	0	0	0	0	0	0	0
tetracycline__tet(38)	0	0	0	0	0	0	0	0	0	5.62945e-05	0	0	0	0	0	0	0	0
tetracycline__tet(39)	0	0	0	0	0	0	0	0	0	0	0	0	0	0	0	0	0	2.50928e-05
tetracycline__tet(40)	0	0	0.000110873	0	0	0	0	0	0	0	0	0	0	0	0	0	0	0
tetracycline__tet(41)	0	0	0	0	0	0	0	0	0	0	0	0	2.40079e-05	0	0	0	0	0
tetracycline__tet(42)	0	0	0	0	0	0	0	0	0.000126719	0.000277486	0	0	0	2.06389e-05	0	0	0	0
tetracycline__tet(44)	0	0	0	0	0	0	0	0	0	0	0	2.8894e-05	0	0	0	0	0	0
tetracycline__tet(47)	0	1.37933e-05	0	0	0	0	0	0	0	0	0	0	0	0	0	0	0	0
tetracycline__tet(48)	0	0	0	0	0	0	0	0	0	0	0	0	0	0	0	0.000288667	0	0
tetracycline__tet(56)	0	0	0	0	0	0	0	0	0	0	2.69021e-05	0	0	0	0	0	0	0
tetracycline__tet(A)	1.5268e-05	1.2471e-05	0	0	0	0	0	0	2.40732e-05	8.17581e-05	0	0	0	0	0	0	0	0
tetracycline__tetA	0	0	0	0	0	0	0	0	0	0	0	0	0	0	0	0.000106404	0	0
tetracycline__tetA(46)	1.87346e-05	0	0	0	0	0	0	0	0	0	0	0	0	0	0	0	0	0
tetracycline__tetA(48)	2.11361e-05	1.72641e-05	7.20881e-05	0	0.000203171	0	0.000187401	5.09302e-05	0.00149177	0.00106988	0	2.69565e-05	0	0	0	1.60822e-05	1.76688e-05	0
tetracycline__tetA(60)	0.000257098	0	0	0	0	0	0	0	0	1.45841e-05	0	0	0	0	0	0	0	0
tetracycline__tet(B)	0.000328903	0	0	0	0	0	0	0	0	0	0	0	0	0	0	0	0	0
tetracycline__tetB(46)	3.07296e-05	0	1.86472e-05	3.79931e-05	7.23401e-05	0	0	0	0	0	0	0	0	0	0	0	0	0
tetracycline__tetB(48)	0	0	0	0	0	0	0	0	0.002134	0.00125936	0	0	0	0	0	0	0	0
tetracycline__tetB(60)	0.000213901	9.88636e-06	0	0	0	5.25841e-05	0	0	0	0	0	0	0	7.6282e-06	0	0	0	0
tetracycline__tetB(P)	4.41058e-05	0.000114436	8.4599e-05	0.000248397	0.000105102	0.000122579	0.000289188	8.10022e-06	4.23543e-05	1.48399e-05	8.69401e-06	8.24483e-06	8.62105e-06	8.07129e-06	1.45634e-05	0	0	0
tetracycline__tet(C)	5.35436e-05	7.2645e-05	0.000123234	0.000251141	0	0.000242922	0	2.41087e-05	9.68612e-05	2.13237e-05	0	0	0.000367035	0.000227631	0.000685275	5.63357e-05	0	0.000289685
tetracycline__tet(D)	0	0	0	0	0	0	0	0	0	0	0	0	2.44565e-05	0	0	0	0	0
tetracycline__tet(G)	0	0	0	0	0	0	0	0	0	0	0	0	8.04482e-05	0.000148689	0	0	0	0
tetracycline__tet(K)	0	0	0	0	0	0	0	5.76037e-05	0	0	0	0	0	0	0.000320289	0	0	0
tetracycline__tet(L)	0	0	0	0	0	0	0	0	0	0	0	0	0	0	0	7.50596e-05	0	0
tetracycline__tet(M)	0.00123266	0	0.000123031	0	0	0	0	1.17618e-05	0	2.64293e-05	0	6.43577e-05	0	0	0	0	0	0
tetracycline__tet(O)	2.23125e-05	0	0	0	0	0	0	0	1.50316e-05	0	0	0	0	0	0	0	0	0
tetracycline__tet(Q)	0.00123671	0	0	0	0	0	0	0	5.84793e-05	7.69871e-05	3.22543e-05	6.21839e-05	0	0	0	0	0	0
tetracycline__tet(S)	2.17303e-05	0	0	0	0	0	0	0	0	0	3.18479e-05	0	0	0	0	0	0	0
tetracycline__tet(T)	1.0765e-05	8.79294e-06	0	0	0	0	0	0	0	0	0	0	0	0	0	0	0	0
tetracycline__tet(V)	3.3664e-05	1.41327e-05	0	0	0	0	0	0	0.000370987	0.000150978	4.74509e-05	2.51737e-05	0	0	0	0	0	0.000116552
tetracycline__tet(W)	3.29015e-05	0	0	0	0	0	0	0	0	5.2308e-05	0	3.19678e-05	0	0	0	0	0	0
tetracycline__tetX2	0	0	0	0	0	0	0	0	0	0	0	0	0	2.83692e-05	0	0	0	0
tetracycline__tet(X3)	0	0	0	0	0	0	0	0	0	4.46782e-05	0	0	0	0	0	0	0	0
trimethoprim__dfrA1	0	0	0	0	0	0	0	6.08092e-05	0	0	0	0	0	0	0	0	0	0
trimethoprim__dfrA15	0	0	0	0	0	0	0	0	0	0	0	0	0	5.02785e-05	0	0	0	0
trimethoprim__dfrA16	0	3.89578e-05	0	0	0	0	0	0	0	0	5.2769e-05	0	0	0.000173076	0	0.000342585	0	0
trimethoprim__dfrA20	0	3.3871e-05	0	0	0	0	0	0	0	0	0	0	0	0	0	0	0	0
trimethoprim__dfrA27	0	0	0	0	0	0	0	0	0	0	0	0	0	5.6264e-05	0	0	0	0
trimethoprim__dfrA3	0	0	0	0	0	0.000164447	0	0	0	0	0	0	0	3.24845e-05	0	0	0	0
trimethoprim__DfrA38	4.22169e-05	3.44832e-05	0	0	0	0	0	0	0	0	0	0	4.95821e-05	0	0	0	0	0
trimethoprim__dfrC	0	0	0	0	0	0	0	0	0	0	0	0	0	0	0	0	0	0.000281894
trimethoprim__dfrI	0	0	0	0	0.000212833	0	0.000280448	0	0	0	0	0	0	0	0	0	0	0
vancomycin__vanA	0	0	0	0	0	0	0	0	0	4.82114e-05	0	0	0	0	0	0	0	0
vancomycin__vanC	0	0	0	0	0.000111744	0	0	0	0	0	0	0	0	0	0	0	0	0
vancomycin__vanD	0	0	0	0	8.46546e-05	0	0	0	3.50044e-05	0	0	0	0	0	0	0	0	0
vancomycin__vanG	0	0	0	0	0	0	0	1.57148e-05	0	0	0	0	0	0	0	0	0	0
vancomycin__vanHA	0	0	0	0.000339938	0.000158709	0	0	0	0	0	0	0	0	0	0	0	0	0
vancomycin__vanHD	0	0	6.67375e-05	0	0	0	0	0	0	0	0	0	0	0	0	0	0	0
vancomycin__vanHF	0	0	0	0.000263452	0	0	0	0	0	0	0	0	0	0	0	0	0	0
vancomycin__vanHO	0	0	0	0	0	0	0	0	0	2.41262e-05	0	0	0	0	0	0	0	0
vancomycin__vanI	0	0	0	0	0	0	0.00022165	0	2.76012e-05	0	0	0	0	0	0	0	0	0
vancomycin__vanXA	0	0	0	0	0	0	0	0	0	0	5.18065e-05	0	0	0	0	0	0	0
vancomycin__vanXI	0	0	0	0	0	0	0	0	4.55693e-05	0	0	0	0	0	0	0	0	5.42327e-05
vancomycin__vanXO	0	0	0	0	0	0	0	0	4.656e-05	0	0	0	0	0	0	0	0	0.000175611
