## Supplementary material for "Revealing the antibiotic resistome in the global hadal trenches by large-scale cultivation and metagenomics": Table S5

### Sheet: Table S5
Table S5 Relative abundance of ARGs the different type of resistance mechanisms in Mariana Trench Challenger Deep sediment samples over the six-year study period.
	Sample	Mechanism group
		Antibiotic target alteration	Antibiotic target protection	Antibiotic target replacement	Efflux pump	Enzymatic inactivation	Reduced permeability	Unknown
Relative Abundance for each year(%)	MT16	16.4735	6.74038	3.08908	48.6235	15.5968	0.0480155	9.42866
	MT17	12.3978	3.28831	7.21405	42.9065	30.3478	0	3.84548
	MT18	18.6139	2.78822	1.07845	34.9605	38.9792	0.149314	3.43039
	MT19	20.5561	4.3334	3.27738	36.7742	22.6141	0	12.4447
	MT20	15.1311	0.411143	4.11346	32.5581	33.2487	0.495941	14.0416
	MT21	11.5743	3.239	1.36452	51.4893	27.4513	0.131362	4.75027
Abundance for each year (copy/cell)	MT16 mean	0.0032698	0.00133789	0.000613147	0.0096512	0.00309578	9.53052e-06	0.00187148
	MT17 mean	0.00235387	0.000624322	0.00136967	0.00814628	0.00576187	0	0.000730106
	MT18 mean	0.00396551	0.000594002	0.000229753	0.00744797	0.00830411	3.18098e-05	0.00073081
	MT19 mean	0.00309791	0.000653066	0.000493918	0.00554206	0.00340807	0	0.00187549
	MT20 mean	0.00397127	0.000107908	0.00107961	0.00854512	0.00872638	0.000130163	0.00368533
	MT21 mean	0.00305312	0.0008544	0.00035994	0.0135821	0.00724122	3.46513e-05	0.00125305
Abundance for each sample (copy/cell)	MT16_QZX_2-3	0.00929062	0.00389213	0.000244465	0.0129685	0.00636872	3.81221e-05	0.00275832
	MT16_QZX_6-7	0.00146292	0.000444853	0.000255085	0.00846097	0.00301502	0	0.00203253
	MT16_T1L10_6-9	0.00103371	0.000486691	0.00134091	0.0070237	0.000556611	0	0.00111516
	MT16_T1L10_0-3	0.00129196	0.000527866	0.000612126	0.0101516	0.00244278	0	0.00157991
	MT17_T3L11_6-9	0.00201042	0.000576482	0.00111529	0.00914049	0.00427681	0	0.000953924
	MT17_T3L11_0-3	0.00228161	0.000493454	0.00236238	0.00792469	0.00188221	0	0.00123639
	MT17_T3L14_0-2	0.00276957	0.000803029	0.00063133	0.00737366	0.0111266	0	0
	MT18S_8-10	0.00323593	0.000557029	0.000208024	0.00416617	0.00955633	7.33218e-05	0.000817497
	MT18S_4-6	0.00429315	0.000593246	0.000166641	0.00889755	0.00889732	0	0.000737921
	MT18S_0-2	0.00436743	0.000631732	0.000314594	0.00928018	0.00645868	2.21076e-05	0.000637012
	MT19_none_rep2	0.00296908	0.000512493	0.000406006	0.00476618	0.00353398	0	0.00211118
	MT19_none_rep	0.00322673	0.000793638	0.000581829	0.00631795	0.00328215	0	0.00163979
	MT20_202007_4-6	0.00290704	4.53506e-05	0.000781027	0.00632913	0.00665541	0.000260327	0.00356617
	MT20_202007_0-1	0.00503551	0.000170465	0.00137819	0.0107611	0.0107973	0	0.0038045
	MT21_WuYW0-2	0.0043688	1.45634e-05	6.55042e-05	0.016223	0.00634309	7.31189e-05	0.00112608
	MT21_WuYW6-8	0.00426677	0.000685096	0.000685926	0.00889703	0.00761399	6.54864e-05	0.00114065
	MT21_WW0-2	0.00194541	0.000279983	0.000362497	0.00450294	0.00618103	0	0.00227038
	MT21_WW6-8	0.00163149	0.00243796	0.000325834	0.0247054	0.00882678	0	0.00047509
