## Supplementary material for "Revealing the antibiotic resistome in the global hadal trenches by large-scale cultivation and metagenomics": Table S6

### Sheet: Table S6
Table S6 Relative Abundance of ARGs with efflux pump mechanism detected in the Challenger Deep sediments of Mariana Trench over the six-year study period.
Mechanism.group		Efflux pump
Type		aminoglycoside	antibacterial_fatty_acid	bacitracin	bicyclomycin	chloramphenicol	factumycin	florfenicol	fosfomycin	macrolide-lincosamide-streptogramin	multidrug	novobiocin	other_peptide_antibiotics	pleuromutilin_tiamulin	polymyxin	quinolone	tetracenomycin_C	tetracycline
Relative Abundance (%)		0.0247973	0.276378	0.75755	0.103463	0.427181	0	0.134332	0.0262717	16.1666	52.2716	15.5614	0.104939	1.44731	1.02365	0.54144	0.133259	10.9997
Mean Abundance (copy/cell)		2.31291e-06	2.57784e-05	7.06585e-05	9.65026e-06	3.98442e-05	0	1.25294e-05	2.45043e-06	0.0015079	0.0048755	0.00145145	9.78788e-06	0.000134994	9.54784e-05	5.05014e-05	1.24294e-05	0.00102597
Abundance for each sample (copy/cell)	MT16_QZX_2-3	0	0.000380258	0.00015729	0	9.76553e-05	0	0	0	0.00384938	0.00586048	0.00138207	0	1.08148e-05	0.000144199	1.61475e-05	0	0.00107022
	MT16_QZX_6-7	0	0	7.27085e-05	0	4.04823e-05	0	0	0	0.00365152	0.00245028	0.00179897	0	6.3054e-05	0.000104144	2.4547e-05	0	0.000255274
	MT16_T1L10_6-9	0	0	7.04451e-05	0	0	0	0	0	0.00149841	0.00135533	0.00314153	0	3.52226e-05	0	0	0	0.000922767
	MT16_T1L10_0-3	0	0	0.000128811	0	0	0	0	0	0.00268559	0.00207718	0.00339544	0	0.000612118	0	0	0	0.00125249
	MT17_T3L11_6-9	0	0	0.000264588	0	0	0	0	0	0.0020011	0.00206054	0.00321552	0	9.14113e-05	6.40664e-05	0	0	0.00144327
	MT17_T3L11_0-3	0	0	0.000202261	0	0	0	0	0	0.00214468	0.00161629	0.00273887	0	0.000117462	0	0	0	0.00110513
	MT17_T3L14_0-2	0	0	0	0	0	0	0	0	0.0013447	0.00216911	0.00170275	0	0.000820015	0	0	0	0.0013371
	MT18S_8-10	0	0	3.02392e-05	0	0	0	0	0	0.00075672	0.00220868	0.000649969	0	0	6.93855e-05	8.67779e-05	0	0.000364396
	MT18S_4-6	0	7.32169e-05	0	0	0	0	0	0	0.000855067	0.00269273	0.000721656	0	7.72025e-06	0.000164229	7.94082e-05	0	0.00430352
	MT18S_0-2	0	1.05369e-05	2.26815e-05	0	5.66319e-05	0	0	0	0.000913606	0.00412004	0.00082001	3.08745e-05	1.27596e-05	0.000136822	0.000169259	0	0.00298696
	MT19_none_rep2	0	0	0	0	4.94315e-05	0	2.53636e-05	0	0.000941242	0.00197009	0.00140312	0	0.00014501	3.7352e-05	0	0	0.00019457
	MT19_none_rep	0	0	9.00407e-05	0	0	0	0	4.41077e-05	0.00128584	0.00240674	0.00211146	0	7.93072e-05	4.83553e-05	2.61142e-05	3.8075e-05	0.000187905
	MT20_202007_4-6	4.16323e-05	0	5.22091e-05	4.79396e-05	0	0	2.38512e-05	0	0.0010307	0.00354047	0.000634226	0	7.31116e-05	0.000205179	0.00013599	0	0.000543822
	MT20_202007_0-1	0	0	0.000105225	0.000125765	9.14462e-05	0	0.000176315	0	0.00110176	0.0073168	0.000702448	0	0	0.00047833	0.000258433	0	0.000404587
	MT21_WuYW0-2	0	0	4.72417e-05	0	0.000230219	0	0	0	0.00117285	0.0133265	0.00027681	0	0	0.000102022	0	0	0.00106732
	MT21_WuYW6-8	0	0	0	0	0.000119309	0	0	0	0.000897201	0.00721029	0.000255453	7.66419e-05	0	3.52187e-05	0	0	0.000302914
	MT21_WW0-2	0	0	2.81118e-05	0	0	0	0	0	0.00056007	0.00261319	0.000825943	0	0.000207312	0	8.75078e-05	0	0.000180812
	MT21_WW6-8	0	0	0	0	3.20205e-05	0	0	0	0.000451796	0.0227643	0.00034985	6.86654e-05	0.000154568	0.000129308	2.48413e-05	0.000185654	0.000544428
