## Supplementary material for "Revealing the antibiotic resistome in the global hadal trenches by large-scale cultivation and metagenomics": Table S7

### Sheet: Table S7
Table S7 Relative abundance of different ranks of ARGs detected in the Challenger Deep sediments of Mariana Trench over the six-year study period.
		ARG risk rank
	Sample	Rank I	Rank II	Rank III	Rank IV	Not assessed
Relative Abundance for each year(%)	MT16	2.9384	4.14426	9.17889	83.5232	0.215243
	MT17	0	0	0.262506	99.1464	0.591122
	MT18	1.25217	0.443844	4.73706	93.3637	0.203244
	MT19	3.03455	0.443071	4.42541	91.833	0.263926
	MT20	2.1402	0.944554	5.39155	91.3959	0.127839
	MT21	0.656825	0.215419	0.955096	98.0596	0.113057
Abundance for each year (copy/cell)	MT16 mean	0.000583239	0.000822587	0.0018219	0.0165784	4.27232e-05
	MT17 mean	0	0	4.98397e-05	0.018824	0.000112231
	MT18 mean	0.000266763	9.45563e-05	0.00100918	0.0198902	4.32989e-05
	MT19 mean	0.000457322	6.67731e-05	0.000666932	0.0138397	3.9775e-05
	MT20 mean	0.000561711	0.000247905	0.00141505	0.0239876	3.35523e-05
	MT21 mean	0.000173261	5.68243e-05	0.00025194	0.0258666	2.98227e-05
Abundance for each sample (copy/cell)	MT16_QZX_2-3	0.00215898	0.00315649	0.00705529	0.0231842	5.95919e-06
	MT16_QZX_6-7	4.90882e-05	2.29888e-05	0.000149864	0.0154387	1.07195e-05
	MT16_T1L10_6-9	0.000124891	0.000110873	4.96092e-05	0.0112714	0
	MT16_T1L10_0-3	0	0	3.28462e-05	0.0164192	0.000154214
	MT17_T3L11_6-9	0	0	0.000149519	0.0177173	0.000206627
	MT17_T3L11_0-3	0	0	0	0.0160507	0.000130066
	MT17_T3L14_0-2	0	0	0	0.0227042	0
	MT18S_8-10	1.70821e-05	0	0.000108537	0.0184012	8.74899e-05
	MT18S_4-6	0.000332028	6.63139e-05	0.000319056	0.0228392	2.92294e-05
	MT18S_0-2	0.000451178	0.000217355	0.00259995	0.0184301	1.31775e-05
	MT19_none_rep2	0.000359985	0.000102021	0.000435469	0.0133851	1.6331e-05
	MT19_none_rep	0.00055466	3.15252e-05	0.000898394	0.0142943	6.3219e-05
	MT20_202007_4-6	0.000194237	0.000217237	0.00110005	0.0189933	3.96519e-05
	MT20_202007_0-1	0.000929185	0.000278574	0.00173006	0.0289818	2.74528e-05
	MT21_WuYW0-2	0.000144357	9.13138e-05	0.000310082	0.0276046	6.37542e-05
	MT21_WuYW6-8	0.000306474	7.50596e-05	0.000384764	0.0225501	3.85131e-05
	MT21_WW0-2	0	3.89123e-05	9.57633e-05	0.0153905	1.70235e-05
	MT21_WW6-8	0.000242211	2.20113e-05	0.00021715	0.0379212	0
