## Supplementary material for "Revealing the antibiotic resistome in the global hadal trenches by large-scale cultivation and metagenomics": Table S8

### Sheet: Table S8
Table S8 Antibiotic categories and concentrations.
Sample ID	Antibiotic Name	Abbreviation	Class	Concentration (μg/mL)
Bac_32	bacitracin	Bac	peptide	32
Bac_160	bacitracin	Bac	peptide	160
TE_32	tetracycline	TE	tetracycline	32
TE_64	tetracycline	TE	tetracycline	64
GM_64	gentamicin	GM	aminoglycoside	64
GM_500	gentamicin	GM	aminoglycoside	500
KAN_64	kanamycin	Kan	aminoglycoside	64
KAN_320	kanamycin	Kan	aminoglycoside	320
STR_512	streptomycin	STR	aminoglycoside	512
STR_2000	streptomycin	STR	aminoglycoside	2000
CAR_100	carbenicillin	CAR	beta-lactam	100
CAR_500	carbenicillin	CAR	beta-lactam	500
CAZ_50	ceftazidime	CAZ	beta-lactam	50
CAZ_250	ceftazidime	CAZ	beta-lactam	250
SMZ_512	sulfamethazine	SMZ	sulfonamide	512
SMZ_2048	sulfamethazine	SMZ	sulfonamide	2048
SMX_100	sulfamethoxazole	SMX	sulfonamide	100
SMX_500	sulfamethoxazole	SMX	sulfonamide	500
PB_4	polymyxin B	PB	peptide	4
PB_20	polymyxin B	PB	peptide	20
ERY_8	erythromycin	ERY	macrolide	8
ERY_40	erythromycin	ERY	macrolide	40
Chl_32	chloramphenicol	Chl	phenicol	32
Chl_64	chloramphenicol	Chl	phenicol	64
NA_50	nalidixic acid	NA	quinolone	50
NA_250	nalidixic acid	NA	quinolone	250
CK_mix_1	No antibiotics added
CK_mix_2	No antibiotics added
