## Supplementary material for "Revealing the antibiotic resistome in the global hadal trenches by large-scale cultivation and metagenomics": Table S9

### Sheet: Table S9
Table S9 The information of the metagenomic datasets and quality statistics of metagenomic assembly
Sample ID	Number Of Raw Reads	Number of Reads Used In Assembly	Number Of Contigs	Total Size (bp)	Minimum Contig Length (bp)	Average Contig Length (bp)	Maximum Contig Length (bp)	N50 (bp)	Number Of ORFs	Number of MAGs (completeness>50% & contamination<10%)
Bac_160	37423509	37041687	25026	45631320	200	1823.4	867997	13114	61391	8
Bac_32	37670717	37260916	58233	74264327	200	1275.3	1494664	3168	115081	11
CAR_100	41487013	40995748	6814	16735118	200	2456	1603670	36796	20828	3
CAR_500	45076617	44539514	153	4654180	231	30419.5	1540882	1111124	4379	1
CAZ_250	50332837	38996664	5368	24787204	200	4617.6	979131	45251	25908	5
CAZ_50	56958786	45000000	4262	42789218	200	10039.7	978449	54395	41932	7
Chl_32	46668750	46111131	8846	9615438	201	1087	957610	1686	15737	1
Chl_64	36163215	35760002	2787	8199579	200	2942.1	957610	191685	9820	2
CK_mix_1	47745861	47257170	71982	98465496	200	1367.9	862771	11421	150354	14
CK_mix_2	44685458	44218792	60778	90110676	200	1482.6	1538531	7281	133269	14
ERY_40	37951853	37515007	862	9325570	214	10818.5	1535614	84909	9206	2
ERY_8	53497240	44999349	41009	49037566	200	1195.8	1540882	3190	78359	4
GM_500	65457104	38995478	7355	36865254	201	5012.3	979131	93418	38318	7
GM_64	56914552	45000000	19422	58574285	200	3015.9	1138283	43491	68890	12
NA_250	39437906	38865008	55769	37582006	200	673.9	1111218	1093	81478	3
NA_50	55483155	44999339	67412	64515138	200	957	1111207	3273	115711	7
PB_20	54952142	38997377	57019	78249794	200	1372.3	1134861	10107	120976	10
PB_4	64681344	44995354	62158	85933779	200	1382.5	862833	13102	132106	11
SMX_100	41044219	40291516	12715	37051263	200	2914	957800	76443	45457	8
SMX_500	49205472	35995489	18112	29865363	200	1648.9	957610	6879	41997	4
SMZ_512	43246783	42640947	12586	18538379	200	1472.9	957610	12614	27476	3
SMZ_2048	43255168	42646727	7872	20390871	200	2590.3	966398	31875	25578	4
STR_2000	90412374	38999493	50786	31235466	200	615	110706	900	71567	2
STR_512	84547835	44996825	55414	36887315	200	665.7	191070	1195	80681	3
TE_32	50888079	50281441	48984	80726964	200	1648	1100290	9542	114215	12
TE_64	53178232	38995075	31719	60749713	200	1915.2	1100412	11337	82260	10
KAN_320	33309252	32977204	22560	54817005	200	2429.8	979131	25875	66215	9
KAN_64	43748620	43090224	46957	77952255	200	1660.1	979131	17182	109739	12
