## Supplementary material for "Revealing the antibiotic resistome in the global hadal trenches by large-scale cultivation and metagenomics": Table S10

### Sheet: Table S10
Table S10 MAGs recovered from different treatments after quality assessment (completeness>50% and contamination<10%)
Sample ID	MAG ID	Number Of Contigs	Total size (bp)	Minimum Contig Length (bp)	Average Contig Length (bp)	Maximum Contig Length (bp)	N50 (bp)	GC (%)	Completeness (%)	Contamination (%)	MAG abundance	Taxonomy From GTDB
Bac_32	bin.10	90	2424444	1586	26938.3	140254	48780	47.12	97.41	0.448	32.9341	d__Bacteria;p__Pseudomonadota;c__Gammaproteobacteria;o__Enterobacterales;f__Alteromonadaceae;g__Idiomarina;s__Idiomarina abyssalis
Bac_32	bin.11	352	2371808	1504	6738.1	52964	9525	65.13	87.9	2.255	136.013	d__Bacteria;p__Pseudomonadota;c__Alphaproteobacteria;o__Sphingomonadales;f__Sphingomonadaceae;g__Qipengyuania;s__Qipengyuania citrea
Bac_32	bin.1	11	4603865	16124	418533	1494664	905033	55.04	100	0.746	225.533	d__Bacteria;p__Pseudomonadota;c__Alphaproteobacteria;o__Rhodospirillales_A;f__Thalassospiraceae;g__Thalassospira;s__Thalassospira lucentensis_A
Bac_32	bin.2	488	4287135	1001	8785.1	119429	19374	55.11	96.78	0.941	343.251	d__Bacteria;p__Pseudomonadota;c__Gammaproteobacteria;o__Pseudomonadales;f__Halomonadaceae;g__Vreelandella;s__Vreelandella titanicae
Bac_32	bin.3	725	2576785	1008	3554.2	21690	3931	65.7	66.71	7.323	13.6689	d__Bacteria;p__Pseudomonadota;c__Gammaproteobacteria;o__Pseudomonadales;f__Alcanivoracaceae;g__Alloalcanivorax;s__Alloalcanivorax venustensis
Bac_32	bin.4	716	3235439	1506	4518.8	20212	5015	63.66	51.72	0	4.43812	d__Bacteria;p__Pseudomonadota;c__Alphaproteobacteria;o__Rhizobiales;f__Rhizobiaceae;g__Aquamicrobium_A;s__Aquamicrobium_A sediminum
Bac_32	bin.5	14	4450533	3445	317895	862769	709559	62.97	100	0.546	520.642	d__Bacteria;p__Pseudomonadota;c__Gammaproteobacteria;o__Pseudomonadales;f__Pseudomonadaceae;g__Stutzerimonas;s__Stutzerimonas chloritidismutans
Bac_32	bin.6	35	3921569	2159	112045	450362	228829	58.75	99.56	0.692	85.4199	d__Bacteria;p__Pseudomonadota;c__Gammaproteobacteria;o__Pseudomonadales;f__Cellvibrionaceae;g__Marinimicrobium;s__Marinimicrobium koreense
Bac_32	bin.7	1246	3159051	1004	2535.4	19318	2905	67.84	56.89	6.034	4.21557	d__Bacteria;p__Pseudomonadota;c__Alphaproteobacteria;o__Rhizobiales;f__Rhizobiaceae;g__Aurantimonas;s__Aurantimonas coralicida
Bac_32	bin.8	1547	4080073	1001	2637.4	17574	3073	39.74	81.52	2.45	4.32807	d__Bacteria;p__Bacteroidota;c__Bacteroidia;o__Flavobacteriales;f__Flavobacteriaceae;g__Arenibacter;s__Arenibacter troitsensis
Bac_32	bin.9	1870	2974456	1001	1590.6	6393	1582	57.49	56.06	6.398	3.51629	d__Bacteria;p__Pseudomonadota;c__Gammaproteobacteria;o__Pseudomonadales;f__Oleiphilaceae;g__Marinobacter;s__Marinobacter alexandrii
Bac_160	bin.1	400	4645508	1674	11613.8	105838	17474	54.58	91.23	2.18	500.875	d__Bacteria;p__Pseudomonadota;c__Gammaproteobacteria;o__Pseudomonadales;f__Halomonadaceae;g__Vreelandella;s__Vreelandella titanicae
Bac_160	bin.2	14	4445668	3445	317548	867997	571965	62.96	100	0.15	842.413	d__Bacteria;p__Pseudomonadota;c__Gammaproteobacteria;o__Pseudomonadales;f__Pseudomonadaceae;g__Stutzerimonas;s__Stutzerimonas chloritidismutans
Bac_160	bin.3	1295	2496531	1001	1927.8	9920	2048	37.13	64.99	2.74	6.55073	d__Bacteria;p__Bacteroidota;c__Bacteroidia;o__Flavobacteriales;f__Flavobacteriaceae;g__Salegentibacter;s__Salegentibacter mishustinae
Bac_160	bin.4	13	4733037	16124	364080	738005	512706	55.03	100	3.06	720.61	d__Bacteria;p__Pseudomonadota;c__Alphaproteobacteria;o__Rhodospirillales_A;f__Thalassospiraceae;g__Thalassospira;s__Thalassospira lucentensis_A
Bac_160	bin.5	44	2751445	2887	62532.8	414148	105260	46.92	99.99	0.07	96.0082	d__Bacteria;p__Pseudomonadota;c__Gammaproteobacteria;o__Enterobacterales;f__Alteromonadaceae;g__Idiomarina;s__Idiomarina abyssalis
Bac_160	bin.6	95	4394795	1625	46261	228249	79191	54.94	94.06	0.49	13.7087	d__Bacteria;p__Pseudomonadota;c__Alphaproteobacteria;o__Rhodospirillales_A;f__Thalassospiraceae;g__Thalassospira;s__Thalassospira tepidiphila
Bac_160	bin.7	245	2631031	1511	10738.9	51056	16295	65	99.38	1.18	15.0985	d__Bacteria;p__Pseudomonadota;c__Alphaproteobacteria;o__Sphingomonadales;f__Sphingomonadaceae;g__Qipengyuania;s__Qipengyuania citrea
Bac_160	bin.8	493	3408592	1058	6914	61175	8930	64.43	90.28	3.82	17.3326	d__Bacteria;p__Pseudomonadota;c__Gammaproteobacteria;o__Pseudomonadales;f__Alcanivoracaceae;g__Alloalcanivorax;s__Alloalcanivorax venustensis
CAR_100	bin.1	103	4047456	1698	39295.7	503213	85782	41.66	99.33	0.33	99.8815	d__Bacteria;p__Bacteroidota;c__Bacteroidia;o__Flavobacteriales;f__Flavobacteriaceae;g__Flagellimonas;s__Flagellimonas sp010468565
CAR_100	bin.2	208	2854880	2410	13725.4	89349	19191	65.41	95.53	0.743	234.769	d__Bacteria;p__Pseudomonadota;c__Gammaproteobacteria;o__Pseudomonadales;f__Alcanivoracaceae;g__Alloalcanivorax;s__Alloalcanivorax venustensis
CAR_100	bin.3	10	4599215	2552	459922	1603670	841928	55.02	100	0	22677	d__Bacteria;p__Pseudomonadota;c__Alphaproteobacteria;o__Rhodospirillales_A;f__Thalassospiraceae;g__Thalassospira;s__Thalassospira lucentensis_A
CAR_500	bin.1	8	4598013	16124	574752	1540882	1111124	55.02	100	0	58644.6	d__Bacteria;p__Pseudomonadota;c__Alphaproteobacteria;o__Rhodospirillales_A;f__Thalassospiraceae;g__Thalassospira;s__Thalassospira lucentensis_A
CAZ_250	bin.1	206	3696073	1522	17942.1	131031	29834	68.75	98.36	1.569	83.1562	d__Bacteria;p__Pseudomonadota;c__Alphaproteobacteria;o__Caulobacterales;f__Caulobacteraceae;g__Phenylobacterium;s__
CAZ_250	bin.2	26	5558690	7537	213796	979131	368095	38.78	100	0	8012.51	d__Bacteria;p__Bacteroidota;c__Bacteroidia;o__Cytophagales;f__Cyclobacteriaceae;g__Algoriphagus;s__
CAZ_250	bin.3	1705	3479203	1001	2040.6	9670	2163	40.9	66.78	1.315	23.6859	d__Bacteria;p__Bacteroidota;c__Bacteroidia;o__Cytophagales;f__Cyclobacteriaceae;g__Algoriphagus;s__
CAZ_250	bin.4	104	4865955	2131	46788	322069	76142	39.58	99.33	0.377	49.7164	d__Bacteria;p__Bacteroidota;c__Bacteroidia;o__Flavobacteriales;f__Flavobacteriaceae;g__Arenibacter;s__Arenibacter troitsensis
CAZ_250	bin.5	187	4700391	1532	25135.8	180881	45180	63.85	99.55	1.856	43.6277	d__Bacteria;p__Pseudomonadota;c__Alphaproteobacteria;o__Sphingomonadales;f__Sphingomonadaceae;g__Sphingopyxis;s__
CAZ_50	bin.1	178	3154167	1602	17720	113074	32400	69.15	92.54	1.461	79.8362	d__Bacteria;p__Pseudomonadota;c__Alphaproteobacteria;o__Caulobacterales;f__Caulobacteraceae;g__Phenylobacterium;s__
CAZ_50	bin.2	1019	5446494	1003	5344.9	45120	7965	39.53	92.35	3.136	26.8779	d__Bacteria;p__Bacteroidota;c__Bacteroidia;o__Flavobacteriales;f__Flavobacteriaceae;g__Arenibacter;s__Arenibacter algicola
CAZ_50	bin.3	17	2946327	1750	173313	458503	330221	68.27	99.72	0	599.677	d__Bacteria;p__Pseudomonadota;c__Alphaproteobacteria;o__Caulobacterales;f__Caulobacteraceae;g__Brevundimonas;s__
CAZ_50	bin.4	20	4413751	3633	220688	635891	295355	63.11	100	0.27	1028.19	d__Bacteria;p__Pseudomonadota;c__Alphaproteobacteria;o__Caulobacterales;f__Hyphomonadaceae;g__Hyphomonas;s__
CAZ_50	bin.5	26	5344296	1870	205550	978449	302750	38.82	100	0	4483.49	d__Bacteria;p__Bacteroidota;c__Bacteroidia;o__Cytophagales;f__Cyclobacteriaceae;g__Algoriphagus;s__
CAZ_50	bin.6	106	4956892	1097	46763.1	258474	99599	39.6	99.66	0.459	161.958	d__Bacteria;p__Bacteroidota;c__Bacteroidia;o__Flavobacteriales;f__Flavobacteriaceae;g__Arenibacter;s__Arenibacter troitsensis
CAZ_50	bin.7	157	4263413	1084	27155.5	220410	43925	63.92	89.68	2.615	1327.31	d__Bacteria;p__Pseudomonadota;c__Alphaproteobacteria;o__Sphingomonadales;f__Sphingomonadaceae;g__Sphingopyxis;s__
Chl_32	bin.1	12	4439268	3445	369939	957610	770922	62.97	100	0.136	18901.7	d__Bacteria;p__Pseudomonadota;c__Gammaproteobacteria;o__Pseudomonadales;f__Pseudomonadaceae;g__Stutzerimonas;s__Stutzerimonas chloritidismutans
Chl_64	bin.1	916	2786413	1003	3041.9	18307	3949	45.07	91.78	4.157	91.8146	d__Bacteria;p__Pseudomonadota;c__Gammaproteobacteria;o__Nitrosococcales;f__Methylophagaceae;g__Methylophaga;s__Methylophaga sp002696735
Chl_64	bin.2	12	4439243	3445	369937	957610	770910	62.97	100	0.136	30914.3	d__Bacteria;p__Pseudomonadota;c__Gammaproteobacteria;o__Pseudomonadales;f__Pseudomonadaceae;g__Stutzerimonas;s__Stutzerimonas chloritidismutans
CK_mix_1	bin.10	33	4151472	3664	125802	729427	288949	63.56	98.31	0.194	6.88869	d__Bacteria;p__Pseudomonadota;c__Alphaproteobacteria;o__Rhizobiales;f__Rhizobiaceae;g__Neorhizobium;s__Neorhizobium pelagicum
CK_mix_1	bin.11	388	2741800	1512	7066.5	46325	9470	69.8	93.91	1.685	2.13233	d__Bacteria;p__Pseudomonadota;c__Alphaproteobacteria;o__Caulobacterales;f__Caulobacteraceae;g__Brevundimonas;s__
CK_mix_1	bin.12	39	5352339	7820	137240	668375	205728	66.42	99.39	1.204	11.009	d__Bacteria;p__Pseudomonadota;c__Alphaproteobacteria;o__Rhodobacterales;f__Rhodobacteraceae;g__Sagittula;s__Sagittula sp002814095
CK_mix_1	bin.13	67	4946713	1929	73831.5	571866	149113	67.06	99.09	1.355	5.82516	d__Bacteria;p__Pseudomonadota;c__Alphaproteobacteria;o__Rhodobacterales;f__Rhodobacteraceae;g__Salipiger;s__Salipiger marinus
CK_mix_1	bin.14	496	2535113	1544	5111.1	18952	5734	65.67	53.79	3.448	6.28438	d__Bacteria;p__Pseudomonadota;c__Gammaproteobacteria;o__Pseudomonadales;f__Alcanivoracaceae;g__Alloalcanivorax;s__Alloalcanivorax venustensis
CK_mix_1	bin.1	207	4026399	1710	19451.2	147153	31004	55.25	94.66	0.517	179.053	d__Bacteria;p__Pseudomonadota;c__Gammaproteobacteria;o__Pseudomonadales;f__Halomonadaceae;g__Vreelandella;s__Vreelandella titanicae
CK_mix_1	bin.2	237	1962394	2356	8280.1	29653	9516	65.23	74.02	1.584	257.482	d__Bacteria;p__Pseudomonadota;c__Alphaproteobacteria;o__Sphingomonadales;f__Sphingomonadaceae;g__Qipengyuania;s__Qipengyuania citrea
CK_mix_1	bin.3	1594	2785320	1002	1747.4	7515	1784	39.12	64.48	1.34	1.40744	d__Bacteria;p__Bacteroidota;c__Bacteroidia;o__Cytophagales;f__Cyclobacteriaceae;g__Algoriphagus;s__Algoriphagus iocasae
CK_mix_1	bin.4	229	2236662	1568	9767.1	47465	13690	47.27	90.39	2.242	4.34294	d__Bacteria;p__Pseudomonadota;c__Gammaproteobacteria;o__Enterobacterales;f__Alteromonadaceae;g__Idiomarina;s__Idiomarina abyssalis
CK_mix_1	bin.5	18	4595391	16124	255300	665769	343874	55.02	100	0	3.96128	d__Bacteria;p__Pseudomonadota;c__Alphaproteobacteria;o__Rhodospirillales_A;f__Thalassospiraceae;g__Thalassospira;s__Thalassospira lucentensis_A
CK_mix_1	bin.6	14	4457558	3445	318397	862771	641286	62.99	100	0.136	95.734	d__Bacteria;p__Pseudomonadota;c__Gammaproteobacteria;o__Pseudomonadales;f__Pseudomonadaceae;g__Stutzerimonas;s__Stutzerimonas chloritidismutans
CK_mix_1	bin.7	132	3642470	1335	27594.5	197729	52138	60.82	96.51	0	20.1717	d__Bacteria;p__Pseudomonadota;c__Alphaproteobacteria;o__Rhizobiales;f__Devosiaceae;g__Pelagibacterium;s__Pelagibacterium sp002723255
CK_mix_1	bin.8	25	3931554	9565	157262	502077	325417	58.78	99.56	1.346	42.7566	d__Bacteria;p__Pseudomonadota;c__Gammaproteobacteria;o__Pseudomonadales;f__Cellvibrionaceae;g__Marinimicrobium;s__Marinimicrobium koreense
CK_mix_1	bin.9	43	4084097	15881	94979	422553	136657	67.32	98.58	1.612	7.52568	d__Bacteria;p__Pseudomonadota;c__Alphaproteobacteria;o__Rhizobiales;f__Rhizobiaceae;g__Aurantimonas;s__Aurantimonas coralicida
CK_mix_2	bin.10	232	5020295	1722	21639.2	193599	35389	54.57	98.7	0.941	278.53	d__Bacteria;p__Pseudomonadota;c__Gammaproteobacteria;o__Pseudomonadales;f__Halomonadaceae;g__Vreelandella;s__Vreelandella titanicae
CK_mix_2	bin.11	91	4792770	2795	52667.8	385339	74845	66.64	92.46	1.204	6.68086	d__Bacteria;p__Pseudomonadota;c__Alphaproteobacteria;o__Rhodobacterales;f__Rhodobacteraceae;g__Sagittula;s__Sagittula sp002814095
CK_mix_2	bin.12	1023	3922254	1501	3834.1	50694	4404	67.17	74.55	2.284	3.46426	d__Bacteria;p__Pseudomonadota;c__Alphaproteobacteria;o__Rhodobacterales;f__Rhodobacteraceae;g__Salipiger;s__Salipiger marinus
CK_mix_2	bin.13	319	2144222	1522	6721.7	57770	8961	65.13	82.32	2.638	271.51	d__Bacteria;p__Pseudomonadota;c__Alphaproteobacteria;o__Sphingomonadales;f__Sphingomonadaceae;g__Qipengyuania;s__Qipengyuania citrea
CK_mix_2	bin.14	1304	3306315	1002	2535.5	18393	2871	64.43	76.69	1.847	3.20516	d__Bacteria;p__Pseudomonadota;c__Alphaproteobacteria;o__Sphingomonadales;f__Sphingomonadaceae;g__Sphingopyxis;s__
CK_mix_2	bin.15	615	3423293	1000	5566.3	36909	8058	67.84	78.96	0	4.23175	d__Bacteria;p__Pseudomonadota;c__Alphaproteobacteria;o__Rhizobiales;f__Rhizobiaceae;g__Aurantimonas;s__Aurantimonas coralicida
CK_mix_2	bin.1	113	3719161	3162	32912.9	242286	56667	63.43	94.83	0	5.85694	d__Bacteria;p__Pseudomonadota;c__Alphaproteobacteria;o__Rhizobiales;f__Rhizobiaceae;g__Neorhizobium;s__Neorhizobium pelagicum
CK_mix_2	bin.2	812	2413438	1501	2972.2	12228	3179	65.73	63.4	0	3.65629	d__Bacteria;p__Pseudomonadota;c__Gammaproteobacteria;o__Pseudomonadales;f__Alcanivoracaceae;g__Alloalcanivorax;s__Alloalcanivorax venustensis
CK_mix_2	bin.3	32	3884002	1777	121375	760894	202347	58.75	99.13	0.556	47.9293	d__Bacteria;p__Pseudomonadota;c__Gammaproteobacteria;o__Pseudomonadales;f__Cellvibrionaceae;g__Marinimicrobium;s__Marinimicrobium koreense
CK_mix_2	bin.4	18	4363167	1105	242398	862770	397087	62.88	96.72	1.573	565.937	d__Bacteria;p__Pseudomonadota;c__Gammaproteobacteria;o__Pseudomonadales;f__Pseudomonadaceae;g__Stutzerimonas;s__Stutzerimonas chloritidismutans
CK_mix_2	bin.5	8	4588259	7862	573532	1538531	1111218	55.02	99.31	0	79.7174	d__Bacteria;p__Pseudomonadota;c__Alphaproteobacteria;o__Rhodospirillales_A;f__Thalassospiraceae;g__Thalassospira;s__Thalassospira lucentensis_A
CK_mix_2	bin.6	853	2607629	1501	3057	18404	3252	39.38	65.35	1.984	3.10041	d__Bacteria;p__Bacteroidota;c__Bacteroidia;o__Cytophagales;f__Cyclobacteriaceae;g__Algoriphagus;s__Algoriphagus ornithinivorans
CK_mix_2	bin.7	106	2932658	1569	27666.6	116284	45353	69.69	97.77	0.974	5.99337	d__Bacteria;p__Pseudomonadota;c__Alphaproteobacteria;o__Caulobacterales;f__Caulobacteraceae;g__Brevundimonas;s__
CK_mix_2	bin.8	109	3239532	1607	29720.5	197475	49828	61.1	95.87	0.409	26.5269	d__Bacteria;p__Pseudomonadota;c__Alphaproteobacteria;o__Rhizobiales;f__Devosiaceae;g__Pelagibacterium;s__Pelagibacterium sp002723255
ERY_40	bin.1	7	4592347	181489	656050	1535614	1110054	55.02	100	0	43390.8	d__Bacteria;p__Pseudomonadota;c__Alphaproteobacteria;o__Rhodospirillales_A;f__Thalassospiraceae;g__Thalassospira;s__Thalassospira lucentensis_A
ERY_40	bin.2	372	4530873	1068	12179.8	84909	19466	54.95	95.44	1.623	190.104	d__Bacteria;p__Pseudomonadota;c__Alphaproteobacteria;o__Rhodospirillales_A;f__Thalassospiraceae;g__Thalassospira;s__Thalassospira tepidiphila
ERY_8	bin.1	18	4568466	3445	253804	858079	495498	62.93	99.59	3.62	1210.94	d__Bacteria;p__Pseudomonadota;c__Gammaproteobacteria;o__Pseudomonadales;f__Pseudomonadaceae;g__Stutzerimonas;s__Stutzerimonas chloritidismutans
ERY_8	bin.2	8	4598872	16124	574859	1540882	1111218	55.02	100	0	117.9	d__Bacteria;p__Pseudomonadota;c__Alphaproteobacteria;o__Rhodospirillales_A;f__Thalassospiraceae;g__Thalassospira;s__Thalassospira lucentensis_A
ERY_8	bin.3	83	3491172	1651	42062.3	310145	66376	58.67	96.53	0.371	20.6858	d__Bacteria;p__Pseudomonadota;c__Gammaproteobacteria;o__Pseudomonadales;f__Alcanivoracaceae;g__Alcanivorax;s__Alcanivorax sp014762765
ERY_8	bin.4	478	5049261	1583	10563.3	81429	15213	54.39	89.98	2.862	55.6522	d__Bacteria;p__Pseudomonadota;c__Gammaproteobacteria;o__Pseudomonadales;f__Halomonadaceae;g__Vreelandella;s__Vreelandella titanicae
GM_500	bin.1	71	3708182	1909	52227.9	294697	97783	42.54	95.98	0	475.187	d__Bacteria;p__Bacteroidota;c__Bacteroidia;o__Flavobacteriales;f__Flavobacteriaceae;g__Flagellimonas;s__
GM_500	bin.2	941	3963981	1506	4212.5	29997	4964	39.65	84.12	2.559	27.0153	d__Bacteria;p__Bacteroidota;c__Bacteroidia;o__Flavobacteriales;f__Flavobacteriaceae;g__Arenibacter;s__Arenibacter troitsensis
GM_500	bin.3	50	5262603	1480	105252	786742	303733	40.73	100	0.187	383.731	d__Bacteria;p__Bacteroidota;c__Bacteroidia;o__Cytophagales;f__Cyclobacteriaceae;g__Algoriphagus;s__
GM_500	bin.4	30	3953035	2716	131768	597181	222033	36.75	99.04	0.665	62.4753	d__Bacteria;p__Bacteroidota;c__Bacteroidia;o__Flavobacteriales;f__Flavobacteriaceae;g__Salegentibacter;s__Salegentibacter sp017579965
GM_500	bin.5	29	3535742	1745	121922	392735	255196	68.33	99.49	1.616	5977.22	d__Bacteria;p__Actinomycetota;c__Actinomycetes;o__Actinomycetales;f__Microbacteriaceae;g__Microbacterium;s__Microbacterium sp002812725
GM_500	bin.6	27	5335302	8280	197604	979131	302750	38.81	100	0	3227.22	d__Bacteria;p__Bacteroidota;c__Bacteroidia;o__Cytophagales;f__Cyclobacteriaceae;g__Algoriphagus;s__
GM_500	bin.7	223	4671718	1592	20949.4	135751	34416	64.67	99.87	2.551	45.7323	d__Bacteria;p__Pseudomonadota;c__Alphaproteobacteria;o__Sphingomonadales;f__Sphingomonadaceae;g__Sphingopyxis;s__Sphingopyxis sp013410105
GM_64	bin.10	12	4022404	1570	335200	1138283	736340	58.92	99.56	0.987	2730.88	d__Bacteria;p__Pseudomonadota;c__Gammaproteobacteria;o__Pseudomonadales;f__Cellvibrionaceae;g__Marinimicrobium;s__Marinimicrobium koreense
GM_64	bin.11	181	3596998	1014	19872.9	103535	30014	60.74	95.31	0	797.161	d__Bacteria;p__Pseudomonadota;c__Alphaproteobacteria;o__Rhizobiales;f__Devosiaceae;g__Pelagibacterium;s__Pelagibacterium sp002723255
GM_64	bin.12	20	2817399	8846	140870	354276	239953	69.67	92.91	0.011	1091.05	d__Bacteria;p__Pseudomonadota;c__Alphaproteobacteria;o__Caulobacterales;f__Caulobacteraceae;g__Brevundimonas;s__
GM_64	bin.1	1345	2518042	1001	1872.2	10324	1962	39.54	61.22	0.469	10.19	d__Bacteria;p__Bacteroidota;c__Bacteroidia;o__Cytophagales;f__Cyclobacteriaceae;g__Algoriphagus;s__Algoriphagus ornithinivorans
GM_64	bin.2	69	3129571	2346	45356.1	153590	68238	68.67	99.49	2.02	145.132	d__Bacteria;p__Actinomycetota;c__Actinomycetes;o__Actinomycetales;f__Microbacteriaceae;g__Microbacterium;s__Microbacterium sp002812725
GM_64	bin.3	23	5337591	8280	232069	979131	368095	38.8	100	0	393.525	d__Bacteria;p__Bacteroidota;c__Bacteroidia;o__Cytophagales;f__Cyclobacteriaceae;g__Algoriphagus;s__
GM_64	bin.4	17	2924896	4663	172053	458503	342702	68.32	99.72	0.011	231.162	d__Bacteria;p__Pseudomonadota;c__Alphaproteobacteria;o__Caulobacterales;f__Caulobacteraceae;g__Brevundimonas;s__
GM_64	bin.5	368	3900060	1531	10598	69363	18938	64.55	90.06	2.445	16.842	d__Bacteria;p__Pseudomonadota;c__Alphaproteobacteria;o__Sphingomonadales;f__Sphingomonadaceae;g__Sphingopyxis;s__
GM_64	bin.6	135	3701487	1688	27418.4	246359	43224	40.22	97.68	1.854	18.8603	d__Bacteria;p__Bacteroidota;c__Bacteroidia;o__Flavobacteriales;f__Flavobacteriaceae;g__Flagellimonas;s__Flagellimonas sp002167435
GM_64	bin.7	127	4363470	1705	34358	160771	47444	65.08	99.51	6.202	69.3072	d__Bacteria;p__Pseudomonadota;c__Alphaproteobacteria;o__Sphingomonadales;f__Sphingomonadaceae;g__Sphingopyxis;s__Sphingopyxis sp013410105
GM_64	bin.8	222	5114184	1344	23036.9	209798	36653	63.36	95.79	1.684	18.0387	d__Bacteria;p__Pseudomonadota;c__Alphaproteobacteria;o__Rhizobiales;f__Rhizobiaceae;g__Aquamicrobium_A;s__Aquamicrobium_A sediminum
GM_64	bin.9	34	3159877	4933	92937.6	362360	142155	65.23	91.63	0	43.4916	d__Bacteria;p__Pseudomonadota;c__Gammaproteobacteria;o__Pseudomonadales;f__Alcanivoracaceae;g__Alloalcanivorax;s__Alloalcanivorax venustensis
KAN_320	bin.1	108	4410673	1590	40839.6	179603	79588	39.77	98.67	0.495	274.03	d__Bacteria;p__Bacteroidota;c__Bacteroidia;o__Flavobacteriales;f__Flavobacteriaceae;g__Arenibacter;s__Arenibacter troitsensis
KAN_320	bin.2	28	2247326	1718	80261.6	518965	470280	40.42	50.65	0.11	230.82	d__Bacteria;p__Bacteroidota;c__Bacteroidia;o__Flavobacteriales;f__Flavobacteriaceae;g__Flagellimonas;s__Flagellimonas sp002167435
KAN_320	bin.3	25	5151864	8280	206075	979131	302750	38.8	96.61	0	249.205	d__Bacteria;p__Bacteroidota;c__Bacteroidia;o__Cytophagales;f__Cyclobacteriaceae;g__Algoriphagus;s__
KAN_320	bin.4	170	3348885	1521	19699.3	100262	34648	61.02	98.72	0.102	868.365	d__Bacteria;p__Pseudomonadota;c__Alphaproteobacteria;o__Rhizobiales;f__Devosiaceae;g__Pelagibacterium;s__Pelagibacterium sp002723255
KAN_320	bin.5	54	3726963	2266	69017.8	218606	128096	36.99	99.42	1.14	40.9635	d__Bacteria;p__Bacteroidota;c__Bacteroidia;o__Flavobacteriales;f__Flavobacteriaceae;g__Salegentibacter;s__Salegentibacter mishustinae
KAN_320	bin.6	68	4049551	4194	59552.2	236333	96612	39.5	94.73	0.187	49.3354	d__Bacteria;p__Bacteroidota;c__Bacteroidia;o__Cytophagales;f__Cyclobacteriaceae;g__Algoriphagus;s__Algoriphagus ornithinivorans
KAN_320	bin.7	314	2858518	1502	9103.6	64053	14347	68.9	92.59	3.956	20.4163	d__Bacteria;p__Actinomycetota;c__Actinomycetes;o__Actinomycetales;f__Microbacteriaceae;g__Microbacterium;s__Microbacterium sp002812725
KAN_320	bin.8	81	3610671	2775	44576.2	301663	81405	42.58	93.06	1.666	450.701	d__Bacteria;p__Bacteroidota;c__Bacteroidia;o__Flavobacteriales;f__Flavobacteriaceae;g__Flagellimonas;s__
KAN_320	bin.9	759	3092030	1505	4073.8	19739	4631	36.58	54.48	0	8.01606	d__Bacteria;p__Bacteroidota;c__Bacteroidia;o__Flavobacteriales;f__Flavobacteriaceae;g__Salegentibacter;s__Salegentibacter sp017579965
KAN_64	bin.10	421	3952178	1007	9387.6	67594	16055	58.52	96.38	3.593	21.1054	d__Bacteria;p__Pseudomonadota;c__Gammaproteobacteria;o__Pseudomonadales;f__Alcanivoracaceae;g__Alcanivorax;s__Alcanivorax sp014762765
KAN_64	bin.11	178	3938930	1265	22128.8	245195	41207	60.7	95.57	2.595	560.082	d__Bacteria;p__Pseudomonadota;c__Alphaproteobacteria;o__Rhizobiales;f__Devosiaceae;g__Pelagibacterium;s__Pelagibacterium sp002723255
KAN_64	bin.12	358	3571850	1760	9977.2	80797	12370	61.82	88.37	1.434	4.11286	d__Bacteria;p__Pseudomonadota;c__Alphaproteobacteria;o__Rhizobiales;f__Devosiaceae;g__Devosia;s__Devosia indica
KAN_64	bin.1	208	2771317	1613	13323.6	57434	20437	68.71	91.62	3.03	17.6665	d__Bacteria;p__Actinomycetota;c__Actinomycetes;o__Actinomycetales;f__Microbacteriaceae;g__Microbacterium;s__Microbacterium sp002812725
KAN_64	bin.2	178	2255590	2115	12671.9	70865	16463	65.08	89.22	0.796	489.251	d__Bacteria;p__Pseudomonadota;c__Alphaproteobacteria;o__Sphingomonadales;f__Sphingomonadaceae;g__Qipengyuania;s__Qipengyuania citrea
KAN_64	bin.3	562	3652033	1005	6498.3	61828	11224	58.53	84.58	3.02	13.5887	d__Bacteria;p__Pseudomonadota;c__Gammaproteobacteria;o__Pseudomonadales;f__Alcanivoracaceae;g__Alcanivorax;s__Alcanivorax jadensis_A
KAN_64	bin.4	34	3863677	3009	113638	518965	341627	40.4	96.73	0.919	12.2841	d__Bacteria;p__Bacteroidota;c__Bacteroidia;o__Flavobacteriales;f__Flavobacteriaceae;g__Flagellimonas;s__Flagellimonas sp002167435
KAN_64	bin.5	146	4696750	1559	32169.5	153469	50191	39.53	95.22	0.459	33.1513	d__Bacteria;p__Bacteroidota;c__Bacteroidia;o__Flavobacteriales;f__Flavobacteriaceae;g__Arenibacter;s__Arenibacter troitsensis
KAN_64	bin.6	388	5330692	1070	13738.9	81852	21001	39.45	72.41	0	5.45401	d__Bacteria;p__Bacteroidota;c__Bacteroidia;o__Flavobacteriales;f__Flavobacteriaceae;g__Arenibacter;s__Arenibacter algicola
KAN_64	bin.7	25	5342031	7537	213681	979131	302750	38.82	100	0	29.9551	d__Bacteria;p__Bacteroidota;c__Bacteroidia;o__Cytophagales;f__Cyclobacteriaceae;g__Algoriphagus;s__
KAN_64	bin.8	31	5164607	5101	166600	548839	269044	63.45	99.09	2.094	18.1389	d__Bacteria;p__Pseudomonadota;c__Alphaproteobacteria;o__Rhizobiales;f__Rhizobiaceae;g__Aquamicrobium_A;s__Aquamicrobium_A sediminum
KAN_64	bin.9	71	3673933	2775	51745.5	301663	90206	42.64	97.01	0.016	33.3347	d__Bacteria;p__Bacteroidota;c__Bacteroidia;o__Flavobacteriales;f__Flavobacteriaceae;g__Flagellimonas;s__
NA_250	bin.1	565	2534443	1509	4485.7	20923	5390	69.86	87.28	0.974	1.67288	d__Bacteria;p__Pseudomonadota;c__Alphaproteobacteria;o__Caulobacterales;f__Caulobacteraceae;g__Brevundimonas;s__
NA_250	bin.2	220	1986879	1601	9031.3	38631	10551	65.04	78.46	0.816	342.253	d__Bacteria;p__Pseudomonadota;c__Alphaproteobacteria;o__Sphingomonadales;f__Sphingomonadaceae;g__Qipengyuania;s__Qipengyuania citrea
NA_250	bin.3	9	4598580	16124	510953	1111218	593087	55.02	100	0	122.305	d__Bacteria;p__Pseudomonadota;c__Alphaproteobacteria;o__Rhodospirillales_A;f__Thalassospiraceae;g__Thalassospira;s__Thalassospira lucentensis_A
NA_50	bin.1	80	3457131	2303	43214.1	168736	76049	64.88	98.11	1.672	6.35327	d__Bacteria;p__Pseudomonadota;c__Gammaproteobacteria;o__Pseudomonadales;f__Alcanivoracaceae;g__Alloalcanivorax;s__Alloalcanivorax venustensis
NA_50	bin.2	310	2962974	1024	9558	85180	16207	57.83	73.85	3.98	10.6629	d__Bacteria;p__Pseudomonadota;c__Gammaproteobacteria;o__Pseudomonadales;f__Alcanivoracaceae;g__Alcanivorax;s__Alcanivorax sp014762765
NA_50	bin.4	13	3135156	11905	241166	729211	440072	67.01	98.93	1.363	2.38764	d__Bacteria;p__Pseudomonadota;c__Alphaproteobacteria;o__Rhodobacterales;f__Rhodobacteraceae;g__Brevirhabdus;s__Brevirhabdus pacifica
NA_50	bin.5	13	4469807	3445	343831	957610	770910	62.97	100	0.136	8.11858	d__Bacteria;p__Pseudomonadota;c__Gammaproteobacteria;o__Pseudomonadales;f__Pseudomonadaceae;g__Stutzerimonas;s__Stutzerimonas chloritidismutans
NA_50	bin.6	420	2488684	1506	5925.4	39387	7761	65.1	88.36	5.853	255.003	d__Bacteria;p__Pseudomonadota;c__Alphaproteobacteria;o__Sphingomonadales;f__Sphingomonadaceae;g__Qipengyuania;s__Qipengyuania citrea
NA_50	bin.7	9	4593562	16124	510396	1111207	587819	55.02	100	0	10.2646	d__Bacteria;p__Pseudomonadota;c__Alphaproteobacteria;o__Rhodospirillales_A;f__Thalassospiraceae;g__Thalassospira;s__Thalassospira lucentensis_A
NA_50	bin.8	1167	2305889	1001	1975.9	6925	2157	68.46	62.93	2.5	0.875895	d__Bacteria;p__Actinomycetota;c__Actinomycetes;o__Actinomycetales;f__Microbacteriaceae;g__Microbacterium;s__Microbacterium sp000800925
PB_20	bin.10	77	3910214	3242	50782	254680	88969	67.29	91.93	0.604	51.6508	d__Bacteria;p__Pseudomonadota;c__Alphaproteobacteria;o__Rhizobiales;f__Rhizobiaceae;g__Aurantimonas;s__Aurantimonas coralicida
PB_20	bin.1	217	4944081	1862	22783.8	299397	40181	60.42	95.45	2.8	60.0123	d__Bacteria;p__Pseudomonadota;c__Alphaproteobacteria;o__Rhizobiales;f__Devosiaceae;g__Pelagibacterium;s__Pelagibacterium sp002723255
PB_20	bin.2	666	3958772	1511	5944.1	31653	7228	46.31	89.19	1.921	5.66194	d__Bacteria;p__Bacillota;c__Bacilli;o__Bacillales_B;f__DSM-18226;g__Bacillus_AB;s__Bacillus_AB infantis
PB_20	bin.3	317	3296318	1504	10398.5	101898	14789	68.49	98.65	3.114	7.16778	d__Bacteria;p__Actinomycetota;c__Actinomycetes;o__Actinomycetales;f__Microbacteriaceae;g__Microbacterium;s__Microbacterium sp002812725
PB_20	bin.4	12	4562757	3445	380230	1134861	770922	63.16	100	5.218	1322.44	d__Bacteria;p__Pseudomonadota;c__Gammaproteobacteria;o__Pseudomonadales;f__Pseudomonadaceae;g__Stutzerimonas;s__Stutzerimonas chloritidismutans
PB_20	bin.5	126	5412779	1874	42958.6	450732	76725	64.95	99.87	1.315	19.5491	d__Bacteria;p__Actinomycetota;c__Actinomycetes;o__Mycobacteriales;f__Mycobacteriaceae;g__Rhodococcus;s__Rhodococcus sp000954115
PB_20	bin.6	33	5164987	7334	156515	620897	245966	66.55	96.68	7.605	76.0457	d__Bacteria;p__Pseudomonadota;c__Alphaproteobacteria;o__Rhodobacterales;f__Rhodobacteraceae;g__Sagittula;s__Sagittula sp002814095
PB_20	bin.7	402	2480563	1517	6170.6	46765	7855	65.03	90.76	4.688	278.828	d__Bacteria;p__Pseudomonadota;c__Alphaproteobacteria;o__Sphingomonadales;f__Sphingomonadaceae;g__Qipengyuania;s__Qipengyuania citrea
PB_20	bin.8	84	2801565	2701	33352	182275	52523	69.72	96.64	1.141	9.10434	d__Bacteria;p__Pseudomonadota;c__Alphaproteobacteria;o__Caulobacterales;f__Caulobacteraceae;g__Brevundimonas;s__
PB_20	bin.9	265	4845496	1516	18284.9	102895	31742	67.16	96.63	1.355	8.42481	d__Bacteria;p__Pseudomonadota;c__Alphaproteobacteria;o__Rhodobacterales;f__Rhodobacteraceae;g__Salipiger;s__Salipiger marinus
PB_4	bin.10	165	4238850	2668	25690	175619	36610	55	97.31	0.497	8.10747	d__Bacteria;p__Pseudomonadota;c__Alphaproteobacteria;o__Rhodospirillales_A;f__Thalassospiraceae;g__Thalassospira;s__Thalassospira tepidiphila
PB_4	bin.11	162	5322967	1635	32857.8	164842	60536	64.95	91.1	0.939	27.83	d__Bacteria;p__Actinomycetota;c__Actinomycetes;o__Mycobacteriales;f__Mycobacteriaceae;g__Rhodococcus;s__Rhodococcus sp000954115
PB_4	bin.1	156	3654003	1580	23423.1	240985	37436	60.79	89.58	0.665	72.3863	d__Bacteria;p__Pseudomonadota;c__Alphaproteobacteria;o__Rhizobiales;f__Devosiaceae;g__Pelagibacterium;s__Pelagibacterium sp002723255
PB_4	bin.2	559	4039408	1515	7226.1	46331	8822	63.64	81.52	2.069	6.17985	d__Bacteria;p__Pseudomonadota;c__Alphaproteobacteria;o__Rhizobiales;f__Rhizobiaceae;g__Aquamicrobium_A;s__Aquamicrobium_A sediminum
PB_4	bin.3	310	2087294	1509	6733.2	31420	8199	65.33	79.49	2.062	262.904	d__Bacteria;p__Pseudomonadota;c__Alphaproteobacteria;o__Sphingomonadales;f__Sphingomonadaceae;g__Qipengyuania;s__Qipengyuania citrea
PB_4	bin.4	169	2807311	2610	16611.3	77465	24443	69.78	95.14	0.844	7.86213	d__Bacteria;p__Pseudomonadota;c__Alphaproteobacteria;o__Caulobacterales;f__Caulobacteraceae;g__Brevundimonas;s__
PB_4	bin.5	16	4418855	1156	276178	862833	381355	63.11	93.13	2.449	1496.18	d__Bacteria;p__Pseudomonadota;c__Gammaproteobacteria;o__Pseudomonadales;f__Pseudomonadaceae;g__Stutzerimonas;s__Stutzerimonas chloritidismutans
PB_4	bin.6	81	4705209	1929	58089	296673	96408	67.08	92.97	1.355	11.1422	d__Bacteria;p__Pseudomonadota;c__Alphaproteobacteria;o__Rhodobacterales;f__Rhodobacteraceae;g__Salipiger;s__Salipiger marinus
PB_4	bin.7	73	3306076	1514	45288.7	181260	66631	68.47	98.98	1.641	14.3113	d__Bacteria;p__Actinomycetota;c__Actinomycetes;o__Actinomycetales;f__Microbacteriaceae;g__Microbacterium;s__Microbacterium sp002812725
PB_4	bin.8	27	4655767	22345	172436	810081	229501	66.55	84.6	4.593	126.173	d__Bacteria;p__Pseudomonadota;c__Alphaproteobacteria;o__Rhodobacterales;f__Rhodobacteraceae;g__Sagittula;s__Sagittula sp002814095
PB_4	bin.9	84	4043387	1827	48135.6	192080	92214	67.15	90.12	1.814	84.288	d__Bacteria;p__Pseudomonadota;c__Alphaproteobacteria;o__Rhizobiales;f__Rhizobiaceae;g__Aurantimonas;s__Aurantimonas coralicida
SMX_100	bin.1	20	3055137	9901	152757	418751	200519	69.68	99.72	2.759	2728.46	d__Bacteria;p__Pseudomonadota;c__Alphaproteobacteria;o__Caulobacterales;f__Caulobacteraceae;g__Brevundimonas;s__
SMX_100	bin.2	45	4463388	1394	99186.4	434077	175594	71.56	99.48	0.518	181.135	d__Bacteria;p__Actinomycetota;c__Actinomycetes;o__Propionibacteriales;f__Nocardioidaceae;g__Nocardioides;s__
SMX_100	bin.3	11	4439149	3445	403559	957800	770910	62.97	100	0.136	243.302	d__Bacteria;p__Pseudomonadota;c__Gammaproteobacteria;o__Pseudomonadales;f__Pseudomonadaceae;g__Stutzerimonas;s__Stutzerimonas chloritidismutans
SMX_100	bin.4	22	3586661	2554	163030	547827	258995	63.97	99.13	2.047	29.8325	d__Bacteria;p__Pseudomonadota;c__Alphaproteobacteria;o__Sphingomonadales;f__Sphingomonadaceae;g__Croceicoccus;s__Croceicoccus sp002694745
SMX_100	bin.5	176	2789901	1548	15851.7	67906	28397	65.64	81.03	0	1193.59	d__Bacteria;p__Pseudomonadota;c__Gammaproteobacteria;o__Pseudomonadales;f__Alcanivoracaceae;g__Alloalcanivorax;s__Alloalcanivorax venustensis
SMX_100	bin.6	25	2750363	4786	110014	434296	179003	64.59	99.56	0.037	19.8844	d__Bacteria;p__Pseudomonadota;c__Alphaproteobacteria;o__Sphingomonadales;f__Sphingomonadaceae;g__Qipengyuania;s__Qipengyuania citrea
SMX_100	bin.7	146	4674198	1551	32015.1	168621	59138	64.75	98.61	3.177	65.4989	d__Bacteria;p__Pseudomonadota;c__Alphaproteobacteria;o__Sphingomonadales;f__Sphingomonadaceae;g__Sphingopyxis;s__Sphingopyxis sp013410105
SMX_100	bin.8	1058	1897907	1002	1793.9	9580	1832	69.03	53.66	2.597	7.86713	d__Bacteria;p__Pseudomonadota;c__Alphaproteobacteria;o__Caulobacterales;f__Caulobacteraceae;g__Phenylobacterium;s__
SMX_500	bin.1	950	5073293	1007	5340.3	52466	7244	54.65	92.76	1.918	14.8999	d__Bacteria;p__Pseudomonadota;c__Gammaproteobacteria;o__Pseudomonadales;f__Halomonadaceae;g__Vreelandella;s__Vreelandella titanicae
SMX_500	bin.2	14	4593744	16124	328125	895293	441648	55.02	100	0	28.7136	d__Bacteria;p__Pseudomonadota;c__Alphaproteobacteria;o__Rhodospirillales_A;f__Thalassospiraceae;g__Thalassospira;s__Thalassospira lucentensis_A
SMX_500	bin.3	14	4455327	3445	318238	957610	576906	62.97	100	0.136	3136.02	d__Bacteria;p__Pseudomonadota;c__Gammaproteobacteria;o__Pseudomonadales;f__Pseudomonadaceae;g__Stutzerimonas;s__Stutzerimonas chloritidismutans
SMX_500	bin.4	224	2804299	2060	12519.2	76118	19439	65.55	93.74	1.301	724.09	d__Bacteria;p__Pseudomonadota;c__Gammaproteobacteria;o__Pseudomonadales;f__Alcanivoracaceae;g__Alloalcanivorax;s__Alloalcanivorax venustensis
SMZ_512	bin.1	233	3154555	1380	13538.9	79988	22275	64.14	96.31	1.484	20.6093	d__Bacteria;p__Pseudomonadota;c__Alphaproteobacteria;o__Sphingomonadales;f__Sphingomonadaceae;g__Qipengyuania;s__Qipengyuania citrea
SMZ_512	bin.2	185	2730881	1542	14761.5	68586	24473	65.7	90.95	0.495	1184.21	d__Bacteria;p__Pseudomonadota;c__Gammaproteobacteria;o__Pseudomonadales;f__Alcanivoracaceae;g__Alloalcanivorax;s__Alloalcanivorax venustensis
SMZ_512	bin.3	13	4446337	2943	342026	957610	770922	62.97	100	0.136	1306.69	d__Bacteria;p__Pseudomonadota;c__Gammaproteobacteria;o__Pseudomonadales;f__Pseudomonadaceae;g__Stutzerimonas;s__Stutzerimonas chloritidismutans
SMZ_2048	bin.1	156	2575780	1348	16511.4	89246	23748	65.4	84.98	0.557	1292.19	d__Bacteria;p__Pseudomonadota;c__Gammaproteobacteria;o__Pseudomonadales;f__Alcanivoracaceae;g__Alloalcanivorax;s__Alloalcanivorax venustensis
SMZ_2048	bin.2	78	3493528	2964	44788.8	188719	72509	64.07	97.76	2.389	6.76355	d__Bacteria;p__Pseudomonadota;c__Alphaproteobacteria;o__Sphingomonadales;f__Sphingomonadaceae;g__Croceicoccus;s__Croceicoccus sp002694745
SMZ_2048	bin.3	12	4448507	3445	370709	966398	770922	62.95	100	0.136	392.778	d__Bacteria;p__Pseudomonadota;c__Gammaproteobacteria;o__Pseudomonadales;f__Pseudomonadaceae;g__Stutzerimonas;s__Stutzerimonas chloritidismutans
SMZ_2048	bin.4	111	2627973	1579	23675.4	104392	37303	65.04	97.26	0.682	14.346	d__Bacteria;p__Pseudomonadota;c__Alphaproteobacteria;o__Sphingomonadales;f__Sphingomonadaceae;g__Qipengyuania;s__Qipengyuania citrea
STR_2000	bin.1	287	2108442	1012	7346.5	38284	9176	65.27	71.88	1.864	347.149	d__Bacteria;p__Pseudomonadota;c__Alphaproteobacteria;o__Sphingomonadales;f__Sphingomonadaceae;g__Qipengyuania;s__Qipengyuania citrea
STR_2000	bin.2	136	3165221	2186	23273.7	110706	42771	61.13	96.69	0	22.8128	d__Bacteria;p__Pseudomonadota;c__Alphaproteobacteria;o__Rhizobiales;f__Devosiaceae;g__Pelagibacterium;s__Pelagibacterium sp002723255
STR_512	bin.1	184	1965029	2404	10679.5	43815	11560	64.6	68.19	0.372	397.04	d__Bacteria;p__Pseudomonadota;c__Alphaproteobacteria;o__Sphingomonadales;f__Sphingomonadaceae;g__Qipengyuania;s__Qipengyuania citrea
STR_512	bin.2	156	3137464	1572	20111.9	191070	36595	61.11	90.06	0.409	6.81456	d__Bacteria;p__Pseudomonadota;c__Alphaproteobacteria;o__Rhizobiales;f__Devosiaceae;g__Pelagibacterium;s__Pelagibacterium sp002723255
STR_512	bin.3	1180	2192552	1000	1858.1	14248	1937	65.17	54.43	0.658	1.0861	d__Bacteria;p__Pseudomonadota;c__Alphaproteobacteria;o__Sphingomonadales;f__Sphingomonadaceae;g__Sphingopyxis;s__
TE_32	bin.10	577	2695509	1002	4671.6	33567	6207	68.31	91.29	1.111	2.46752	d__Bacteria;p__Pseudomonadota;c__Alphaproteobacteria;o__Caulobacterales;f__Caulobacteraceae;g__Brevundimonas;s__
TE_32	bin.11	457	2219615	1581	4856.9	21686	5302	65.75	55.51	5.172	75.1317	d__Bacteria;p__Pseudomonadota;c__Gammaproteobacteria;o__Pseudomonadales;f__Alcanivoracaceae;g__Alloalcanivorax;s__Alloalcanivorax venustensis
TE_32	bin.13	1290	2717706	1001	2106.7	12897	2254	53.68	68.61	4.628	2.04623	d__Bacteria;p__Pseudomonadota;c__Gammaproteobacteria;o__Burkholderiales;f__Burkholderiaceae;g__Pusillimonas_A;s__Pusillimonas_A sp002384935
TE_32	bin.1	238	3508621	1634	14742.1	83809	20194	58.7	87.4	0.929	25.3987	d__Bacteria;p__Pseudomonadota;c__Gammaproteobacteria;o__Pseudomonadales;f__Alcanivoracaceae;g__Alcanivorax;s__Alcanivorax sp014762765
TE_32	bin.2	16	4578448	4224	286153	1082589	430074	55.03	99.96	0.099	124.641	d__Bacteria;p__Pseudomonadota;c__Alphaproteobacteria;o__Rhodospirillales_A;f__Thalassospiraceae;g__Thalassospira;s__Thalassospira lucentensis_A
TE_32	bin.3	13	3905393	3445	300415	862771	576906	63.05	88.11	0.136	177.791	d__Bacteria;p__Pseudomonadota;c__Gammaproteobacteria;o__Pseudomonadales;f__Pseudomonadaceae;g__Stutzerimonas;s__Stutzerimonas chloritidismutans
TE_32	bin.4	143	3847609	2032	26906.4	165478	43810	57.27	70.68	1.724	7.50168	d__Bacteria;p__Pseudomonadota;c__Gammaproteobacteria;o__Pseudomonadales;f__Oleiphilaceae;g__Marinobacter;s__Marinobacter salarius
TE_32	bin.5	445	3821231	1026	8587	74129	15702	54.82	93.01	1.763	237.904	d__Bacteria;p__Pseudomonadota;c__Gammaproteobacteria;o__Pseudomonadales;f__Halomonadaceae;g__Vreelandella;s__Vreelandella titanicae
TE_32	bin.6	19	3576694	5166	188247	810990	453749	58.71	88.79	0.484	34.7103	d__Bacteria;p__Pseudomonadota;c__Gammaproteobacteria;o__Pseudomonadales;f__Cellvibrionaceae;g__Marinimicrobium;s__Marinimicrobium koreense
TE_32	bin.7	131	2081567	2279	15889.8	86436	23557	47.12	88.14	0	67.8686	d__Bacteria;p__Pseudomonadota;c__Gammaproteobacteria;o__Enterobacterales;f__Alteromonadaceae;g__Idiomarina;s__Idiomarina abyssalis
TE_32	bin.8	20	4497538	4225	224877	1100290	429595	54.95	99.96	0.099	70.8377	d__Bacteria;p__Pseudomonadota;c__Alphaproteobacteria;o__Rhodospirillales_A;f__Thalassospiraceae;g__Thalassospira;s__Thalassospira tepidiphila
TE_32	bin.9	106	4952184	1427	46718.7	271020	84295	64.5	99.97	4.193	6.55855	d__Bacteria;p__Pseudomonadota;c__Alphaproteobacteria;o__Sphingomonadales;f__Sphingomonadaceae;g__Sphingopyxis;s__Sphingopyxis sp013410105
TE_64	bin.10	350	1927818	1062	5508.1	21213	6163	65.48	63.73	2.819	140.143	d__Bacteria;p__Pseudomonadota;c__Gammaproteobacteria;o__Pseudomonadales;f__Alcanivoracaceae;g__Alloalcanivorax;s__Alloalcanivorax venustensis
TE_64	bin.1	926	3110704	1502	3359.3	19575	3707	64.38	66.38	3.194	2.87319	d__Bacteria;p__Pseudomonadota;c__Alphaproteobacteria;o__Sphingomonadales;f__Sphingomonadaceae;g__Sphingopyxis;s__
TE_64	bin.2	539	2412646	1022	4476.2	36920	5084	54.68	76.13	1.48	3.05715	d__Bacteria;p__Pseudomonadota;c__Gammaproteobacteria;o__Burkholderiales;f__Burkholderiaceae;g__Pusillimonas_A;s__
TE_64	bin.3	233	5108034	1925	21922.9	146273	35389	54.7	98.27	0.51	450.42	d__Bacteria;p__Pseudomonadota;c__Gammaproteobacteria;o__Pseudomonadales;f__Halomonadaceae;g__Vreelandella;s__Vreelandella titanicae
TE_64	bin.4	19	3568096	3810	187794	795801	518817	68.3	99.49	0.505	21.5809	d__Bacteria;p__Actinomycetota;c__Actinomycetes;o__Actinomycetales;f__Microbacteriaceae;g__Microbacterium;s__Microbacterium sp000800925
TE_64	bin.5	147	3968586	2153	26997.2	103861	42812	65.28	96.61	3.404	6.85234	d__Bacteria;p__Pseudomonadota;c__Alphaproteobacteria;o__Sphingomonadales;f__Sphingomonadaceae;g__Sphingopyxis;s__Sphingopyxis sp013410105
TE_64	bin.6	14	4563501	16974	325964	1082481	430168	55.04	99.79	0.099	22.289	d__Bacteria;p__Pseudomonadota;c__Alphaproteobacteria;o__Rhodospirillales_A;f__Thalassospiraceae;g__Thalassospira;s__Thalassospira lucentensis_A
TE_64	bin.7	90	3736291	1540	41514.3	330847	82264	58.63	97.76	2.54	10.8081	d__Bacteria;p__Pseudomonadota;c__Gammaproteobacteria;o__Pseudomonadales;f__Alcanivoracaceae;g__Alcanivorax;s__Alcanivorax sp014762765
TE_64	bin.8	18	4581292	4422	254516	1100412	429828	54.94	99.79	0.099	118.832	d__Bacteria;p__Pseudomonadota;c__Alphaproteobacteria;o__Rhodospirillales_A;f__Thalassospiraceae;g__Thalassospira;s__Thalassospira tepidiphila
TE_64	bin.9	120	2039932	2384	16999.4	94691	26353	47.18	86.91	0.448	55.001	d__Bacteria;p__Pseudomonadota;c__Gammaproteobacteria;o__Enterobacterales;f__Alteromonadaceae;g__Idiomarina;s__Idiomarina abyssalis
