## Supplementary material for "Revealing the antibiotic resistome in the global hadal trenches by large-scale cultivation and metagenomics": Table S13

### Sheet: Table S13
Table S13 The normalized abundance of the total ARGs in the six hadal trench sediments.
Trench name	Sample name	Total abundance of ARGs (copy/cell)
Diamantina Trench	DT_6724_4-6	0.0100507
	DT_6724_0-2	0.0135126
	DT_7003_4-6	0.0111962
	DT_7003_0-2	0.017129
Kermadec Trench	KT_7600_4-6	0.0135012
	KT_7600_0-2	0.0187599
	KT_9232	0.0303018
	KT_9177	0.0378387
Massau Trench	MST_2-3	0.0141991
	MST_7-8	0.00934513
	MST_0-2	0.0167119
Mariana Trench	MT16_QZX_2-3	0.0355609
	MT16_QZX_6-7	0.0156714
	MT16_T1L10_6-9	0.0115568
	MT16_T1L10_0-3	0.0166063
	MT17_T3L11_6-9	0.0180734
	MT17_T3L11_0-3	0.0161807
	MT17_T3L14_0-2	0.0227042
	MT18S_8-10	0.0186143
	MT18S_4-6	0.0235858
	MT18S_0-2	0.0217117
	MT19_none_rep2	0.0142989
	MT19_none_rep	0.0158421
	MT20_202007_4-6	0.0205445
	MT20_202007_0-1	0.0319471
	MT21_WuYW0-2	0.0282142
	MT21_WuYW6-8	0.0233549
	MT21_WW0-2	0.0155422
	MT21_WW6-8	0.0384026
New Britain Trench	NBT_2-3	0.0315123
	NBT_6-7	0.0259108
	NBT_1-2	0.0297313
Yap Trench	Yap21_HbG6-8	0.0114518
	Yap21_HbR2-4	0.0157561
	Yap21_HbG0-2	0.0174175
	Yap21_HbR0-2	0.0227993
	Yap_6578	0.0149554
