## Supplementary material for "Revealing the antibiotic resistome in the global hadal trenches by large-scale cultivation and metagenomics": Table S14

### Sheet: Table S14
Table S14 Abundance of ARG types detected in the six hadal trench sediment samples.
ARG_type
		aminoglycoside	antibacterial fatty acid	bacitracin	beta-lactam	bicyclomycin	bleomycin	chloramphenicol	defensin	forfenicol	fosfomycin	MLS	multidrug	mupirocin	novobiocin	other peptide antibiotics	pleuromutilin tiamulin	polymyxin	puromycin	quinolone	rifamycin	sulfonamide	tetracenomycin C	tetracycline	trimethoprim	vancomycin
Relative Abundance for each trench (%)	DT	2.7004	0	16.5599	33.6727	0	0	0.887985	0	0	0.115055	6.05177	23.8179	2.30837	3.94689	0	0.232091	3.825	0	0.633637	0.0472167	0.8852	0	3.78216	0.452758	0.080943
	KT	0.396563	0.00824689	11.9891	47.53	0	0.0218124	0.242925	0	0	0.19287	2.88785	25.6975	1.81597	2.75728	0	0.38269	2.50117	0	0.148931	0.118225	1.18517	0	1.74632	0.310184	0.0673297
	MST	2.05458	0.0308029	7.09837	39.8243	0	0	0.182085	0	0.234003	0.479449	6.61502	20.7237	2.42926	3.8465	0.298495	0.0327902	8.57921	0	0.131161	0.704651	2.32339	0	3.26596	1.14635	0
	MT	5.97584	0.11945	7.84177	21.0037	0.0447116	0	0.891834	0.0104528	0.0580866	0.168162	9.73746	28.7093	1.68542	6.72639	0.0705437	0.625601	3.96964	0.0106845	0.315222	1.38628	2.56601	0.0576074	7.07887	0.49098	0.456018
	NBT	0.744366	0	9.38442	59.4843	0	0	0.096151	0	0	0.960238	2.3627	14.1599	3.47857	1.92745	0	0	3.35994	0	0.244967	0.181172	0.737189	0	2.29227	0.559859	0.0265046
	Yap	2.0928	0	10.1607	39.8606	0	0	0.0827869	0	0	0.238892	10.0177	23.532	1.63073	3.70813	0	0.446121	2.32514	0	0.0580237	0.263049	1.57118	0.0213644	3.14117	0.822186	0.0274338
Abundance for each trench (copy/cell)	DT mean	0.000350298	0	0.00214817	0.00436806	0	0	0.00011519	0	0	1.4925e-05	0.000785041	0.00308968	0.000299443	0.000511994	0	3.0107e-05	0.000496183	0	8.2196e-05	6.125e-06	0.000114829	0	0.000490626	5.87323e-05	1.05e-05
	KT mean	9.95388e-05	2.07e-06	0.0030093	0.0119302	0	5.475e-06	6.0975e-05	0	0	4.8411e-05	0.000724861	0.00645016	0.000455815	0.000692088	0	9.60568e-05	0.000627802	0	3.73822e-05	2.9675e-05	0.000297482	0	0.000438332	7.78573e-05	1.69e-05
	MST mean	0.000275698	4.13333e-06	0.000952506	0.00534388	0	0	2.44333e-05	0	3.14e-05	6.43357e-05	0.000887646	0.00278084	0.000325974	0.000516149	4.0054e-05	4.4e-06	0.00115121	0	1.76e-05	9.45547e-05	0.000311767	0	0.000438248	0.000153825	0
	MT mean	0.00128949	2.57754e-05	0.00169213	0.00453226	9.64806e-06	0	0.000192444	2.25556e-06	1.25342e-05	3.62867e-05	0.00210119	0.00619501	0.000363688	0.00145145	1.52222e-05	0.000134995	0.000856585	2.30556e-06	6.802e-05	0.000299138	0.000553705	1.24308e-05	0.00152751	0.000105946	9.84014e-05
	NBT mean	0.00021625	0	0.00272632	0.0172811	0	0	2.79333e-05	0	0	0.000278964	0.000686401	0.00411367	0.00101058	0.000559954	0	0	0.000976115	0	7.11667e-05	5.26333e-05	0.000214165	0	0.00066594	0.000162648	7.7e-06
	Yap mean	0.00034481	0	0.00167407	0.00656744	0	0	1.364e-05	0	0	3.936e-05	0.00165052	0.00387714	0.00026868	0.000610953	0	7.3503e-05	0.000383091	0	9.56e-06	4.334e-05	0.000258868	3.52e-06	0.000517541	0.000135464	4.52e-06
Abundance for each sample (copy/cell)	DT_6724_4-6	0.000562955	0	0.00149818	0.00310202	0	0	3.09e-05	0	0	0	0.000715128	0.00262227	0.000314943	0.000488515	0	0	0.000342555	0	0	2.45e-05	2.66e-05	0	0.000239068	6.51e-05	1.79e-05
	DT_6724_0-2	0.000177984	0	0.00166894	0.0058707	0	0	6.65e-05	0	0	5.97e-05	0.000582969	0.0029625	0.000353169	0.000623411	0	0	0.000570352	0	4.68e-05	0	0.000159363	0	0.000346107	0	2.41e-05
	DT_7003_4-6	0.000273976	0	0.0012937	0.00280001	0	0	0.000305861	0	0	0	0.00112066	0.0032347	0.000151325	0.000246502	0	0	0.000544587	0	0.000281984	0	0	0	0.000829437	0.000113429	0
	DT_7003_0-2	0.000386279	0	0.00413186	0.00569949	0	0	5.75e-05	0	0	0	0.000721406	0.00353923	0.000378337	0.000689548	0	0.000120428	0.000527236	0	0	0	0.000273353	0	0.000547891	5.64e-05	0
	KT_7600_4-6	5.93e-05	0	0.00127788	0.00654896	0	2.19e-05	4.32e-05	0	0	0	0.000853562	0.00282354	0.00049409	0.000495688	0	0	0.000350716	0	0	1.63e-05	9.52e-05	0	0.000338683	4.18e-05	4.05e-05
	KT_7600_0-2	6.07e-05	0	0.00156976	0.00910201	0	0	7.38e-05	0	0	0.000181144	0.000661068	0.0045745	0.000452781	0.000631797	0	4.54e-05	0.000441911	0	0	2.67e-05	0.00047394	0	0.000347587	0.000116729	0
	KT_9232	0.000278155	0	0.00372684	0.0129734	0	0	4.62e-05	0	0	1.25e-05	0.000715484	0.0089363	0.000468254	0.000735632	0	0.000186127	0.00105645	0	0	3.75e-05	0.000512431	0	0.000519	9.74e-05	0
	KT_9177	0	8.28e-06	0.00546272	0.0190964	0	0	8.07e-05	0	0	0	0.000669329	0.00946629	0.000408136	0.000905233	0	0.0001527	0.000662137	0	0.000149529	3.82e-05	0.000108357	0	0.000548057	5.55e-05	2.71e-05
	MST_2-3	3.69e-05	0	0.00132949	0.00692686	0	0	4.32e-05	0	0	0.000124507	0.000633866	0.00294989	0.000374473	0.000485471	0	0	0.000582688	0	0	1.2e-05	0.000183399	0	0.000332143	0.000184167	0
	MST_7-8	0.000246588	0	0.000635626	0.00339333	0	0	1.64e-05	0	0	0	0.000557716	0.0018292	0.000215354	0.000399206	0	1.32e-05	0.00142388	0	3.46e-05	0.000112003	6.17e-05	0	0.00018665	0.000219609	0
	MST_0-2	0.000543605	1.24e-05	0.000892403	0.00571145	0	0	1.37e-05	0	9.42e-05	6.85e-05	0.00147136	0.00356343	0.000388095	0.000663769	0.000120162	0	0.00144708	0	1.82e-05	0.000159661	0.000690203	0	0.000795951	5.77e-05	0
	MT16_QZX_2-3	0.00033712	0.000380258	0.00148397	0.0051817	0	0	0.000424246	0	0	0	0.0121678	0.00837939	0.000494289	0.00138207	0	1.08e-05	0.000485784	0	1.61e-05	0.000207544	0.000244465	0	0.00432306	4.22e-05	0
	MT16_QZX_6-7	0.000504458	0	0.00108831	0.00240625	0	0	5.12e-05	0	0	4.45e-05	0.00365152	0.00439382	0.000299903	0.00179897	0	6.31e-05	0.000251565	0	2.45e-05	0.000254206	0.000182256	0	0.000549491	0.000107312	0
	MT16_T1L10_6-9	0.000110864	0	0.000468571	0.00029901	0	0	0	0	0	0	0.00154988	0.00237514	0.000210324	0.00314153	0	3.52e-05	0.000446208	0	0	0.000154395	0.00134091	0	0.00135799	0	6.67e-05
	MT16_T1L10_0-3	0.000225	0	0.000383347	0.00216542	0	0	0.000154214	0	0	0	0.00268559	0.00350288	0.000265593	0.00339544	0	0.000612118	0.000168443	0	0	5.24e-05	0.000612126	0	0.00178035	0	0.00060339
	MT17_T3L11_6-9	0.00015867	0	0.00133871	0.00380366	0	0	0.000206627	0	0	0	0.00206956	0.00280783	0.000340107	0.00321552	0	9.14e-05	0.000495124	0	0	0.000124514	0.000902459	0	0.00195129	0.000212833	0.000355108
	MT17_T3L11_0-3	0.000504317	0	0.000633482	0.00103961	0	0	0.000130066	0	0	0	0.00219697	0.00272261	0.000798132	0.00273887	0	0.000117462	0.00126102	0	0	0.000129521	0.00219793	0	0.0015463	0.000164447	0
	MT17_T3L14_0-2	0	0	0.00229514	0.0110636	0	0	0	0	0	0	0.0013447	0.00216911	0.000145648	0.00170275	0	0.000820015	0.000107131	0	0	6.3e-05	0.000350882	0	0.00214013	0.000280448	0.00022165
	MT18S_8-10	0.000203375	0	0.00202264	0.00934491	0	0	8.75e-05	0	0	0	0.000914359	0.00284072	0.000669178	0.000649969	0	0	0.000676788	0	8.68e-05	3.46e-05	0.000147215	0	0.000859757	6.08e-05	1.57e-05
	MT18S_4-6	0.000355639	7.32e-05	0.00231731	0.00823598	0	0	0.000248527	2.17e-05	0	0	0.000917808	0.00338522	0.00108817	0.000721656	0	7.72e-06	0.00088766	0	0.000121909	0.00027689	0.000166641	0	0.00460501	0	0.000154735
	MT18S_0-2	0.0010106	1.05e-05	0.00174214	0.00454114	0	0	0.000209582	0	0	0.000112068	0.00162376	0.00460135	0.00060415	0.00082001	9.12e-05	1.28e-05	0.00165599	4.15e-05	0.000225538	0.000522331	0.000314594	0	0.00350009	0	7.23e-05
	MT19_none_rep2	0.000230548	0	0.00200233	0.00290968	0	0	0.000495885	0	2.54e-05	0	0.00101005	0.00392182	0.000250589	0.00140312	0	0.00014501	0.000727805	0	0	0.000195441	0.000353237	0	0.000523467	5.28e-05	5.18e-05
	MT19_none_rep	0.00046187	0	0.00228684	0.00263196	0	0	0.000336173	0	0	4.41e-05	0.00134379	0.00366685	0.000310388	0.00211146	3.75e-05	7.93e-05	0.000709951	0	2.61e-05	0.000626296	0.000581829	3.81e-05	0.000549606	0	0
	MT20_202007_4-6	0.00401393	0	0.00182105	0.00370023	4.79e-05	0	5.15e-05	1.89e-05	2.39e-05	0	0.00103836	0.00622669	0.000248018	0.000634226	0	7.31e-05	0.00107643	0	0.00013599	2.2e-05	0.000781027	0	0.00058151	4.96e-05	0
	MT20_202007_0-1	0.0070177	0	0.00294522	0.00405205	0.000125765	0	0.000538902	0	0.000176315	0.000263124	0.00137538	0.00992246	0.00016975	0.000702448	0	0	0.00243093	0	0.000258433	0.000121568	0.00103952	0	0.000495455	0.000312103	0
	MT21_WuYW0-2	0.00194029	0	0.0036511	0.00434217	0	0	0.000230219	0	0	0.000121369	0.00117285	0.0144526	3.28e-05	0.00027681	0	0	0.000834201	0	0	1.24e-05	6.55e-05	0	0.00108189	0	0
	MT21_WuYW6-8	0.00104185	0	0.00222004	0.00660706	0	0	0.000250345	0	0	6.8e-05	0.000989054	0.00806723	0.00015304	0.000255453	7.66e-05	0	0.00200928	0	0	0.000372443	0.000279696	0	0.000622199	0.000342585	0
	MT21_WW0-2	8.45e-05	0	0.001317	0.00609562	0	0	1.7e-05	0	0	0	0.00067168	0.0048351	0.000216095	0.000825943	0	0.000207312	0.00035461	0	8.75e-05	8.45e-05	0.000362497	0	0.000382825	0	0
	MT21_WW6-8	0.00501011	0	0.000441142	0.00316072	0	0	3.2e-05	0	0	0	0.0010983	0.0232394	0.000250205	0.00034985	6.87e-05	0.000154568	0.000839607	0	0.00024149	0.00213043	4.39e-05	0.000185654	0.000644749	0.000281894	0.000229843
	NBT_2-3	0.000322035	0	0.00307601	0.018901	0	0	5.07e-05	0	0	0.000140071	0.000667151	0.00448913	0.00113925	0.000578886	0	0	0.00113865	0	9.56e-05	6.75e-05	0.000144373	0	0.000636519	6.55e-05	0
	NBT_6-7	0.000124652	0	0.00183818	0.0158649	0	0	1.58e-05	0	0	0.000544678	0.000725911	0.00312634	0.000848257	0.000538734	0	0	0.0010413	0	5.67e-05	5.03e-05	0.000290511	0	0.000708118	0.000136393	0
	NBT_1-2	0.000202062	0	0.00326477	0.0170773	0	0	1.73e-05	0	0	0.000152143	0.000666141	0.00472555	0.00104423	0.000562241	0	0	0.00074839	0	6.12e-05	4.01e-05	0.00020761	0	0.000653183	0.00028605	2.31e-05
	Yap21_HbG6-8	0.000528884	0	0.000777634	0.00474529	0	0	0	0	0	0	0.000611215	0.00255637	0.000224942	0.000862212	0	0	6.91e-05	0	0	1.7e-05	0.00065785	0	0.00040126	0	0
	Yap21_HbR2-4	0.000641271	0	0.00195525	0.00443446	0	0	4.19e-05	0	0	5.54e-05	0.000624554	0.00520572	0.000272772	0.00081595	0	7.68e-05	0.000469057	0	0	8.23e-05	0.00023485	0	0.000769175	5.41e-05	2.26e-05
	Yap21_HbG0-2	6.9e-05	0	0.00179841	0.00885184	0	0	2.63e-05	0	0	7.12e-05	0.000545082	0.00389256	0.000323892	0.00070221	0	6.01e-05	0.000461615	0	0	1.12e-05	0.00012643	1.76e-05	0.000460094	0	0
	Yap21_HbR0-2	0.000405393	0	0.00209127	0.0116053	0	0	0	0	0	7.02e-05	0.000678136	0.00486001	0.000430695	0.000654095	0	0.000230615	0.000530268	0	0	5.22e-05	0.000275208	0	0.000729374	0.000186477	0
	Yap_6578	7.95e-05	0	0.00174781	0.00320029	0	0	0	0	0	0	0.00579363	0.00287107	9.11e-05	2.03e-05	0	0	0.000385415	0	4.78e-05	5.4e-05	0	0	0.0002278	0.000436741	0
