## Supplementary material for "Revealing the antibiotic resistome in the global hadal trenches by large-scale cultivation and metagenomics": Table S16

### Sheet: Table S16
Table S16 Relative abundance of ARGs with different resistance mechanisms in the six hadal trench samples.
		Mechanism.group
		Antibiotic target alteration	Antibiotic target protection	Antibiotic target replacement	Efflux pump	Enzymatic inactivation	Reduced permeability	Unknown
Relative Abundance for each trench(%)	DT	22.7735	0.977702	1.33797	28.8924	36.5577	0	9.46081
	KT	16.061	0.846359	1.49541	19.6358	48.2279	0.0257239	13.7078
	MST	18.2627	2.80413	3.46959	28.0212	42.9299	0.0618654	4.45063
	MT	15.0325	3.59053	3.04771	43.2248	27.7579	0.137093	7.20948
	NBT	15.3829	1.39108	1.2219	17.7438	61.9024	0	2.35793
	Yap	13.7857	1.88537	2.3277	23.9184	49.1359	0.043066	8.90394
Abundance for each trench (copy/cell)	DT mean	0.0029542	0.000126829	0.000173563	0.00374795	0.00474231	0	0.00122727
	KT mean	0.00403138	0.000212439	0.000375354	0.00492865	0.0121054	6.4568e-06	0.0034407
	MST mean	0.00245061	0.000376278	0.000465574	0.00376009	0.00576063	8.30153e-06	0.000597217
	MT mean	0.00324379	0.000774781	0.000657648	0.00932724	0.00598971	2.95824e-05	0.00155569
	NBT mean	0.00446897	0.000404129	0.000354979	0.00515484	0.0179835	0	0.000685013
	Yap mean	0.00227132	0.000310633	0.000383511	0.00394079	0.00809563	7.09556e-06	0.00146701
Abundance for each sample (copy/cell)	DT_6724_4-6	0.00208992	0.000111296	9.17364e-05	0.00313402	0.003775	0	0.000848699
	DT_6724_0-2	0.00248678	0.000246983	0.000159363	0.00336667	0.00608819	0	0.00116466
	DT_7003_4-6	0.00236897	5.24607e-05	0.000113429	0.00428269	0.00324164	0	0.00113697
	DT_7003_0-2	0.00487112	9.65747e-05	0.000329723	0.00420841	0.00586439	0	0.00175873
	KT_7600_4-6	0.00212368	0.000220871	0.000137006	0.00322814	0.00678744	0	0.00100406
	KT_7600_0-2	0.00239213	0.000203614	0.00059067	0.00368755	0.00930122	0	0.00258467
	KT_9232	0.00517607	0.000156131	0.000609876	0.00634956	0.0132372	0	0.00477296
	KT_9177	0.00643364	0.000269141	0.000163864	0.00644936	0.0190957	2.58272e-05	0.00540111
	MST_2-3	0.00218317	0.000293948	0.000367566	0.0032408	0.00713595	0	0.000977667
	MST_7-8	0.00222229	0.000129733	0.000281301	0.00288365	0.00369039	0	0.000137763
	MST_0-2	0.00294639	0.000705152	0.000747855	0.00515582	0.00645555	2.49046e-05	0.000676222
	MT16_QZX_2-3	0.00929062	0.00389213	0.000244465	0.0129685	0.00636872	3.81221e-05	0.00275832
	MT16_QZX_6-7	0.00146292	0.000444853	0.000255085	0.00846097	0.00301502	0	0.00203253
	MT16_T1L10_6-9	0.00103371	0.000486691	0.00134091	0.0070237	0.000556611	0	0.00111516
	MT16_T1L10_0-3	0.00129196	0.000527866	0.000612126	0.0101516	0.00244278	0	0.00157991
	MT17_T3L11_6-9	0.00201042	0.000576482	0.00111529	0.00914049	0.00427681	0	0.000953924
	MT17_T3L11_0-3	0.00228161	0.000493454	0.00236238	0.00792469	0.00188221	0	0.00123639
	MT17_T3L14_0-2	0.00276957	0.000803029	0.00063133	0.00737366	0.0111266	0	0
	MT18S_8-10	0.00323593	0.000557029	0.000208024	0.00416617	0.00955633	7.33218e-05	0.000817497
	MT18S_4-6	0.00429315	0.000593246	0.000166641	0.00889755	0.00889732	0	0.000737921
	MT18S_0-2	0.00436743	0.000631732	0.000314594	0.00928018	0.00645868	2.21076e-05	0.000637012
	MT19_none_rep2	0.00296908	0.000512493	0.000406006	0.00476618	0.00353398	0	0.00211118
	MT19_none_rep	0.00322673	0.000793638	0.000581829	0.00631795	0.00328215	0	0.00163979
	MT20_202007_4-6	0.00290704	4.53506e-05	0.000781027	0.00632913	0.00665541	0.000260327	0.00356617
	MT20_202007_0-1	0.00503551	0.000170465	0.00137819	0.0107611	0.0107973	0	0.0038045
	MT21_WuYW0-2	0.0043688	1.45634e-05	6.55042e-05	0.016223	0.00634309	7.31189e-05	0.00112608
	MT21_WuYW6-8	0.00426677	0.000685096	0.000685926	0.00889703	0.00761399	6.54864e-05	0.00114065
	MT21_WW0-2	0.00194541	0.000279983	0.000362497	0.00450294	0.00618103	0	0.00227038
	MT21_WW6-8	0.00163149	0.00243796	0.000325834	0.0247054	0.00882678	0	0.00047509
	NBT_2-3	0.00516069	0.000485948	0.000144373	0.00519165	0.0196388	0	0.00089085
	NBT_6-7	0.00349063	0.000533302	0.000426904	0.00404511	0.0167433	0	0.000671511
	NBT_1-2	0.00475558	0.000193138	0.00049366	0.00622775	0.0175685	0	0.000492678
	Yap21_HbG6-8	0.00102583	0.000184682	0.00065785	0.00323587	0.00529116	0	0.00105638
	Yap21_HbR2-4	0.00266469	0.000587611	0.00023485	0.00494326	0.00512791	3.54778e-05	0.00216226
	Yap21_HbG0-2	0.00246619	0.000232622	0.00012643	0.00384565	0.00903996	0	0.00170664
	Yap21_HbR0-2	0.00301753	0.000528133	0.000461685	0.00552346	0.012146	0	0.00112246
	Yap_6578	0.00218238	2.0116e-05	0.000436741	0.00215574	0.00887312	0	0.00128733
