## Supplementary material for "Revealing the antibiotic resistome in the global hadal trenches by large-scale cultivation and metagenomics": Table S17

### Sheet: Table S17
Table S17 Relative abundance of different ranks of ARGs detected in the six hadal trench samples.
		ARG risk rank
		Rank I	Rank II	Rank III	Rank IV	Not assessed
Relative Abundance for each trench (%)	DT	0.680107	0.208788	0.607543	98.0135	0.490029
	KT	0.163738	0.0502791	0.315575	99.2516	0.218784
	MST	1.6883	1.1325	4.56144	92.3717	0.246018
	MT	1.50983	1.14071	4.02573	93.0911	0.232595
	NBT	0.198223	0.0477045	0.0613233	99.6548	0.0379712
	Yap	0.241324	0.0860939	7.042	92.5987	0.0318688
Abundance for each trench (copy/cell)	DT mean	8.82243e-05	2.70842e-05	7.88111e-05	0.0127144	6.35671e-05
	KT mean	4.10989e-05	1.26202e-05	7.92105e-05	0.0249125	5.49155e-05
	MST mean	0.000226548	0.000151967	0.000612086	0.0123951	3.30124e-05
	MT mean	0.000325797	0.000246148	0.000868689	0.0200876	5.01904e-05
	NBT mean	5.75866e-05	1.38589e-05	1.78153e-05	0.0289512	1.10312e-05
	Yap mean	3.97605e-05	1.41848e-05	0.00116024	0.0152566	5.2507e-06
Abundance for each sample (copy/cell)	DT_6724_4-6	2.81642e-05	0	0.000107374	0.00988423	3.0904e-05
	DT_6724_0-2	2.8514e-05	5.821e-05	2.43316e-05	0.0133351	6.64865e-05
	DT_7003_4-6	0.000296219	5.01266e-05	0.000183539	0.0105669	9.93559e-05
	DT_7003_0-2	0	0	0	0.0170714	5.7522e-05
	KT_7600_4-6	1.41848e-05	2.96539e-05	0.000186256	0.0132421	2.89656e-05
	KT_7600_0-2	1.55767e-05	0	1.99918e-05	0.0186606	6.37418e-05
	KT_9232	0	2.08271e-05	7.72922e-06	0.030227	4.62173e-05
	KT_9177	0.000134634	0	0.000102865	0.0375205	8.07374e-05
	MST_2-3	0	0	0.000112384	0.0140435	4.31928e-05
	MST_7-8	0.00011144	0	0.000125574	0.00909171	1.64036e-05
	MST_0-2	0.000568203	0.0004559	0.0015983	0.01405	3.94409e-05
	MT16_QZX_2-3	0.00215898	0.00315649	0.00705529	0.0231842	5.95919e-06
	MT16_QZX_6-7	4.90882e-05	2.29888e-05	0.000149864	0.0154387	1.07195e-05
	MT16_T1L10_6-9	0.000124891	0.000110873	4.96092e-05	0.0112714	0
	MT16_T1L10_0-3	0	0	3.28462e-05	0.0164192	0.000154214
	MT17_T3L11_6-9	0	0	0.000149519	0.0177173	0.000206627
	MT17_T3L11_0-3	0	0	0	0.0160507	0.000130066
	MT17_T3L14_0-2	0	0	0	0.0227042	0
	MT18S_8-10	1.70821e-05	0	0.000108537	0.0184012	8.74899e-05
	MT18S_4-6	0.000332028	6.63139e-05	0.000319056	0.0228392	2.92294e-05
	MT18S_0-2	0.000451178	0.000217355	0.00259995	0.0184301	1.31775e-05
	MT19_none_rep2	0.000359985	0.000102021	0.000435469	0.0133851	1.6331e-05
	MT19_none_rep	0.00055466	3.15252e-05	0.000898394	0.0142943	6.3219e-05
	MT20_202007_4-6	0.000194237	0.000217237	0.00110005	0.0189933	3.96519e-05
	MT20_202007_0-1	0.000929185	0.000278574	0.00173006	0.0289818	2.74528e-05
	MT21_WuYW0-2	0.000144357	9.13138e-05	0.000310082	0.0276046	6.37542e-05
	MT21_WuYW6-8	0.000306474	7.50596e-05	0.000384764	0.0225501	3.85131e-05
	MT21_WW0-2	0	3.89123e-05	9.57633e-05	0.0153905	1.70235e-05
	MT21_WW6-8	0.000242211	2.20113e-05	0.00021715	0.0379212	0
	NBT_2-3	0.000112682	0	5.3446e-05	0.0313462	0
	NBT_6-7	4.11802e-05	4.15766e-05	0	0.0258122	1.57843e-05
	NBT_1-2	1.88975e-05	0	0	0.0296951	1.73093e-05
	Yap21_HbG6-8	1.46333e-05	0	1.25947e-05	0.0114245	0
	Yap21_HbR2-4	0.000104677	3.00196e-05	0.00011741	0.0155039	0
	Yap21_HbG0-2	0	1.54867e-05	1.54867e-05	0.0173603	2.62535e-05
	Yap21_HbR0-2	0	0	5.03298e-05	0.0227489	0
	Yap_6578	7.94921e-05	2.54179e-05	0.00560538	0.00924513	0
