## Supplementary material for "Revealing the antibiotic resistome in the global hadal trenches by large-scale cultivation and metagenomics": Table S18

### Sheet: Table S18
Table S18 Summary of the metagenomic datasets and quality statistics of metagenomic assembly for hadal sediment samples.
Trench Name	Sample Name	Number of raw reads	Length of raw reads (bp)	Total of raw reads (bp)	Number of Reads Used in Assembly	Total of Reads Used in Assembly (bp)	Number of Contigs (>200bp)	Total size (bp)	Minimum Contig Length (bp)	Average Contig Length (bp)	Maximum Contig Length (bp)	N50 (bp)	Number of Contigs (>1 kb)
MT	MT16_T1L10_0-3	7892578	35-301	4698943833	6482771	2703188495	919227	519686826	200	565	79356	556	69498
	MT16_T1L10_6-9	13396172	35-301	8003105154	12530942	5385356890	2457005	1349433247	200	549	126656	560	186571
	MT16_QZX_2-3	126986602	95	24127454380	126530623	22751473666	1772497	1320883159	200	745	185510	842	228359
	MT16_QZX_6-7	130480310	95	24791258900	130050061	23382262808	1537426	1344542085	200	874	206994	1145	277496
	MT17_T3L11_0-3	8950594	35-301	5357651038	8504636	3474293961	1284071	737012064	200	573	84527	590	112059
	MT17_T3L11_6-9	12454618	35-301	6425475081	7266918	2949253114	1399285	775046059	200	553	90773	548	100473
	MT17_T3L14_0-2	4217227	35-301	2518875091	4005565	1736878010	982107	523940750	200	533	69461	501	61732
	MT18S_8-10	139767550	150	41930265000	70000000	20213591936	4339364	2457161506	200	566	269271	575	339804
	MT18S_4-6	102369272	150	30710781600	69995819	20193727003	3731321	2172698143	200	582	165434	597	314605
	MT18S_0-2	108942468	150	32682740400	69995166	20209091681	3375613	2040080199	200	604	246170	635	320050
	MT19_none_rep	68988802	150	20696640600	67281213	19451805493	3339885	2110439794	200	631	146098	665	337960
	MT19_none_rep2	68954376	150	20686312800	67166977	19400304578	3499352	2194628813	200	627	175868	667	361418
	MT20_202007_0-1	78241903	150	23472570900	69998301	20139027411	3780470	2274541192	200	601	259028	633	349156
	MT20_202007_4-6	77823815	150	23347144500	69999181	20147962139	3838834	2353329908	200	613	297030	632	353272
	MT21_WuYW0-2	165827415	150	49748224500	70000000	20099051849	911486	623101120	200	683	253055	725	107453
	MT21_WuYW6-8	175395249	150	52618574700	70000000	20112489202	2326526	1377443582	200	592	143660	607	203079
	MT21_WW0-2	294282246	150	88284673800	69997771	20156347144	3603874	2182237756	200	605	223620	619	322873
	MT21_WW6-8	276360078	150	82908023400	69996150	20199738581	1098038	674762299	200	614	2246999	632	101366
MST	MST_0-2	116917919	150	35075375700	69996609	20025959968	3342757	2008831740	200	600	181848	650	325731
	MST_2-3	74675731	150	22402719300	69998232	20184425048	3661402	2095783803	200	572	148113	592	304975
	MST_7-8	74721967	150	22416590100	69998218	20221726529	3411800	2074066787	200	607	196145	651	337792
KT	KT_9177	107419326	151	32440636452	69995710	19946443185	3472448	2218821402	200	638	134377	665	355462
	KT_7600_0-2	184320906	150	55296271800	70000000	19918353215	3821081	2286272979	200	598	251554	630	362668
	KT_7600_4-6	154534688	150	46360406400	70000000	19926742925	3491465	2211113780	200	633	160365	678	371703
	KT_9232	163651730	150	49095519000	69995883	20017891520	3501110	2193326724	200	626	173638	660	358729
Yap	Yap_6578	189978738	150	56993621400	70000000	19683062100	2297538	1528710782	200	665	68205	774	290202
	Yap21_HbR0-2	212541229	150	63762368700	70000000	20244033465	3452184	2066475416	200	598	151070	621	314201
	Yap21_HbR2-4	368942759	150	110682827700	70000000	20052129284	3646773	2204397139	200	604	123346	632	347122
	Yap21_HbG0-2	262251681	150	78675504300	70000000	20098971928	3818886	2272661655	200	595	149691	613	343447
	Yap21_HbG6-8	197594523	150	59278356900	70000000	20166398711	3372460	2019620954	200	598	153853	623	312624
DT	DT_6724_0-2	240269224	150	72080767200	70000000	20192736967	3311668	1948123696	200	588	235266	613	295711
	DT_6724_4-6	263921717	150	79176515100	69995711	19937538083	2652800	1711535720	200	645	159731	706	304901
	DT_7003_0-2	300513797	150	90154139100	70000000	20020902078	3266359	1986520342	200	608	164561	644	318991
	DT_7003_4-6	169918316	150	50975494800	69995995	20026598958	1686825	1113643123	200	660	175090	711	192986
NBT	NBT_1-2	96108919	150	28832675700	69996068	20176844334	3464656	1732473317	200	500	108241	492	153439
	NBT_2-3	79572634	150	23871790200	69998028	20197658510	3870219	1957670484	200	505	75224	502	185855
	NBT_6-7	72667726	150	21800317800	69998103	20213893575	3996928	2100479070	200	525	187902	524	229182
