## Supplementary material for "Revealing the antibiotic resistome in the global hadal trenches by large-scale cultivation and metagenomics": Table S20

### Sheet: Table S20
Table S20 Co-occurrence of ARGs and MGEs in contigs.
No.	Sample Name	Contig ID	Contig ARG Gene ID	ARG subtype	Contig MGE Gene ID	MGEs	MGE Category	RPKM of MGEs	Taxonomy From GTDB
1	DT_6724_4-6	k139_1724336	k139_1724336_6	fosfomycin__FosX	k139_1724336_7	rnhA	replication/recombination/repair	211820	d__Bacteria;p__Pseudomonadota;c__Alphaproteobacteria;o__Kiloniellales;f__J153
2	DT_6724_4-6	k139_2459590	k139_2459590_1	trimethoprim__dfrI	k139_2459590_2	thyA	phage	381534	unclassified
3	DT_6724_4-6	k139_2650111	k139_2650111_1	trimethoprim__dfrC	k139_2650111_2	thyA	phage	457457	d__Bacteria;p__Planctomycetota;c__Phycisphaerae;o__Phycisphaerales;f__SM1A02;g__JADFNO01
4	DT_6724_4-6	k139_2650111	k139_2650111_1	trimethoprim__dfrC	k139_2650111_4	oppF	transfer	457457	d__Bacteria;p__Planctomycetota;c__Phycisphaerae;o__Phycisphaerales;f__SM1A02;g__JADFNO01
5	DT_6724_0-2	k139_3349830	k139_3349830_1	trimethoprim__dfrI	k139_3349830_2	thyA	phage	690131	d__Bacteria;p__Pseudomonadota;c__Alphaproteobacteria;o__Rhodospirillales_A;f__JADFTO01;g__JACZQZ01
6	DT_6724_0-2	k139_69326	k139_69326_1	sulfonamide__sul4	k139_69326_3	groL	transfer	650618	d__Bacteria;p__Chloroflexota;c__Dehalococcoidia;o__UBA3495;f__UBA3495;g__JADFQT01;s__JADFQT01 sp022561675*
7	DT_6724_0-2	k139_1254464	k139_1254464_1	beta_lactam__PNGM-1	k139_1254464_2	unclassified	integration/excision	867303	d__Bacteria
8	DT_6724_0-2	k139_2976744	k139_2976744_1	trimethoprim__dfrA3	k139_2976744_2	thyA	phage	160026	d__Bacteria;p__Pseudomonadota;c__Gammaproteobacteria;o__Woeseiales;f__Woeseiaceae;g__JACZWL01
9	DT_6724_0-2	k139_2054978	k139_2054978_1	trimethoprim__dfrA18	k139_2054978_2	thyA	phage	780031	d__Bacteria
10	DT_6724_0-2	k139_3721132	k139_3721132_1	trimethoprim__dfrA3	k139_3721132_2	thyA	phage	493340	d__Bacteria;p__Pseudomonadota;c__Gammaproteobacteria;o__Woeseiales;f__Woeseiaceae;g__JADFGH01;s__JADFGH01 sp022567775
11	DT_7003_4-6	k139_1427751	k139_1427751_1	vancomycin__vanHF	k139_1427751_5	unclassified	integration/excision	79554.5	d__Bacteria;p__Desulfobacterota_B;c__Binatia;o__UBA9968;f__UBA9968;g__JACZXR01;s__JACZXR01 sp022571535*
12	DT_7003_0-2	k139_3271618	k139_3271618_1	novobiocin__novA	k139_3271618_3	unclassified	integration/excision	91558.3	d__Bacteria;p__Pseudomonadota;c__Gammaproteobacteria
13	DT_7003_0-2	k139_693049	k139_693049_1	vancomycin__vanX_in_vanP_cl	k139_693049_2	unclassified	integration/excision	672495	d__Bacteria;p__Pseudomonadota
14	KT_7600_0-2	k139_2248337	k139_2248337_1	novobiocin__novA	k139_2248337_2	ybiI_1	phage	186220	d__Bacteria;p__Pseudomonadota;c__Gammaproteobacteria
15	KT_7600_0-2	k139_2810667	k139_2810667_1	macrolide-lincosamide-streptogramin__macB	k139_2810667_2	orfB	integration/excision	892857	d__Bacteria
16	KT_7600_0-2	k139_3994905	k139_3994905_1	trimethoprim__dfrI	k139_3994905_2	thyA	phage	753012	d__Bacteria;p__Pseudomonadota;c__Gammaproteobacteria;o__Burkholderiales
17	KT_7600_0-2	k139_3186618	k139_3186618_1	trimethoprim__dfrA35	k139_3186618_2	thyA	phage	838926	d__Bacteria;p__Planctomycetota;c__Phycisphaerae;o__Phycisphaerales;f__SM1A02;g__JACZRS01;s__JACZRS01 sp022574595*
18	KT_9232	k139_3379833	k139_3379833_1	sulfonamide__sul3	k139_3379833_2	ftsH	phage	65599.6	d__Bacteria;p__Pseudomonadota;c__Gammaproteobacteria;o__Xanthomonadales;f__SZUA-36;g__SZUA-36
19	KT_9232	k139_3160713	k139_3160713_1	novobiocin__novA	k139_3160713_3	unclassified	integration/excision	363372	d__Bacteria;p__Pseudomonadota;c__Gammaproteobacteria;o__GCA-001735895;f__GCA-001735895;g__GCA-001735895
20	KT_9232	k139_1273249	k139_1273249_1	beta_lactam__PNGM-1	k139_1273249_5	unclassified	integration/excision	142126	d__Bacteria;p__Pseudomonadota;c__Gammaproteobacteria;o__GCA-001735895;f__GCA-001735895;g__GCA-001735895;s__GCA-001735895 sp022545625
21	KT_9232	k139_2545984	k139_2545984_4	beta_lactam__PNGM-1	k139_2545984_7	unclassified	integration/excision	109601	d__Bacteria;p__Pseudomonadota
22	KT_9232	k139_1829885	k139_1829885_4	bacitracin__bacA	k139_1829885_13	copR	transfer	70937.1	d__Bacteria;p__Pseudomonadota;c__Gammaproteobacteria;o__Burkholderiales;f__Nitrosomonadaceae
23	KT_9232	k139_1165967	k139_1165967_1	mupirocin__mupB	k139_1165967_3	radA	replication/recombination/repair	540540	d__Bacteria;p__Bacteroidota;c__Bacteroidia;o__Flavobacteriales;f__Flavobacteriaceae
24	KT_9177	k139_2951831	k139_2951831_5	tetracycline__tet(35)	k139_2951831_14	tnpB	integration/excision	84803.3	d__Bacteria;p__Acidobacteriota
25	MST_2-3	k139_2169573	k139_2169573_1	trimethoprim__dfrA3	k139_2169573_2	thyA	phage	255558	d__Bacteria;p__Pseudomonadota;c__Alphaproteobacteria;o__UBA6615;f__UBA6615*
26	MST_2-3	k139_1650065	k139_1650065_1	novobiocin__novA	k139_1650065_2	gyrB	replication/recombination/repair	949668	d__Bacteria;p__Chloroflexota;c__Dehalococcoidia;o__SAR202;f__UBA11138;g__JADFKI01
27	MST_2-3	k139_2725625	k139_2725625_1	novobiocin__novA	k139_2725625_2	gyrB	replication/recombination/repair	875657	d__Bacteria;p__Chloroflexota;c__Dehalococcoidia;o__SAR202;f__UBA11138;g__JADFIF01;s__JADFIF01 sp022566795*
28	MST_7-8	k139_2614551	k139_2614551_1	trimethoprim__dfrA3	k139_2614551_2	thyA	phage	485437	d__Bacteria;p__Gemmatimonadota;c__Gemmatimonadetes;o__Gemmatimonadales;f__GWC2-71-9;g__B16T1B5;s__B16T1B5 sp022573095
29	MST_7-8	k139_1162058	k139_1162058_1	novobiocin__novA	k139_1162058_2	ORFC	integration/excision	446229	d__Bacteria;p__Pseudomonadota;c__Alphaproteobacteria
30	MST_7-8	k139_1162058	k139_1162058_1	novobiocin__novA	k139_1162058_3	ORFC	integration/excision	446229	d__Bacteria;p__Pseudomonadota;c__Alphaproteobacteria
31	MST_0-2	k139_2264701	k139_2264701_1	novobiocin__novA	k139_2264701_2	unclassified	integration/excision	593824	d__Bacteria
32	MST_0-2	k139_1028195	k139_1028195_1	capO	k139_1028195_4	unclassified	integration/excision	595593	d__Bacteria;p__Pseudomonadota;c__Alphaproteobacteria
33	MST_0-2	k139_1636836	k139_1636836_1	novobiocin__novA	k139_1636836_2	unclassified	integration/excision	769231	d__Bacteria
34	MST_0-2	k139_1636836	k139_1636836_1	novobiocin__novA	k139_1636836_3	unclassified	integration/excision	769231	d__Bacteria
35	MST_0-2	k139_2707438	k139_2707438_1	trimethoprim__dfrI	k139_2707438_2	thyA	phage	693001	d__Bacteria;p__Gemmatimonadota;c__Gemmatimonadetes;o__Gemmatimonadales;f__GWC2-71-9;g__N074bin45;s__N074bin45 sp004357415
36	MT16_QZX_2-3	k139_335132	k139_335132_1	macrolide-lincosamide-streptogramin__erm(F)	k139_335132_2	unclassified	integration/excision	308166	d__Bacteria
37	MT16_QZX_2-3	k139_577904	k139_577904_1	beta_lactam__CfxA2	k139_577904_2	mobN1_2	transfer	524659	d__Bacteria
38	MT16_QZX_6-7	k139_1104760	k139_1104760_1	sulfonamide__sul4	k139_1104760_3	groL	phage	533618	d__Bacteria;p__Chloroflexota;c__Dehalococcoidia;o__UBA3495;f__UBA3495
39	MT16_T1L10_6-9	k139_2527405	k139_2527405_1	novobiocin__novA	k139_2527405_3	unclassified	integration/excision	808407	d__Bacteria;p__Pseudomonadota;c__Alphaproteobacteria
40	MT16_T1L10_0-3	k139_154910	k139_154910_1	trimethoprim__dfrA3	k139_154910_2	thyA	phage	959693	d__Bacteria
41	MT16_T1L10_0-3	k139_955442	k139_955442_1	trimethoprim__dfrI	k139_955442_2	td	phage	668896	d__Bacteria;p__Pseudomonadota;c__Gammaproteobacteria;o__Pseudomonadales;f__Pseudohongiellaceae;g__UBA9145
42	MT17_T3L11_0-3	k139_1085420	k139_1085420_1	novobiocin__novA	k139_1085420_2	unclassified	integration/excision	576037	d__Bacteria;p__Pseudomonadota;c__Gammaproteobacteria
43	MT17_T3L11_0-3	k139_1085420	k139_1085420_1	novobiocin__novA	k139_1085420_3	unclassified	integration/excision	576037	d__Bacteria;p__Pseudomonadota;c__Gammaproteobacteria
44	MT17_T3L11_0-3	k139_582722	k139_582722_1	sulfonamide__sul4	k139_582722_3	groL	transfer	690131	d__Bacteria;p__Chloroflexota;c__Dehalococcoidia;o__UBA3495;f__UBA3495;g__JACZRM01;s__JACZRM01 sp022576105*
45	MT17_T3L11_0-3	k139_1394219	k139_1394219_1	sulfonamide__sul4	k139_1394219_2	ftsH	phage	452489	d__Bacteria;p__Hydrogenedentota;c__Hydrogenedentia;o__Hydrogenedentiales;f__GCA-2746185;g__JASJYE01;s__JASJYE01 sp030123645*
46	MT18S_8-10	k139_2206355	k139_2206355_1	novobiocin__novA	k139_2206355_3	unclassified	integration/excision	409333	unclassified
47	MT18S_8-10	k139_2868655	k139_2868655_1	trimethoprim__dfrA3	k139_2868655_2	thyA	phage	868056	d__Bacteria;p__Pseudomonadota;c__Gammaproteobacteria
48	MT18S_4-6	k139_3966953	k139_3966953_2	aminoglycoside__APH(6)-Ia	k139_3966953_3	ISPlu7D_orfA	integration/excision	707714	d__Bacteria;p__Actinomycetota;c__Actinomycetes;o__Actinomycetales;f__Microbacteriaceae;g__Microbacterium
49	MT18S_4-6	k139_1376125	k139_1376125_1	capO	k139_1376125_3	higB	stability/transfer/defense	829187	d__Bacteria;p__Pseudomonadota;c__Gammaproteobacteria
50	MT18S_0-2	k139_866424	k139_866424_1	trimethoprim__dfrA35	k139_866424_2	thyA	phage	489237	d__Bacteria;p__Pseudomonadota;c__Gammaproteobacteria;o__Woeseiales;f__Woeseiaceae;g__JACZWL01
51	MT18S_0-2	k139_1500987	k139_1500987_1	trimethoprim__dfrI	k139_1500987_2	thyA	phage	914077	d__Bacteria
52	MT18S_0-2	k139_2957107	k139_2957107_1	multidrug__MexF	k139_2957107_2	tnpA	integration/excision	801282	d__Bacteria;p__Pseudomonadota
53	MT19_none_rep2	k139_1059091	k139_1059091_1	trimethoprim__dfrA3	k139_1059091_2	thyA	phage	160231	d__Bacteria;p__Gemmatimonadota;c__Gemmatimonadetes;o__Gemmatimonadales;f__GWC2-71-9;g__B3T1B10;s__B3T1B10 sp022566515
54	MT19_none_rep	k139_3459919	k139_3459919_1	trimethoprim__dfrI	k139_3459919_2	thyA	phage	917431	d__Bacteria
55	MT19_none_rep	k139_3459919	k139_3459919_1	trimethoprim__dfrI	k139_3459919_3	thyA	phage	917431	d__Bacteria
56	MT20_202007_4-6	k139_1582671	k139_1582671_1	aminoglycoside__APH(3')-Ia	k139_1582671_6	rsvB	integration/excision	162259	d__Bacteria
57	MT20_202007_4-6	k139_1582671	k139_1582671_1	aminoglycoside__APH(3')-Ia	k139_1582671_7	rop	replication/recombination/repair	162259	d__Bacteria
58	MT20_202007_4-6	k139_1582671	k139_1582671_5	tetracycline__tet(C)	k139_1582671_6	rsvB	integration/excision	162259	d__Bacteria
59	MT20_202007_4-6	k139_1582671	k139_1582671_5	tetracycline__tet(C)	k139_1582671_7	rop	replication/recombination/repair	162259	d__Bacteria
60	MT20_202007_4-6	k139_2458780	k139_2458780_2	multidrug__ceoB	k139_2458780_6	unclassified	stability/transfer/defense	80632.2	d__Bacteria;p__Pseudomonadota;c__Gammaproteobacteria;o__Burkholderiales;f__Burkholderiaceae;g__Cupriavidus
61	MT20_202007_4-6	k139_480580	k139_480580_1	sulfonamide__sul4	k139_480580_2	dnaX	replication/recombination/repair	888099	d__Bacteria;p__Chloroflexota;c__Dehalococcoidia
62	MT20_202007_4-6	k139_745456	k139_745456_1	tetracycline__tet(A)	k139_745456_7	unclassified	stability/transfer/defense	117426	d__Bacteria;p__Pseudomonadota;c__Gammaproteobacteria;o__Pseudomonadales;f__Azotimanducaceae_A;g__JASJXV01;s__JASJXV01 sp030123805*
63	MT20_202007_4-6	k139_745456	k139_745456_1	tetracycline__tet(A)	k139_745456_10	unclassified	stability/transfer/defense	117426	d__Bacteria;p__Pseudomonadota;c__Gammaproteobacteria;o__Pseudomonadales;f__Azotimanducaceae_A;g__JASJXV01;s__JASJXV01 sp030123805*
64	MT20_202007_0-1	k139_2277598	k139_2277598_53	tetracycline__tet(A)	k139_2277598_59	unclassified	stability/transfer/defense	14255.4	d__Bacteria;p__Pseudomonadota;c__Gammaproteobacteria;o__Pseudomonadales;f__Azotimanducaceae_A;g__JASJXV01;s__JASJXV01 sp030123805*
65	MT20_202007_0-1	k139_2277598	k139_2277598_53	tetracycline__tet(A)	k139_2277598_62	unclassified	stability/transfer/defense	14255.4	d__Bacteria;p__Pseudomonadota;c__Gammaproteobacteria;o__Pseudomonadales;f__Azotimanducaceae_A;g__JASJXV01;s__JASJXV01 sp030123805*
66	MT20_202007_0-1	k139_3430874	k139_3430874_3	tetracycline__tet(C)	k139_3430874_4	rsvB	integration/excision	342700	d__Bacteria
67	MT20_202007_0-1	k139_3430874	k139_3430874_3	tetracycline__tet(C)	k139_3430874_5	rop	replication/recombination/repair	342700	d__Bacteria
68	MT20_202007_0-1	k139_4091850	k139_4091850_28	beta_lactam__OXA-837	k139_4091850_30	unclassified	integration/excision	35022.6	d__Bacteria;p__Pseudomonadota;c__Gammaproteobacteria;o__Burkholderiales;f__Burkholderiaceae;g__Cupriavidus
69	MT20_202007_0-1	k139_2434971	k139_2434971_36	multidrug__mdsA	k139_2434971_48	traR	transfer	16081.3	d__Bacteria;p__Pseudomonadota;c__Gammaproteobacteria
70	MT20_202007_0-1	k139_4223045	k139_4223045_2	macrolide-lincosamide-streptogramin__lmrD	k139_4223045_3	unclassified	stability/transfer/defense	322997	d__Bacteria;p__Chloroflexota;c__Dehalococcoidia
71	MT20_202007_0-1	k139_4223045	k139_4223045_2	macrolide-lincosamide-streptogramin__lmrD	k139_4223045_4	unclassified	stability/transfer/defense	322997	d__Bacteria;p__Chloroflexota;c__Dehalococcoidia
72	MT21_WuYW0-2	k139_729137	k139_729137_1	trimethoprim__dfrA3	k139_729137_2	thyA	phage	278087	d__Bacteria;p__Acidobacteriota;c__UBA6911;o__RPQK01;f__RPQK01;g__JADFOI01
73	MT21_WuYW0-2	k139_705943	k139_705943_16	multidrug__mexK	k139_705943_18	dnaJ	replication/recombination/repair	43882.7	d__Bacteria;p__Pseudomonadota;c__Gammaproteobacteria;o__Pseudomonadales;f__Moraxellaceae;g__Acinetobacter
74	MT21_WuYW6-8	k139_676594	k139_676594_1	trimethoprim__dfrK	k139_676594_3	thyA	phage	834028	d__Bacteria;p__Pseudomonadota;c__Gammaproteobacteria;o__UBA4486;f__UBA4486
75	MT21_WuYW6-8	k139_550323	k139_550323_1	novobiocin__novA	k139_550323_2	gyrB	replication/recombination/repair	937207	d__Bacteria;p__Chloroflexota;c__Dehalococcoidia;o__SAR202;f__UBA11138;g__JADFIF01;s__JADFIF01 sp022566795*
76	MT21_WuYW6-8	k139_711006	k139_711006_1	multidrug__mexK	k139_711006_3	dnaJ	replication/recombination/repair	115327	d__Bacteria;p__Pseudomonadota;c__Gammaproteobacteria;o__Pseudomonadales;f__Moraxellaceae;g__Acinetobacter
77	MT21_WW0-2	k139_1463405	k139_1463405_1	novobiocin__novA	k139_1463405_2	gyrB	replication/recombination/repair	737463	d__Bacteria;p__Chloroflexota;c__Dehalococcoidia;o__SAR202;f__UBA11138;g__JADFKI01
78	MT21_WW0-2	k139_1463405	k139_1463405_1	novobiocin__novA	k139_1463405_3	gyrB	replication/recombination/repair	737463	d__Bacteria;p__Chloroflexota;c__Dehalococcoidia;o__SAR202;f__UBA11138;g__JADFKI01
79	MT21_WW0-2	k139_444816	k139_444816_2	mupirocin__mupB	k139_444816_3	radA	replication/recombination/repair	858369	d__Bacteria;p__Bacteroidota;c__Bacteroidia;o__Flavobacteriales;f__Flavobacteriaceae
80	MT21_WW0-2	k139_2902026	k139_2902026_1	trimethoprim__dfrA3	k139_2902026_2	thyA	phage	954198	d__Bacteria;p__Pseudomonadota;c__Gammaproteobacteria;o__MnTg04;f__MnTg04*;g__MnTg04*
81	NBT_6-7	k139_1363797	k139_1363797_1	novobiocin__novA	k139_1363797_3	uvrA	replication/recombination/repair	538503	d__Bacteria
82	NBT_6-7	k139_2745020	k139_2745020_1	trimethoprim__dfrA35	k139_2745020_2	thyA	phage	770416	d__Bacteria;p__Acidobacteriota;c__UBA6911;o__RPQK01;f__RPQK01;g__JADFOI01
83	NBT_6-7	k139_3156524	k139_3156524_1	trimethoprim__dfrA35	k139_3156524_2	thyA	phage	633714	d__Bacteria;p__Pseudomonadota;c__Gammaproteobacteria;o__Woeseiales;f__Woeseiaceae*
84	NBT_1-2	k139_1648946	k139_1648946_1	trimethoprim__dfrA35	k139_1648946_2	thyA	phage	250438	d__Bacteria;p__Pseudomonadota;c__Gammaproteobacteria;o__Woeseiales;f__Woeseiaceae;g__UBA1847
85	Yap21_HbR2-4	k139_3547231	k139_3547231_1	trimethoprim__dfrE	k139_3547231_2	thyA	phage	678426	d__Bacteria;p__Pseudomonadota;c__Alphaproteobacteria;o__Rhizobiales;f__Methyloligellaceae;g__UBA2767;s__UBA2767 sp022567275
86	Yap21_HbG0-2	k139_107647	k139_107647_1	novobiocin__novA	k139_107647_2	unclassified	integration/excision	686342	d__Bacteria;p__Pseudomonadota;c__Alphaproteobacteria
87	Yap21_HbG0-2	k139_107647	k139_107647_1	novobiocin__novA	k139_107647_3	unclassified	integration/excision	686342	d__Bacteria;p__Pseudomonadota;c__Alphaproteobacteria
88	Yap21_HbG0-2	k139_1951575	k139_1951575_1	novobiocin__novA	k139_1951575_3	rnhA	replication/recombination/repair	119546	d__Bacteria;p__Chloroflexota;c__Dehalococcoidia;o__UBA1127;f__UBA1127;g__UBA1127
89	Yap21_HbG0-2	k139_1951575	k139_1951575_1	novobiocin__novA	k139_1951575_4	ruvB	replication/recombination/repair	119546	d__Bacteria;p__Chloroflexota;c__Dehalococcoidia;o__UBA1127;f__UBA1127;g__UBA1127
90	Yap21_HbG0-2	k139_1960634	k139_1960634_1	trimethoprim__dfrI	k139_1960634_2	thyA	phage	616903	d__Bacteria;p__Gemmatimonadota;c__Gemmatimonadetes;o__Gemmatimonadales;f__GWC2-71-9;g__N074bin45;s__N074bin45 sp004357415
91	Yap21_HbG0-2	k139_947859	k139_947859_1	beta_lactam__PNGM-1	k139_947859_2	unclassified	integration/excision	880282	d__Bacteria
92	Yap21_HbR0-2	k139_2935541	k139_2935541_1	trimethoprim__dfrC	k139_2935541_2	thyA	phage	164474	d__Bacteria;p__Acidobacteriota;c__UBA6911;o__RPQK01;f__RPQK01;g__JADFOI01
93	Yap21_HbR0-2	k139_1980808	k139_1980808_1	capO	k139_1980808_2	higA	stability/transfer/defense	905797	d__Bacteria;p__Pseudomonadota;c__Alphaproteobacteria
94	Yap21_HbR0-2	k139_1980808	k139_1980808_1	capO	k139_1980808_4	tnpA	integration/excision	905797	d__Bacteria;p__Pseudomonadota;c__Alphaproteobacteria
95	Yap21_HbR0-2	k139_1024230	k139_1024230_1	multidrug__mexW	k139_1024230_3	groL	phage	814332	d__Bacteria;p__Pseudomonadota;c__Gammaproteobacteria;o__Pseudomonadales;f__Pseudomonadaceae;g__Stutzerimonas
96	Yap_6578	k139_2891606	k139_2891606_2	macrolide-lincosamide-streptogramin__lnu(A)	k139_2891606_3	rep	replication/recombination/repair	384320	d__Bacteria
97	DT_6724_4-6	k139_417845	k139_417845_2	novobiocin__novA	k139_417845_1	unclassified	integration/excision	994036	d__Bacteria
98	DT_6724_0-2	k139_1423236	k139_1423236_5	beta_lactam__PNGM-1	k139_1423236_3	S4062	integration/excision	229463	d__Bacteria
99	DT_6724_0-2	k139_1423236	k139_1423236_5	beta_lactam__PNGM-1	k139_1423236_4	unclassified	integration/excision	229463	d__Bacteria
100	DT_6724_0-2	k139_2994541	k139_2994541_5	trimethoprim__dfrA35	k139_2994541_4	thyA	phage	197083	d__Bacteria;p__Acidobacteriota;c__UBA6911;o__RPQK01;f__RPQK01;g__JADFOI01
101	DT_7003_0-2	k139_3059387	k139_3059387_5	capO	k139_3059387_4	higA	stability/transfer/defense	312793	d__Bacteria;p__Pseudomonadota;c__Alphaproteobacteria
102	DT_7003_0-2	k139_1089129	k139_1089129_2	multidrug__MexF	k139_1089129_1	tnpA	integration/excision	775795	d__Bacteria;p__Pseudomonadota;c__Alphaproteobacteria
103	KT_7600_4-6	k139_3767656	k139_3767656_2	novobiocin__novA	k139_3767656_1	gyrB	replication/recombination/repair	801925	d__Bacteria;p__Chloroflexota;c__Dehalococcoidia;o__SAR202;f__UBA11138
104	KT_7600_4-6	k139_3620722	k139_3620722_2	trimethoprim__dfrA3	k139_3620722_1	thyA	phage	952381	d__Bacteria
105	KT_7600_4-6	k139_2179624	k139_2179624_6	trimethoprim__dfrA3	k139_2179624_1	thyA	phage	309310	d__Bacteria
106	KT_7600_4-6	k139_2179624	k139_2179624_6	trimethoprim__dfrA3	k139_2179624_3	unclassified	integration/excision	309310	d__Bacteria
107	KT_7600_4-6	k139_2179624	k139_2179624_6	trimethoprim__dfrA3	k139_2179624_4	unclassified	integration/excision	309310	d__Bacteria
108	KT_7600_0-2	k139_3703725	k139_3703725_3	novobiocin__novA	k139_3703725_1	ruvB	replication/recombination/repair	383436	d__Bacteria;p__Chloroflexota;c__Dehalococcoidia;o__Bin125;f__Bin125*
109	KT_9232	k139_1208454	k139_1208454_3	trimethoprim__dfrA20	k139_1208454_2	thyA	phage	776398	d__Bacteria
110	KT_9232	k139_2418722	k139_2418722_5	trimethoprim__dfrI	k139_2418722_4	thyA	phage	235627	d__Bacteria;p__Gemmatimonadota;c__Gemmatimonadetes;o__Gemmatimonadales;f__GWC2-71-9;g__N074bin45
111	KT_9232	k139_1004439	k139_1004439_3	sulfonamide__sul4	k139_1004439_1	groL	transfer	760456	d__Bacteria;p__Chloroflexota;c__Dehalococcoidia;o__UBA3495;f__UBA3495;g__UBA9611
112	KT_9232	k139_783329	k139_783329_2	beta_lactam__PNGM-1	k139_783329_1	unclassified	integration/excision	277778	d__Bacteria;p__Myxococcota_A;c__UBA9160;o__UBA9160;f__SMWR01;g__GCA-2729515;s__GCA-2729515 sp019310965
113	KT_9232	k139_2539576	k139_2539576_2	beta_lactam__PNGM-1	k139_2539576_1	insI3	integration/excision	693001	d__Bacteria
114	KT_9177	k139_2362012	k139_2362012_4	trimethoprim__dfrI	k139_2362012_3	thyA	phage	272480	d__Bacteria;p__Pseudomonadota;c__Gammaproteobacteria;o__Xanthomonadales;f__SZUA-36;g__SZUA-36
115	KT_9177	k139_82322	k139_82322_2	beta_lactam__PNGM-1	k139_82322_1	tnp	integration/excision	470588	d__Bacteria
116	KT_9177	k139_1573504	k139_1573504_2	beta_lactam__PNGM-1	k139_1573504_1	insI3	integration/excision	646831	d__Bacteria;p__Pseudomonadota;c__Gammaproteobacteria;o__UBA4486;f__UBA4486;g__SMWN01;s__SMWN01 sp022574295
117	KT_9177	k139_2259656	k139_2259656_2	multidrug__RanB	k139_2259656_1	unclassified	phage	771010	d__Bacteria;p__Bacteroidota;c__Bacteroidia;o__Flavobacteriales;f__Flavobacteriaceae
118	MST_2-3	k139_350602	k139_350602_2	beta_lactam__PNGM-1	k139_350602_1	unclassified	integration/excision	894454	d__Bacteria
119	MST_2-3	k139_150217	k139_150217_2	multidrug__mexW	k139_150217_1	unclassified	integration/excision	710732	d__Bacteria
120	MST_7-8	k139_1779640	k139_1779640_3	novobiocin__novA	k139_1779640_1	copR	transfer	772798	d__Bacteria
121	MST_7-8	k139_643615	k139_643615_3	sulfonamide__sul4	k139_643615_1	groL	transfer	617665	d__Bacteria;p__Chloroflexota;c__Dehalococcoidia;o__UBA3495;f__UBA3495;g__JADFQT01;s__JADFQT01 sp022561675*
122	MST_7-8	k139_2706271	k139_2706271_7	capO	k139_2706271_6	unclassified	integration/excision	346620	d__Bacteria;p__Pseudomonadota
123	MST_0-2	k139_3765902	k139_3765902_2	novobiocin__novA	k139_3765902_1	gyrB	replication/recombination/repair	715308	d__Bacteria;p__Chloroflexota;c__Dehalococcoidia;o__SAR202;f__UBA11138;g__JADFIF01;s__JADFIF01 sp022566795*
124	MST_0-2	k139_3139056	k139_3139056_11	novobiocin__novA	k139_3139056_10	ybiI_1	phage	118638	d__Bacteria;p__Pseudomonadota;c__Gammaproteobacteria;o__Woeseiales;f__Woeseiaceae;g__JADFGH01;s__JADFGH01 sp004357475
125	MST_0-2	k139_3229316	k139_3229316_4	capO	k139_3229316_3	higA	stability/transfer/defense	619579	d__Bacteria;p__Pseudomonadota;c__Alphaproteobacteria
126	MT16_QZX_2-3	k139_738770	k139_738770_3	bacitracin__bacA	k139_738770_2	dut	transfer	693001	d__Bacteria;p__GCA-001730085;c__JADFSZ01;o__JADFSZ01*;f__JADFSZ01*;g__JADFSZ01*;s__JADFSZ01 sp022560555*
127	MT16_QZX_2-3	k139_1676201	k139_1676201_3	novobiocin__novA	k139_1676201_1	unclassified	integration/excision	730460	d__Bacteria;p__Pseudomonadota;c__Alphaproteobacteria
128	MT16_QZX_2-3	k139_1486082	k139_1486082_2	trimethoprim__dfrA3	k139_1486082_1	thyA	phage	969932	d__Bacteria
129	MT16_QZX_6-7	k139_1093216	k139_1093216_4	tetracycline__tet(M)	k139_1093216_1	ftsH	phage	352609	d__Bacteria;p__Bacteroidota;c__Rhodothermia;o__Rhodothermales;f__UBA10348;g__N075bin62;s__N075bin62 sp022571255
130	MT16_QZX_6-7	k139_891406	k139_891406_2	fosfomycin__FosX	k139_891406_1	unclassified	stability/transfer/defense	158353	d__Bacteria
131	MT16_T1L10_6-9	k139_83138	k139_83138_3	novobiocin__novA	k139_83138_1	dcm	stability/transfer/defense	970874	d__Bacteria;p__Chloroflexota;c__Dehalococcoidia
132	MT16_T1L10_6-9	k139_2073423	k139_2073423_2	trimethoprim__dfrA3	k139_2073423_1	thyA	phage	860585	d__Bacteria;p__Verrucomicrobiota;c__Verrucomicrobiae;o__Verrucomicrobiales;f__DEV007;g__JAADHD01
133	MT16_T1L10_6-9	k139_822772	k139_822772_3	trimethoprim__dfrA26	k139_822772_2	thyA	phage	550358	d__Bacteria;p__Pseudomonadota;c__Gammaproteobacteria;o__MnTg04;f__MnTg04*;g__MnTg04*
134	MT16_T1L10_0-3	k139_526953	k139_526953_3	tetracycline__tetB(60)	k139_526953_1	gyrB	replication/recombination/repair	705219	d__Bacteria;p__Chloroflexota;c__Dehalococcoidia;o__SAR202;f__UBA11138
135	MT17_T3L11_0-3	k139_384717	k139_384717_3	trimethoprim__dfrA3	k139_384717_2	thyA	phage	776398	d__Bacteria;p__Gemmatimonadota;c__Gemmatimonadetes;o__Gemmatimonadales;f__GWC2-71-9;g__B3T1B10;s__B3T1B10 sp022566515
136	MT17_T3L14_0-2	k139_872376	k139_872376_3	sulfonamide__sul4	k139_872376_1	groL	transfer	888889	d__Bacteria;p__Chloroflexota;c__Dehalococcoidia;o__UBA3495;f__UBA3495
137	MT17_T3L14_0-2	k139_43664	k139_43664_3	trimethoprim__dfrI	k139_43664_2	thyA	phage	616143	d__Bacteria;p__Pseudomonadota;c__Alphaproteobacteria;o__Rhodospirillales_A;f__JADFTO01;g__JACZQZ01
138	MT18S_8-10	k139_1765610	k139_1765610_2	trimethoprim__dfrA3	k139_1765610_1	thyA	phage	968054	d__Bacteria;p__Pseudomonadota;c__Alphaproteobacteria;o__Rhodospirillales_A;f__JADFTO01;g__JACZQZ01
139	MT18S_4-6	k139_801399	k139_801399_9	fosfomycin__FosX	k139_801399_8	rnhA	replication/recombination/repair	72790.8	d__Bacteria;p__Pseudomonadota;c__Alphaproteobacteria
140	MT18S_4-6	k139_3262695	k139_3262695_2	novobiocin__novA	k139_3262695_1	gyrB	replication/recombination/repair	506586	d__Bacteria;p__Chloroflexota;c__Dehalococcoidia;o__SAR202;f__UBA11138;g__JADFIF01;s__JADFIF01 sp022566795*
141	MT18S_4-6	k139_498203	k139_498203_2	beta_lactam__PNGM-1	k139_498203_1	unclassified	stability/transfer/defense	462535	d__Bacteria
142	MT18S_0-2	k139_3027837	k139_3027837_4	aminoglycoside__APH(6)-Ia	k139_3027837_2	unclassified	integration/excision	452489	d__Bacteria;p__Actinomycetota;c__Actinomycetes;o__Actinomycetales;f__Microbacteriaceae
143	MT18S_0-2	k139_3027837	k139_3027837_4	aminoglycoside__APH(6)-Ia	k139_3027837_3	ISPlu7D_orfA	integration/excision	452489	d__Bacteria;p__Actinomycetota;c__Actinomycetes;o__Actinomycetales;f__Microbacteriaceae
144	MT18S_0-2	k139_214199	k139_214199_3	sulfonamide__sul4	k139_214199_1	groL	transfer	811030	d__Bacteria;p__Chloroflexota;c__Dehalococcoidia;o__UBA3495;f__UBA3495
145	MT18S_0-2	k139_1792313	k139_1792313_3	trimethoprim__dfrC	k139_1792313_2	thyA	phage	758150	d__Bacteria;p__Planctomycetota;c__Phycisphaerae;o__Phycisphaerales;f__SM1A02;g__JADFNO01
146	MT19_none_rep2	k139_183145	k139_183145_4	fosfomycin__FosX	k139_183145_3	unclassified	stability/transfer/defense	278862	d__Bacteria
147	MT20_202007_4-6	k139_2641802	k139_2641802_7	macrolide-lincosamide-streptogramin__lmrD	k139_2641802_5	unclassified	stability/transfer/defense	72484.8	d__Bacteria;p__Chloroflexota;c__Dehalococcoidia;o__Dehalococcoidales
148	MT20_202007_4-6	k139_2641802	k139_2641802_7	macrolide-lincosamide-streptogramin__lmrD	k139_2641802_6	unclassified	stability/transfer/defense	72484.8	d__Bacteria;p__Chloroflexota;c__Dehalococcoidia;o__Dehalococcoidales
149	MT20_202007_4-6	k139_2135192	k139_2135192_9	novobiocin__novA	k139_2135192_1	haeIIIM	stability/transfer/defense	135833	d__Bacteria;p__Pseudomonadota;c__Gammaproteobacteria;o__Burkholderiales;f__Burkholderiaceae;g__Cupriavidus
150	MT20_202007_0-1	k139_2434971	k139_2434971_34	multidrug__mdsC	k139_2434971_23	unclassified	integration/excision	16081.3	d__Bacteria;p__Pseudomonadota;c__Gammaproteobacteria
151	MT20_202007_0-1	k139_2434971	k139_2434971_34	multidrug__mdsC	k139_2434971_24	repA	replication/recombination/repair	16081.3	d__Bacteria;p__Pseudomonadota;c__Gammaproteobacteria
152	MT20_202007_0-1	k139_2434971	k139_2434971_34	multidrug__mdsC	k139_2434971_25	parA	replication/recombination/repair	16081.3	d__Bacteria;p__Pseudomonadota;c__Gammaproteobacteria
153	MT20_202007_0-1	k139_2434971	k139_2434971_34	multidrug__mdsC	k139_2434971_26	parG	replication/recombination/repair	16081.3	d__Bacteria;p__Pseudomonadota;c__Gammaproteobacteria
154	MT20_202007_0-1	k139_2434971	k139_2434971_34	multidrug__mdsC	k139_2434971_27	unclassified	integration/excision	16081.3	d__Bacteria;p__Pseudomonadota;c__Gammaproteobacteria
155	MT20_202007_0-1	k139_2434971	k139_2434971_34	multidrug__mdsC	k139_2434971_28	unclassified	transfer	16081.3	d__Bacteria;p__Pseudomonadota;c__Gammaproteobacteria
156	MT20_202007_0-1	k139_2434971	k139_2434971_34	multidrug__mdsC	k139_2434971_29	virD2	transfer	16081.3	d__Bacteria;p__Pseudomonadota;c__Gammaproteobacteria
157	MT20_202007_0-1	k139_2434971	k139_2434971_35	multidrug__mdsB	k139_2434971_24	repA	replication/recombination/repair	16081.3	d__Bacteria;p__Pseudomonadota;c__Gammaproteobacteria
158	MT20_202007_0-1	k139_2434971	k139_2434971_35	multidrug__mdsB	k139_2434971_25	parA	replication/recombination/repair	16081.3	d__Bacteria;p__Pseudomonadota;c__Gammaproteobacteria
159	MT20_202007_0-1	k139_2434971	k139_2434971_35	multidrug__mdsB	k139_2434971_26	parG	replication/recombination/repair	16081.3	d__Bacteria;p__Pseudomonadota;c__Gammaproteobacteria
160	MT20_202007_0-1	k139_2434971	k139_2434971_35	multidrug__mdsB	k139_2434971_27	unclassified	integration/excision	16081.3	d__Bacteria;p__Pseudomonadota;c__Gammaproteobacteria
161	MT20_202007_0-1	k139_2434971	k139_2434971_35	multidrug__mdsB	k139_2434971_28	unclassified	transfer	16081.3	d__Bacteria;p__Pseudomonadota;c__Gammaproteobacteria
162	MT20_202007_0-1	k139_2434971	k139_2434971_35	multidrug__mdsB	k139_2434971_29	virD2	transfer	16081.3	d__Bacteria;p__Pseudomonadota;c__Gammaproteobacteria
163	MT20_202007_0-1	k139_2434971	k139_2434971_36	multidrug__mdsA	k139_2434971_29	virD2	transfer	16081.3	d__Bacteria;p__Pseudomonadota;c__Gammaproteobacteria
164	MT20_202007_0-1	k139_4136228	k139_4136228_14	polymyxin__rosB	k139_4136228_12	uvrC	replication/recombination/repair	18488	d__Bacteria;p__Pseudomonadota;c__Gammaproteobacteria;o__Burkholderiales;f__Burkholderiaceae;g__Cupriavidus
165	MT20_202007_0-1	k139_1091599	k139_1091599_2	aminoglycoside__APH(3'')-Ib	k139_1091599_1	istB	integration/excision	914913	d__Bacteria
166	MT21_WuYW0-2	k139_364744	k139_364744_3	bacitracin__bacA	k139_364744_1	ISL2	integration/excision	753012	d__Bacteria
167	MT21_WuYW0-2	k139_364744	k139_364744_3	bacitracin__bacA	k139_364744_2	unclassified	integration/excision	753012	d__Bacteria
168	MT21_WuYW0-2	k139_79096	k139_79096_7	multidrug__qacEdelta1	k139_79096_2	fis	integration/excision	142491	d__Bacteria;p__Pseudomonadota;c__Gammaproteobacteria;o__Pseudomonadales;f__Moraxellaceae;g__Acinetobacter
169	MT21_WuYW0-2	k139_86160	k139_86160_3	trimethoprim__dfrA35	k139_86160_2	thyA	phage	605694	d__Bacteria;p__Planctomycetota;c__Phycisphaerae;o__Phycisphaerales;f__SM1A02;g__JADFNO01
170	MT21_WuYW0-2	k139_741831	k139_741831_26	beta_lactam__ADC-8	k139_741831_25	rarA	replication/recombination/repair	25575.5	d__Bacteria;p__Pseudomonadota;c__Gammaproteobacteria;o__Pseudomonadales;f__Moraxellaceae;g__Acinetobacter
171	MT21_WuYW6-8	k139_1749263	k139_1749263_3	trimethoprim__dfrA3	k139_1749263_2	thyA	phage	382409	d__Bacteria;p__Gemmatimonadota;c__Gemmatimonadetes;o__Gemmatimonadales;f__GWC2-71-9;g__B3T1B10;s__B3T1B10 sp022566515
172	MT21_WuYW6-8	k139_2449131	k139_2449131_5	beta_lactam__PNGM-1	k139_2449131_2	unclassified	integration/excision	147798	d__Bacteria
173	MT21_WuYW6-8	k139_1099536	k139_1099536_2	beta_lactam__ADC-8	k139_1099536_1	rarA	replication/recombination/repair	322061	d__Bacteria
174	MT21_WuYW6-8	k139_2024072	k139_2024072_2	trimethoprim__dfrA35	k139_2024072_1	thyA	phage	877963	d__Bacteria;p__Acidobacteriota;c__UBA6911;o__RPQK01;f__RPQK01;g__JADFOI01
175	MT21_WuYW6-8	k139_627529	k139_627529_2	trimethoprim__dfrA3	k139_627529_1	thyA	phage	680272	d__Bacteria
176	MT21_WuYW6-8	k139_467267	k139_467267_2	trimethoprim__dfrA3	k139_467267_1	thyA	phage	919963	d__Bacteria;p__Pseudomonadota;c__Alphaproteobacteria;o__UBA6615;f__UBA6615;g__JAPUHN01;s__JAPUHN01 sp027297685*
177	MT21_WW0-2	k139_3183036	k139_3183036_4	trimethoprim__dfrA35	k139_3183036_1	oppF	transfer	554017	d__Bacteria;p__Planctomycetota;c__Phycisphaerae;o__Phycisphaerales;f__SM1A02;g__JADFNO01
178	MT21_WW0-2	k139_3183036	k139_3183036_4	trimethoprim__dfrA35	k139_3183036_3	thyA	phage	554017	d__Bacteria;p__Planctomycetota;c__Phycisphaerae;o__Phycisphaerales;f__SM1A02;g__JADFNO01
179	MT21_WW0-2	k139_2715025	k139_2715025_3	trimethoprim__dfrA3	k139_2715025_2	thyA	phage	968054	d__Bacteria;p__Acidobacteriota;c__Polarisedimenticolia;o__SMYD01;f__SMYD01*;g__SMYD01*
180	MT21_WW0-2	k139_541743	k139_541743_2	trimethoprim__dfrA3	k139_541743_1	thyA	phage	933707	unclassified
181	MT21_WW0-2	k139_2751657	k139_2751657_4	trimethoprim__dfrA3	k139_2751657_3	thyA	phage	242777	d__Bacteria;p__Pseudomonadota;c__Gammaproteobacteria;o__Woeseiales;f__Woeseiaceae;g__JAACFB01
182	MT21_WW0-2	k139_168208	k139_168208_2	beta_lactam__ADC-8	k139_168208_1	rarA	replication/recombination/repair	459982	d__Bacteria
183	NBT_2-3	k139_2148617	k139_2148617_2	beta_lactam__PNGM-1	k139_2148617_1	ltrA	integration/excision	583431	d__Bacteria
184	NBT_2-3	k139_3999766	k139_3999766_3	trimethoprim__dfrA35	k139_3999766_2	thyA	phage	709220	d__Bacteria;p__Pseudomonadota;c__Gammaproteobacteria
185	NBT_2-3	k139_3338885	k139_3338885_2	beta_lactam__PNGM-1	k139_3338885_1	ltrA	integration/excision	375940	d__Bacteria
186	NBT_1-2	k139_2176895	k139_2176895_2	tetracycline__tet(49)	k139_2176895_1	rarA	replication/recombination/repair	784929	d__Bacteria;p__Pseudomonadota;c__Alphaproteobacteria;o__Rhizobiales;f__Hyphomicrobiaceae;g__Hyphomicrobium_A
187	Yap21_HbG6-8	k139_3520869	k139_3520869_3	beta_lactam__PNGM-1	k139_3520869_1	insF1	integration/excision	935454	d__Bacteria;p__Pseudomonadota;c__Gammaproteobacteria;o__MnTg04;f__MnTg04;g__MnTg04;s__MnTg04 sp022572885
188	Yap21_HbG6-8	k139_3520869	k139_3520869_3	beta_lactam__PNGM-1	k139_3520869_2	insE1	integration/excision	935454	d__Bacteria;p__Pseudomonadota;c__Gammaproteobacteria;o__MnTg04;f__MnTg04;g__MnTg04;s__MnTg04 sp022572885
189	Yap21_HbG6-8	k139_109135	k139_109135_2	novobiocin__novA	k139_109135_1	dnaJ	replication/recombination/repair	751315	d__Bacteria;p__Pseudomonadota;c__Alphaproteobacteria
190	Yap21_HbG6-8	k139_608463	k139_608463_2	beta_lactam__PNGM-1	k139_608463_1	unclassified	integration/excision	576037	d__Bacteria
191	Yap21_HbG6-8	k139_2052508	k139_2052508_3	trimethoprim__dfrA3	k139_2052508_1	unclassified	integration/excision	523013	d__Bacteria
192	Yap21_HbR2-4	k139_2549178	k139_2549178_3	trimethoprim__dfrI	k139_2549178_2	thyA	phage	846024	d__Bacteria;p__Pseudomonadota;c__Gammaproteobacteria
193	Yap21_HbR2-4	k139_341058	k139_341058_3	multidrug__mexW	k139_341058_1	groL	phage	293341	d__Bacteria;p__Pseudomonadota;c__Gammaproteobacteria;o__Pseudomonadales;f__Pseudomonadaceae;g__Stutzerimonas
194	Yap21_HbG0-2	k139_783899	k139_783899_2	novobiocin__novA	k139_783899_1	rep	replication/recombination/repair	774593	d__Bacteria;p__Pseudomonadota;c__Gammaproteobacteria;o__Ga0077536;f__Ga0077536;g__UBA11873
195	Yap21_HbG0-2	k139_1306978	k139_1306978_3	sulfonamide__sul4	k139_1306978_1	groL	phage	823723	d__Bacteria;p__Chloroflexota;c__Dehalococcoidia;o__UBA3495;f__UBA3495
196	Yap21_HbG0-2	k139_2401670	k139_2401670_3	trimethoprim__dfrA3	k139_2401670_2	thyA	phage	848896	d__Bacteria;p__Pseudomonadota;c__Gammaproteobacteria;o__Woeseiales;f__Woeseiaceae*
197	Yap21_HbG0-2	k139_2031582	k139_2031582_2	sulfonamide__sul4	k139_2031582_1	ftsH	phage	535619	d__Bacteria;p__Pseudomonadota;c__Alphaproteobacteria;o__Kiloniellales;f__J153;g__JACZWN01;s__JACZWN01 sp022572105*
198	Yap21_HbG0-2	k139_1035479	k139_1035479_2	multidrug__hp1181	k139_1035479_1	uvrA	replication/recombination/repair	755858	d__Bacteria;p__Pseudomonadota;c__Gammaproteobacteria;o__GCA-001735895;f__GCA-001735895;g__GCA-001735895
199	Yap_6578	k139_1046556	k139_1046556_2	trimethoprim__dfrA3	k139_1046556_1	thyA	phage	911577	d__Bacteria
200	Yap_6578	k139_2891606	k139_2891606_2	macrolide-lincosamide-streptogramin__lnu(A)	k139_2891606_1	repB	replication/recombination/repair	384320	d__Bacteria
