## Supplementary material for "Revealing the antibiotic resistome in the global hadal trenches by large-scale cultivation and metagenomics": Table S24

### Sheet: Table S24
Table S24 Relative contribution of various sources (i.e. AF, HF, NT and WA) to the ARGs in the six hadal trench predected by SourceTracker.
Sample Name	Trench name	Averaged NT Contribution for Trench (%)	Mean(run1,run2,run3) (%)					Run 1					Run 2					Run 3
			AF	HF	NT	WA	Unknown	AF	HF	NT	WA	Unknown	AF	HF	NT	WA	Unknown	AF	HF	NT	WA	Unknown
DT_6724_4-6	DT	77.5522	10.625	8.05556	76.3194	2.98611	2.01389	0.127083	0.0645833	0.7625	0.0291667	0.0166667	0.14375	0.0958333	0.71875	0.0229167	0.01875	0.0479167	0.08125	0.808333	0.0375	0.025
DT_6724_0-2			1.8	3.26667	88.2	5.26667	1.46667	0.008	0.046	0.88	0.054	0.012	0.022	0.03	0.86	0.08	0.008	0.024	0.022	0.906	0.024	0.024
DT_7003_4-6			18.7821	15.1923	61.2179	3.14103	1.66667	0.209615	0.159615	0.594231	0.0173077	0.0192308	0.209615	0.0576923	0.661538	0.0480769	0.0230769	0.144231	0.238462	0.580769	0.0288462	0.00769231
DT_7003_0-2			4.22764	7.72358	84.4715	3.00813	0.569106	0.0341463	0.0756098	0.863415	0.0243902	0.00243902	0.0512195	0.0878049	0.819512	0.0365854	0.00487805	0.0414634	0.0682927	0.85122	0.0292683	0.0097561
KT_7600_4-6	KT	84.7547	7.2043	8.22581	80.1613	3.92473	0.483871	0.0564516	0.103226	0.796774	0.0370968	0.00645161	0.0548387	0.0564516	0.840323	0.0451613	0.00322581	0.104839	0.0870968	0.767742	0.0354839	0.00483871
KT_7600_0-2			3.74269	3.80117	84.0936	7.07602	1.28655	0.0350877	0.0578947	0.836842	0.0578947	0.0122807	0.0403509	0.0263158	0.836842	0.0807018	0.0157895	0.0368421	0.0298246	0.849123	0.0736842	0.0105263
KT_9232			5.49383	3.2716	88.3951	2.46914	0.37037	0.0759259	0.0166667	0.885185	0.0203704	0.00185185	0.0537037	0.0333333	0.887037	0.0203704	0.00555556	0.0351852	0.0481481	0.87963	0.0333333	0.0037037
KT_9177			2.67857	5.05952	86.369	4.82143	1.07143	0.0178571	0.0553571	0.853571	0.0553571	0.0178571	0.0267857	0.0446429	0.873214	0.0446429	0.0107143	0.0357143	0.0517857	0.864286	0.0446429	0.00357143
MST_2-3	MST	73.0179	4.69388	3.80952	83.8095	6.46259	1.22449	0.0469388	0.0122449	0.865306	0.0714286	0.00408163	0.0714286	0.0612245	0.806122	0.0428571	0.0183673	0.022449	0.0408163	0.842857	0.0795918	0.0142857
MST_7-8			2.97436	3.28205	88.359	4.76923	0.615385	0.0353846	0.0369231	0.872308	0.0523077	0.00307692	0.0276923	0.0338462	0.883077	0.0446154	0.0107692	0.0261538	0.0276923	0.895385	0.0461538	0.00461538
MST_0-2			9.23497	29.3443	46.8852	11.4481	3.08743	0.0819672	0.263115	0.504918	0.113934	0.0360656	0.107377	0.287705	0.445902	0.132787	0.0262295	0.0877049	0.329508	0.455738	0.0967213	0.0303279
MT16_QZX_2-3	MT	78.2812	6.61939	39.2908	48.6998	3.14421	2.24586	0.0673759	0.402128	0.476596	0.0276596	0.0262411	0.0723404	0.37234	0.503546	0.0333333	0.0184397	0.0588652	0.404255	0.480851	0.0333333	0.022695
MT16_QZX_6-7			3.08411	2.3676	89.2212	3.5514	1.7757	0.0364486	0.0261682	0.881308	0.035514	0.0205607	0.0242991	0.017757	0.907477	0.0364486	0.0140187	0.0317757	0.0271028	0.88785	0.0345794	0.0186916
MT16_T1L10_6-9			12.6471	11.0784	67.7451	7.05882	1.47059	0.144118	0.0911765	0.664706	0.0852941	0.0147059	0.126471	0.108824	0.676471	0.0735294	0.0147059	0.108824	0.132353	0.691176	0.0529412	0.0147059
MT16_T1L10_0-3			4.36782	10.1149	82.1839	2.06897	1.26437	0.0413793	0.0965517	0.844828	0.00689655	0.0103448	0.0517241	0.113793	0.77931	0.0448276	0.0103448	0.037931	0.0931034	0.841379	0.0103448	0.0172414
MT17_T3L11_6-9			4.47368	11.5789	77.4561	5.4386	1.05263	0.0421053	0.102632	0.757895	0.0763158	0.0210526	0.0394737	0.126316	0.778947	0.0473684	0.00789474	0.0526316	0.118421	0.786842	0.0394737	0.00263158
MT17_T3L11_0-3			5.98039	10.2941	77.0588	6.17647	0.490196	0.0411765	0.141176	0.767647	0.0411765	0.00882353	0.0823529	0.0941176	0.764706	0.0558824	0.00294118	0.0558824	0.0735294	0.779412	0.0882353	0.00294118
MT17_T3L14_0-2			6.95238	4.85714	84.6667	2	1.52381	0.0371429	0.0571429	0.851429	0.0285714	0.0257143	0.0714286	0.04	0.86	0.0171429	0.0114286	0.1	0.0485714	0.828571	0.0142857	0.00857143
MT18S_8-10			4.5098	4.36275	85.3431	3.38235	2.40196	0.0352941	0.0441176	0.860294	0.0294118	0.0308824	0.0529412	0.0397059	0.844118	0.0411765	0.0220588	0.0470588	0.0470588	0.855882	0.0308824	0.0191176
MT18S_4-6			3.97727	16.5152	73.9015	4.24242	1.36364	0.0386364	0.172727	0.722727	0.05	0.0159091	0.0340909	0.190909	0.721591	0.0465909	0.00681818	0.0465909	0.131818	0.772727	0.0306818	0.0181818
MT18S_0-2			4.15556	24.5333	64.4667	3.88889	2.95556	0.0313333	0.268667	0.616	0.0553333	0.0286667	0.0433333	0.242	0.644	0.044	0.0266667	0.05	0.225333	0.674	0.0173333	0.0333333
MT19_none_rep			1.91489	9.3617	83.6525	2.97872	2.0922	0.0148936	0.0893617	0.845745	0.0297872	0.0202128	0.0138298	0.0925532	0.841489	0.0308511	0.0212766	0.0287234	0.0989362	0.82234	0.0287234	0.0212766
MT19_none_rep2			6.25468	6.25468	70.0749	15.8801	1.53558	0.0674157	0.0674157	0.723596	0.12809	0.0134831	0.0247191	0.0550562	0.707865	0.195506	0.0168539	0.0955056	0.0651685	0.670787	0.152809	0.0157303
MT20_202007_4-6			7.63636	3.60606	82.2424	5.78788	0.727273	0.0972727	0.0145455	0.81	0.0727273	0.00545455	0.0818182	0.0490909	0.820909	0.0409091	0.00727273	0.05	0.0445455	0.836364	0.06	0.00909091
MT20_202007_0-1			2.63889	0.873016	83.631	9.12698	3.73016	0.027381	0.00952381	0.843452	0.0863095	0.0333333	0.0202381	0.0125	0.816667	0.105952	0.0446429	0.0315476	0.00416667	0.84881	0.0815476	0.0339286
MT21_WuYW0-2			4.91228	3.59649	86.1404	2.14912	3.20175	0.0434211	0.0223684	0.882895	0.0197368	0.0315789	0.0447368	0.0513158	0.863158	0.0131579	0.0276316	0.0592105	0.0342105	0.838158	0.0315789	0.0368421
MT21_WuYW6-8			1.97279	1.4966	79.966	7.2449	9.31973	0.0163265	0.0214286	0.793878	0.0734694	0.094898	0.0326531	0.00918367	0.804082	0.055102	0.0989796	0.0102041	0.0142857	0.80102	0.0887755	0.0857143
MT21_WW0-2			2.24242	3.81818	88.0606	2.54545	3.33333	0.0127273	0.02	0.887273	0.0381818	0.0418182	0.0254545	0.0363636	0.889091	0.0218182	0.0272727	0.0290909	0.0581818	0.865455	0.0163636	0.0309091
MT21_WW6-8			5.2381	4.55026	84.5503	5.13228	0.529101	0.0571429	0.047619	0.844444	0.047619	0.0031746	0.047619	0.0412698	0.849206	0.0571429	0.0047619	0.052381	0.047619	0.842857	0.0492063	0.00793651
NBT_2-3	NBT	90.5606	1.51042	1.66667	91.9271	4.63542	0.260417	0.00625	0.0234375	0.923438	0.0421875	0.0046875	0.021875	0.0109375	0.91875	0.046875	0.0015625	0.0171875	0.015625	0.915625	0.05	0.0015625
NBT_6-7			2.2619	2.44048	88.5119	3.57143	3.21429	0.0142857	0.0160714	0.905357	0.0303571	0.0339286	0.025	0.0303571	0.875	0.0321429	0.0375	0.0285714	0.0267857	0.875	0.0446429	0.025
NBT_1-2			2.59887	2.25989	91.2429	2.76836	1.12994	0.020339	0.0271186	0.911864	0.0305085	0.0101695	0.040678	0.0288136	0.9	0.0220339	0.00847458	0.0169492	0.0118644	0.925424	0.0305085	0.0152542
Yap_6578	Yap	82.2071	6.18182	8.48485	74.5455	6.30303	4.48485	0.04	0.0618182	0.78	0.0690909	0.0490909	0.0672727	0.0818182	0.754545	0.0581818	0.0381818	0.0781818	0.110909	0.701818	0.0618182	0.0472727
Yap21_HbG6-8			6.06838	4.44444	82.8205	6.23932	0.42735	0.0692308	0.0358974	0.851282	0.0384615	0.00512821	0.0461538	0.0435897	0.833333	0.0717949	0.00512821	0.0666667	0.0538462	0.8	0.0769231	0.0025641
Yap21_HbR2-4			5.06173	3.20988	84.2387	3.00412	4.4856	0.054321	0.0333333	0.844444	0.0296296	0.0382716	0.054321	0.0185185	0.855556	0.0296296	0.0419753	0.0432099	0.0444444	0.82716	0.0308642	0.054321
Yap21_HbG0-2			3.5	4.5	87.1667	3.66667	1.16667	0.04	0.03	0.89	0.035	0.005	0.0325	0.055	0.8475	0.055	0.01	0.0325	0.05	0.8775	0.02	0.02
Yap21_HbR0-2			5.72327	8.36478	82.2642	2.7044	0.943396	0.0660377	0.0830189	0.820755	0.0264151	0.00377358	0.0396226	0.109434	0.813208	0.0339623	0.00377358	0.0660377	0.0584906	0.833962	0.0207547	0.0207547
