## Supplementary material for "Revealing the antibiotic resistome in the global hadal trenches by large-scale cultivation and metagenomics": Table S25

### Sheet: Table S25
Table S25 Relative contribution of various sources (i.e. AF, HF, NT and WA) to three dominant ARG types in the six hadal trench predected by SourceTracker.
ARG type	Sample Name	Trench Name	Averaged NT Contribution for Trench (%)					Mean(run1,run2,run3) (%)					Run 1					Run 2					Run 3
			AF	HF	NT	WA	Unknown	AF	HF	NT	WA	Unknown	AF	HF	NT	WA	Unknown	AF	HF	NT	WA	Unknown	AF	HF	NT	WA	Unknown
multidrug	DT_6724_4-6	DT	21.8095	12.3679	42.0102	19.8935	3.91883	15.7143	10.3175	52.2222	18.8889	2.85714	0.0857143	0.109524	0.509524	0.280952	0.0142857	0.285714	0.1	0.490476	0.1	0.0238095	0.1	0.1	0.566667	0.185714	0.047619
	DT_6724_0-2							17.5439	12.9825	41.9298	24.2105	3.33333	0.221053	0.131579	0.426316	0.194737	0.0263158	0.178947	0.126316	0.394737	0.257895	0.0421053	0.126316	0.131579	0.436842	0.273684	0.0315789
	DT_7003_4-6							35.7576	11.0606	28.3333	18.0303	6.81818	0.381818	0.0954545	0.209091	0.245455	0.0681818	0.359091	0.118182	0.35	0.109091	0.0636364	0.331818	0.118182	0.290909	0.186364	0.0727273
	DT_7003_0-2							18.2222	15.1111	45.5556	18.4444	2.66667	0.173333	0.133333	0.566667	0.12	0.00666667	0.24	0.166667	0.333333	0.24	0.02	0.133333	0.153333	0.466667	0.193333	0.0533333
	KT_7600_4-6	KT	14.7081	15.5455	48.0395	18.4924	3.21457	14.2029	16.8116	52.8986	13.0435	3.04348	0.121739	0.156522	0.578261	0.113043	0.0304348	0.126087	0.134783	0.552174	0.156522	0.0304348	0.178261	0.213043	0.456522	0.121739	0.0304348
	KT_7600_0-2							18.3333	14.6296	37.963	24.8148	4.25926	0.161111	0.15	0.372222	0.261111	0.0555556	0.188889	0.127778	0.4	0.244444	0.0388889	0.2	0.161111	0.366667	0.238889	0.0333333
	KT_9232							15.7407	15.3704	54.2593	12.5926	2.03704	0.144444	0.127778	0.583333	0.138889	0.00555556	0.188889	0.211111	0.405556	0.177778	0.0166667	0.138889	0.122222	0.638889	0.0611111	0.0388889
	KT_9177							10.5556	15.3704	47.037	23.5185	3.51852	0.144444	0.15	0.494444	0.161111	0.05	0.0888889	0.15	0.472222	0.255556	0.0333333	0.0833333	0.161111	0.444444	0.288889	0.0222222
	MST_2-3	MST	16.0226	10.4588	46.5702	23.8642	3.08419	12	8.5	52.1667	23.8333	3.5	0.085	0.06	0.545	0.26	0.05	0.135	0.145	0.48	0.215	0.025	0.14	0.05	0.54	0.24	0.03
	MST_7-8							5.92593	5.92593	58.3951	27.9012	1.85185	0.0481481	0.0555556	0.625926	0.259259	0.0111111	0.0518519	0.0555556	0.5	0.377778	0.0148148	0.0777778	0.0666667	0.625926	0.2	0.0296296
	MST_0-2							30.1418	16.9504	29.1489	19.8582	3.90071	0.253191	0.157447	0.321277	0.217021	0.0510638	0.276596	0.23617	0.240426	0.204255	0.0425532	0.374468	0.114894	0.312766	0.174468	0.0234043
	MT16_QZX_2-3	MT	14.964	12.5545	42.3454	26.6824	3.45368	12.7778	10.4762	31.2698	42.7778	2.69841	0.138095	0.0880952	0.357143	0.397619	0.0190476	0.104762	0.109524	0.269048	0.488095	0.0285714	0.140476	0.116667	0.311905	0.397619	0.0333333
	MT16_QZX_6-7							9.71429	7.80952	50	29.4286	3.04762	0.0714286	0.06	0.537143	0.305714	0.0257143	0.114286	0.102857	0.482857	0.262857	0.0371429	0.105714	0.0714286	0.48	0.314286	0.0285714
	MT16_T1L10_6-9							32.2222	24.4444	11.6667	27.7778	3.88889	0.4	0.266667	0.05	0.216667	0.0666667	0.233333	0.2	0.116667	0.416667	0.0333333	0.333333	0.266667	0.183333	0.2	0.0166667
	MT16_T1L10_0-3							14.1667	15.8333	38.3333	30	1.66667	0.0625	0.1875	0.4	0.325	0.025	0.1125	0.0875	0.475	0.3	0.025	0.25	0.2	0.275	0.275	0
	MT17_T3L11_6-9							21.4815	15.9259	28.5185	28.8889	5.18519	0.233333	0.166667	0.288889	0.266667	0.0444444	0.188889	0.166667	0.355556	0.244444	0.0444444	0.222222	0.144444	0.211111	0.355556	0.0666667
	MT17_T3L11_0-3							28.5714	32.381	21.4286	15.2381	2.38095	0.228571	0.285714	0.314286	0.114286	0.0571429	0.414286	0.228571	0.2	0.157143	0	0.214286	0.457143	0.128571	0.185714	0.0142857
	MT17_T3L14_0-2							17.6667	14.6667	40.3333	24.6667	2.66667	0.09	0.15	0.44	0.28	0.04	0.24	0.16	0.35	0.23	0.02	0.2	0.13	0.42	0.23	0.02
	MT18S_8-10							16.9048	15.119	39.881	25.3571	2.7381	0.142857	0.160714	0.353571	0.310714	0.0321429	0.221429	0.125	0.375	0.260714	0.0178571	0.142857	0.167857	0.467857	0.189286	0.0321429
	MT18S_4-6							14.9524	17.2381	32.9524	32.0952	2.7619	0.0914286	0.117143	0.442857	0.317143	0.0314286	0.188571	0.168571	0.277143	0.342857	0.0228571	0.168571	0.231429	0.268571	0.302857	0.0285714
	MT18S_0-2							24.152	10.6433	41.1111	19.4152	4.67836	0.184211	0.107018	0.47193	0.192982	0.0438596	0.27193	0.0894737	0.398246	0.196491	0.0438596	0.268421	0.122807	0.363158	0.192982	0.0526316
	MT19_none_rep							11.5	10.25	44.25	31.6667	2.33333	0.1025	0.09	0.415	0.3725	0.02	0.1425	0.145	0.45	0.2425	0.02	0.1	0.0725	0.4625	0.335	0.03
	MT19_none_rep2							7.26496	9.23077	46.1538	35.5556	1.79487	0.107692	0.0820513	0.507692	0.294872	0.00769231	0.0435897	0.120513	0.448718	0.366667	0.0205128	0.0666667	0.074359	0.428205	0.405128	0.025641
	MT20_202007_4-6							10.6536	7.2549	43.3333	34.9673	3.79085	0.152941	0.0784314	0.388235	0.32549	0.054902	0.0784314	0.072549	0.368627	0.456863	0.0235294	0.0882353	0.0666667	0.543137	0.266667	0.0352941
	MT20_202007_0-1							4.90476	2.95238	66.5714	16.8571	8.71429	0.0471429	0.0285714	0.632857	0.194286	0.0971429	0.0614286	0.0328571	0.648571	0.174286	0.0828571	0.0385714	0.0271429	0.715714	0.137143	0.0814286
	MT21_WuYW0-2							8.10811	6.03604	67.3874	14.0541	4.41441	0.0648649	0.0756757	0.732432	0.0810811	0.0459459	0.121622	0.0459459	0.643243	0.143243	0.0459459	0.0567568	0.0594595	0.645946	0.197297	0.0405405
	MT21_WuYW6-8							5.39683	4.84127	65.3175	22.619	1.8254	0.1	0.0595238	0.535714	0.295238	0.00952381	0.047619	0.0452381	0.766667	0.107143	0.0333333	0.0142857	0.0404762	0.657143	0.27619	0.0119048
	MT21_WW0-2							12	8.53333	51.7333	23.7333	4	0.156	0.092	0.548	0.164	0.04	0.1	0.108	0.496	0.26	0.036	0.104	0.056	0.508	0.288	0.044
	MT21_WW6-8							16.9136	12.3457	41.9753	25.1852	3.58025	0.122222	0.166667	0.455556	0.237037	0.0185185	0.237037	0.0703704	0.359259	0.281481	0.0518519	0.148148	0.133333	0.444444	0.237037	0.037037
	NBT_2-3	NBT	9.61543	5.72135	57.7819	24.8367	2.04456	9.16667	6.80556	63.75	18.1944	2.08333	0.0625	0.0583333	0.683333	0.179167	0.0166667	0.1	0.108333	0.583333	0.183333	0.025	0.1125	0.0375	0.645833	0.183333	0.0208333
	NBT_6-7							6.52174	2.46377	62.7536	26.6667	1.5942	0.0695652	0.0217391	0.652174	0.23913	0.0173913	0.0478261	0.0217391	0.626087	0.286957	0.0173913	0.0782609	0.0304348	0.604348	0.273913	0.0130435
	NBT_1-2							13.1579	7.89474	46.8421	29.6491	2.45614	0.142105	0.0684211	0.421053	0.331579	0.0368421	0.147368	0.0736842	0.394737	0.363158	0.0210526	0.105263	0.0947368	0.589474	0.194737	0.0157895
	Yap_6578	Yap	13.3201	7.78632	54.0154	19.979	4.89922	17.7193	10.8772	51.4035	16.6667	3.33333	0.189474	0.126316	0.484211	0.157895	0.0421053	0.189474	0.0894737	0.542105	0.152632	0.0263158	0.152632	0.110526	0.515789	0.189474	0.0315789
	Yap21_HbG6-8							16.0417	8.54167	50.625	18.9583	5.83333	0.125	0.075	0.58125	0.14375	0.075	0.19375	0.1125	0.44375	0.20625	0.04375	0.1625	0.06875	0.49375	0.21875	0.05625
	Yap21_HbR2-4							4.02299	4.36782	66.092	20.3448	5.17241	0.0275862	0.0551724	0.717241	0.158621	0.0413793	0.0206897	0.0310345	0.6	0.293103	0.0551724	0.0724138	0.0448276	0.665517	0.158621	0.0586207
	Yap21_HbG0-2							20.5556	8.33333	41.6667	23.0556	6.38889	0.116667	0.0416667	0.408333	0.375	0.0583333	0.366667	0.0666667	0.408333	0.108333	0.05	0.133333	0.141667	0.433333	0.208333	0.0833333
	Yap21_HbR0-2							8.26087	6.81159	60.2899	20.8696	3.76812	0.0434783	0.0956522	0.673913	0.134783	0.0521739	0.152174	0.0391304	0.556522	0.221739	0.0304348	0.0521739	0.0695652	0.578261	0.269565	0.0304348
macrolide−lincosamide−streptogramin (MLS)	DT_6724_4-6	DT	14.0278	19.1667	44.0278	13.8889	8.88889	20	28.8889	28.8889	18.8889	3.33333	0.233333	0.2	0.3	0.233333	0.0333333	0.233333	0.4	0.2	0.133333	0.0333333	0.133333	0.266667	0.366667	0.2	0.0333333
	DT_6724_0-2							6.66667	13.3333	60	16.6667	3.33333	0	0.1	0.6	0.2	0.1	0	0.1	0.7	0.2	0	0.2	0.2	0.5	0.1	0
	DT_7003_4-6							17.7778	14.4444	28.8889	13.3333	25.5556	0.233333	0.2	0.233333	0.133333	0.2	0.166667	0.0666667	0.3	0.166667	0.3	0.133333	0.166667	0.333333	0.1	0.266667
	DT_7003_0-2							11.6667	20	58.3333	6.66667	3.33333	0.15	0.15	0.45	0.15	0.1	0.15	0.35	0.5	0	0	0.05	0.1	0.8	0.05	0
	KT_7600_4-6	KT	11.8194	13.625	57.4306	12.8333	4.29167	15.3333	18.6667	50	11.3333	4.66667	0.16	0.22	0.52	0.06	0.04	0.14	0.12	0.48	0.22	0.04	0.16	0.22	0.5	0.06	0.06
	KT_7600_0-2							7.5	5.83333	70.8333	13.3333	2.5	0.125	0.075	0.725	0.05	0.025	0.05	0.05	0.775	0.1	0.025	0.05	0.05	0.625	0.25	0.025
	KT_9232							4.44444	4.44444	65.5556	20	5.55556	0	0.0333333	0.766667	0.2	0	0.0333333	0.1	0.6	0.2	0.0666667	0.1	0	0.6	0.2	0.1
	KT_9177							20	25.5556	43.3333	6.66667	4.44444	0.266667	0.166667	0.5	0	0.0666667	0.133333	0.3	0.466667	0.1	0	0.2	0.3	0.333333	0.1	0.0666667
	MST_2-3	MST	16.3468	16.3973	42.4916	18.2997	6.46465	25	30	30	11.6667	3.33333	0.2	0.35	0.35	0.05	0.05	0.3	0.3	0.2	0.2	0	0.25	0.25	0.35	0.1	0.05
	MST_7-8							18.8889	8.88889	47.7778	21.1111	3.33333	0.1	0.133333	0.633333	0.133333	0	0.0666667	0.1	0.366667	0.4	0.0666667	0.4	0.0333333	0.433333	0.1	0.0333333
	MST_0-2							5.15152	10.303	49.697	22.1212	12.7273	0.0272727	0.118182	0.5	0.227273	0.127273	0.0272727	0.0636364	0.509091	0.272727	0.127273	0.1	0.127273	0.481818	0.163636	0.127273
	MT16_QZX_2-3	MT	9.88309	16.6742	51.749	16.1152	5.57845	8.33333	41.1111	33.3333	12.7778	4.44444	0.0583333	0.466667	0.308333	0.133333	0.0333333	0.108333	0.425	0.3	0.116667	0.05	0.0833333	0.341667	0.391667	0.133333	0.05
	MT16_QZX_6-7							6.66667	7.77778	62.2222	17.7778	5.55556	0.1	0.0333333	0.633333	0.1	0.133333	0	0.1	0.7	0.2	0	0.1	0.1	0.533333	0.233333	0.0333333
	MT16_T1L10_6-9							11.1111	17.7778	57.7778	12.2222	1.11111	0.166667	0.2	0.4	0.2	0.0333333	0.1	0.233333	0.6	0.0666667	0	0.0666667	0.1	0.733333	0.1	0
	MT16_T1L10_0-3							3.33333	8.33333	68.3333	16.6667	3.33333	0	0	0.95	0	0.05	0.1	0.1	0.5	0.25	0.05	0	0.15	0.6	0.25	0
	MT17_T3L11_6-9							5.55556	11.1111	63.3333	14.4444	5.55556	0.133333	0.0666667	0.5	0.2	0.1	0.0333333	0.1	0.8	0.0333333	0.0333333	0	0.166667	0.6	0.2	0.0333333
	MT17_T3L11_0-3							7.77778	8.88889	65.5556	15.5556	2.22222	0.1	0.2	0.4	0.3	0	0.0333333	0.0333333	0.9	0.0333333	0	0.1	0.0333333	0.666667	0.133333	0.0666667
	MT17_T3L14_0-2							13.3333	26.6667	40	20	0	0	0.5	0.2	0.3	0	0.1	0	0.6	0.3	0	0.3	0.3	0.4	0	0
	MT18S_8-10							2.85714	0.952381	68.5714	7.14286	20.4762	0.0428571	0	0.757143	0.0571429	0.142857	0.0285714	0.0142857	0.585714	0.128571	0.242857	0.0142857	0.0142857	0.714286	0.0285714	0.228571
	MT18S_4-6							3.33333	10.8333	50.8333	12.5	22.5	0.025	0.225	0.425	0.125	0.2	0	0.075	0.575	0.1	0.25	0.075	0.025	0.525	0.15	0.225
	MT18S_0-2							18.2051	31.7949	33.0769	9.48718	7.4359	0.146154	0.323077	0.307692	0.138462	0.0846154	0.261538	0.238462	0.361538	0.0615385	0.0769231	0.138462	0.392308	0.323077	0.0846154	0.0615385
	MT19_none_rep							6	22.6667	57.3333	10.6667	3.33333	0.06	0.22	0.56	0.12	0.04	0.04	0.26	0.62	0.08	0	0.08	0.2	0.54	0.12	0.06
	MT19_none_rep2							7.5	4.16667	49.1667	37.5	1.66667	0.025	0.05	0.625	0.3	0	0.15	0.025	0.325	0.5	0	0.05	0.05	0.525	0.325	0.05
	MT20_202007_4-6							7.5	10	68.3333	12.5	1.66667	0.125	0.075	0.675	0.1	0.025	0.05	0.075	0.725	0.15	0	0.05	0.15	0.65	0.125	0.025
	MT20_202007_0-1							15.5556	20.5556	38.3333	16.1111	9.44444	0.216667	0.2	0.366667	0.116667	0.1	0.0833333	0.3	0.383333	0.133333	0.1	0.166667	0.116667	0.4	0.233333	0.0833333
	MT21_WuYW0-2							10	21.6667	53.3333	13.3333	1.66667	0.2	0.15	0.45	0.2	0	0.1	0.25	0.55	0.1	0	0	0.25	0.6	0.1	0.05
	MT21_WuYW6-8							11.1111	8.88889	61.1111	18.8889	0	0.166667	0.133333	0.5	0.2	0	0.133333	0.1	0.6	0.166667	0	0.0333333	0.0333333	0.733333	0.2	0
	MT21_WW0-2							17.5	25.8333	34.1667	19.1667	3.33333	0.3	0.225	0.3	0.125	0.05	0.05	0.225	0.425	0.25	0.05	0.175	0.325	0.3	0.2	0
	MT21_WW6-8							22.2222	21.1111	26.6667	23.3333	6.66667	0.166667	0.3	0.2	0.233333	0.1	0.166667	0.233333	0.4	0.166667	0.0333333	0.333333	0.1	0.2	0.3	0.0666667
	NBT_2-3	NBT	8.07407	11.6296	58.3889	15.2778	6.62963	13.3333	13.3333	52.5	15.8333	5	0.225	0.1	0.475	0.175	0.025	0.075	0.125	0.525	0.2	0.075	0.1	0.175	0.575	0.1	0.05
	NBT_6-7							5.55556	8.88889	66.6667	13.3333	5.55556	0.0333333	0.0333333	0.733333	0.133333	0.0666667	0.0666667	0	0.766667	0.133333	0.0333333	0.0666667	0.233333	0.5	0.133333	0.0666667
	NBT_1-2							5.33333	12.6667	56	16.6667	9.33333	0.06	0.08	0.54	0.22	0.1	0.1	0.2	0.52	0.1	0.08	0	0.1	0.62	0.18	0.1
	Yap_6578	Yap	11.2	13.4	53.1333	19.5333	2.73333	16	12	54	12.6667	5.33333	0.1	0.16	0.58	0.1	0.06	0.12	0.14	0.56	0.14	0.04	0.26	0.06	0.48	0.14	0.06
	Yap21_HbG6-8							20	21.6667	43.3333	10	5	0.25	0.25	0.4	0.05	0.05	0.15	0.25	0.4	0.15	0.05	0.2	0.15	0.5	0.1	0.05
	Yap21_HbR2-4							1.66667	11.6667	61.6667	23.3333	1.66667	0	0.05	0.75	0.2	0	0	0.2	0.3	0.45	0.05	0.05	0.1	0.8	0.05	0
	Yap21_HbG0-2							1.66667	15	66.6667	15	1.66667	0	0.1	0.6	0.3	0	0	0.25	0.7	0.05	0	0.05	0.1	0.7	0.1	0.05
	Yap21_HbR0-2							16.6667	6.66667	40	36.6667	0	0	0	0.3	0.7	0	0.2	0.1	0.6	0.1	0	0.3	0.1	0.3	0.3	0
beta-lactam	DT_6724_4-6	DT	11.4583	12.4306	54.7222	7.36111	14.0278	11.1111	14.4444	58.8889	0	15.5556	0.1	0.0666667	0.6	0	0.233333	0.1	0.166667	0.633333	0	0.1	0.133333	0.2	0.533333	0	0.133333
	DT_6724_0-2							1.11111	2.22222	53.3333	22.2222	21.1111	0	0.0666667	0.466667	0.266667	0.2	0.0333333	0	0.6	0.233333	0.133333	0	0	0.533333	0.166667	0.3
	DT_7003_4-6							24.4444	22.2222	36.6667	5.55556	11.1111	0.266667	0.266667	0.333333	0.0666667	0.0666667	0.166667	0.3	0.366667	0.0666667	0.1	0.3	0.1	0.4	0.0333333	0.166667
	DT_7003_0-2							9.16667	10.8333	70	1.66667	8.33333	0.1	0.1	0.65	0.05	0.1	0.075	0.1	0.775	0	0.05	0.1	0.125	0.675	0	0.1
	KT_7600_4-6	KT	4.61806	6.2996	72.7331	11.8998	4.4494	3.88889	3.88889	69.4444	17.7778	5	0.0166667	0.0666667	0.766667	0.116667	0.0333333	0.05	0.0166667	0.733333	0.166667	0.0333333	0.05	0.0333333	0.583333	0.25	0.0833333
	KT_7600_0-2							1.25	4.16667	79.5833	11.25	3.75	0.0125	0.0625	0.7875	0.1	0.0375	0.0125	0.025	0.8	0.1125	0.05	0.0125	0.0375	0.8	0.125	0.025
	KT_9232							6.19048	8.09524	72.8571	8.09524	4.7619	0.0714286	0.0571429	0.742857	0.114286	0.0142857	0.1	0.114286	0.642857	0.0571429	0.0857143	0.0142857	0.0714286	0.8	0.0714286	0.0428571
	KT_9177							7.14286	9.04762	69.0476	10.4762	4.28571	0.0571429	0.0714286	0.628571	0.2	0.0428571	0.142857	0.0571429	0.714286	0.0571429	0.0285714	0.0142857	0.142857	0.728571	0.0571429	0.0571429
	MST_2-3	MST	12.9303	20.6144	41.9216	17.1176	7.41612	0.555556	0	50	38.3333	11.1111	0	0	0.566667	0.316667	0.116667	0.0166667	0	0.416667	0.45	0.116667	0	0	0.516667	0.383333	0.1
	MST_7-8							13.3333	10.6667	60.6667	10.6667	4.66667	0.12	0.12	0.7	0.06	0	0.16	0.12	0.5	0.12	0.1	0.12	0.08	0.62	0.14	0.04
	MST_0-2							24.902	51.1765	15.098	2.35294	6.47059	0.264706	0.505882	0.135294	0.0294118	0.0647059	0.347059	0.4	0.147059	0.0235294	0.0823529	0.135294	0.629412	0.170588	0.0176471	0.0470588
	MT16_QZX_2-3	MT	13.5669	12.502	55.0284	7.55046	11.3522	28.1579	26.9298	38.0702	1.75439	5.08772	0.273684	0.284211	0.384211	0.0131579	0.0447368	0.257895	0.265789	0.397368	0.0131579	0.0657895	0.313158	0.257895	0.360526	0.0263158	0.0421053
	MT16_QZX_6-7							30.8	8.53333	52.4	3.33333	4.93333	0.292	0.076	0.556	0.044	0.032	0.304	0.124	0.468	0.028	0.076	0.328	0.056	0.548	0.028	0.04
	MT16_T1L10_6-9							0	0	75	18.3333	6.66667	0	0	0.85	0.1	0.05	0	0	0.7	0.2	0.1	0	0	0.7	0.25	0.05
	MT16_T1L10_0-3							0	0	83.3333	0	16.6667	0	0	0.7	0	0.3	0	0	1	0	0	0	0	0.8	0	0.2
	MT17_T3L11_6-9							1.66667	0	55	26.6667	16.6667	0.05	0	0.5	0.2	0.25	0	0	0.6	0.3	0.1	0	0	0.55	0.3	0.15
	MT17_T3L11_0-3							21.1111	26.6667	38.8889	5.55556	7.77778	0.266667	0.3	0.333333	0.0666667	0.0333333	0.2	0.3	0.333333	0.0666667	0.1	0.166667	0.2	0.5	0.0333333	0.1
	MT17_T3L14_0-2							28.6667	13.3333	50.6667	2	5.33333	0.25	0.13	0.56	0.02	0.04	0.29	0.11	0.52	0.01	0.07	0.32	0.16	0.44	0.03	0.05
	MT18S_8-10							4.66667	8	78.6667	3.33333	5.33333	0.02	0.12	0.76	0.06	0.04	0.06	0.08	0.76	0.04	0.06	0.06	0.04	0.84	0	0.06
	MT18S_4-6							10.4167	29.1667	53.3333	3.75	3.33333	0.075	0.2625	0.6	0.025	0.0375	0.1125	0.325	0.5125	0.025	0.025	0.125	0.2875	0.4875	0.0625	0.0375
	MT18S_0-2							15.1852	43.1481	30.5556	7.03704	4.07407	0.0833333	0.533333	0.277778	0.0611111	0.0444444	0.233333	0.355556	0.316667	0.0388889	0.0555556	0.138889	0.405556	0.322222	0.111111	0.0222222
	MT19_none_rep							5.18519	4.81481	82.5926	2.96296	4.44444	0.0666667	0.0444444	0.811111	0.0222222	0.0555556	0.0444444	0.0555556	0.822222	0.0555556	0.0222222	0.0444444	0.0444444	0.844444	0.0111111	0.0555556
	MT19_none_rep2							17.619	14.5238	37.619	26.9048	3.33333	0.214286	0.0857143	0.421429	0.257143	0.0214286	0.142857	0.192857	0.357143	0.278571	0.0285714	0.171429	0.157143	0.35	0.271429	0.05
	MT20_202007_4-6							11.25	3.33333	65	9.58333	10.8333	0.175	0.0125	0.6125	0.125	0.075	0.0875	0.0125	0.7375	0.0375	0.125	0.075	0.075	0.6	0.125	0.125
	MT20_202007_0-1							1.06667	1.46667	80.9333	3.06667	13.4667	0.004	0.008	0.824	0.056	0.108	0.016	0.024	0.808	0.02	0.132	0.012	0.012	0.796	0.016	0.164
	MT21_WuYW0-2							26.6667	11.9444	40.2778	3.61111	17.5	0.25	0.133333	0.391667	0.0333333	0.191667	0.291667	0.075	0.416667	0.0333333	0.183333	0.258333	0.15	0.4	0.0416667	0.15
	MT21_WuYW6-8							6.19048	9.28571	30.9524	5.2381	48.3333	0.0714286	0.114286	0.264286	0.0785714	0.471429	0.05	0.1	0.321429	0.0285714	0.5	0.0642857	0.0642857	0.342857	0.05	0.478571
	MT21_WW0-2							1.66667	6.66667	60.5556	3.33333	27.7778	0.0166667	0.0666667	0.616667	0.0166667	0.283333	0.0166667	0.0333333	0.583333	0.05	0.316667	0.0166667	0.1	0.616667	0.0333333	0.233333
	MT21_WW6-8							33.8889	17.2222	36.6667	9.44444	2.77778	0.366667	0.2	0.383333	0.0333333	0.0166667	0.383333	0.1	0.383333	0.1	0.0333333	0.266667	0.216667	0.333333	0.15	0.0333333
	NBT_2-3	NBT	0.380952	0.15873	64.2646	15.1111	20.0847	0.666667	0	52	38.6667	8.66667	0.02	0	0.5	0.34	0.14	0	0	0.46	0.46	0.08	0	0	0.6	0.36	0.04
	NBT_6-7							0	0	55.5556	0	44.4444	0	0	0.6	0	0.4	0	0	0.566667	0	0.433333	0	0	0.5	0	0.5
	NBT_1-2							0.47619	0.47619	85.2381	6.66667	7.14286	0	0	0.857143	0.0285714	0.114286	0	0.0142857	0.842857	0.0857143	0.0571429	0.0142857	0	0.857143	0.0857143	0.0428571
	Yap_6578	Yap	16.4928	16.7993	45.6987	5.75359	15.2556	10.5556	5.27778	57.5	19.7222	6.94444	0.108333	0.05	0.575	0.208333	0.0583333	0.1	0.0583333	0.541667	0.183333	0.116667	0.108333	0.05	0.608333	0.2	0.0333333
	Yap21_HbG6-8							25.5556	27.7778	37.7778	2.22222	6.66667	0.166667	0.233333	0.466667	0.0666667	0.0666667	0.233333	0.333333	0.366667	0	0.0666667	0.366667	0.266667	0.3	0	0.0666667
	Yap21_HbR2-4							15.6863	12.9412	45.8824	5.4902	20	0.158824	0.105882	0.470588	0.0529412	0.211765	0.164706	0.141176	0.517647	0.0352941	0.141176	0.147059	0.141176	0.388235	0.0764706	0.247059
	Yap21_HbG0-2							0	0	63.3333	0	36.6667	0	0	0.4	0	0.6	0	0	0.7	0	0.3	0	0	0.8	0	0.2
	Yap21_HbR0-2							30.6667	38	24	1.33333	6	0.32	0.38	0.18	0.02	0.1	0.36	0.38	0.2	0.02	0.04	0.24	0.38	0.34	0	0.04
